# Multivariate Random Forests for Cross-Modal Multi-Omics Integration

**DOI:** 10.64898/2026.06.17.732933

**Authors:** Wei Zhang, Lily Wang, Elizabeth J. Franzmann, X. Steven Chen

## Abstract

Multi-omics studies are widely used across many areas of biomedical research. In many diseases, some signals are shared across data types, while others are strongest in a single omics layer. Current multi-omics clustering methods often either merge all data types into a single representation, which can blur biology that is strong in one layer, or rely on linear structure that may miss more complex relationships across data types. We introduce multiRF, a random-forest-based method that handles complex data types and separates shared and modality-specific structure for multi-omics data. multiRF learns sample similarities across omics layers from multivariate random forests, combines them across data types, and uses the resulting weights to estimate the part of each omics layer that is predictable from the others. The remaining residual is treated as modality-specific signal, allowing shared and modality-specific similarities to be clustered separately. In simulations, multiRF recovered shared clusters as well as or better than established integrative methods while more reliably separating modality-specific signal under nonlinear data structures. In TCGA head and neck squamous cell carcinoma, the shared component aligned with the main subtype structure across established reference classifications, while gene- and miRNA-specific components revealed additional immune and developmental biology. In the ADNI cohort with matched blood DNA methylation and structural MRI, the shared cross-modal aging signal was associated with future conversion to mild cognitive impairment or Alzheimer’s disease, and a DNAm-specific residual signal showed exploratory additional information. These results show that multiRF can recover a common disease axis while retaining biologically meaningful signals specific to one data type. multiRF is available as an open-source R package at https://github.com/novawz/multiRF.
