## Supplementary Tables for "Multivariate Random Forests for Cross-Modal Multi-Omics Integration": Supp_Table1_methods.xlsx

### Sheet: Methods
	Supplementary Table 1. Summary of Methods
	Summary of all methods evaluated in the experiments. Three multiRF clustering variants are compared: multiRF (the default similarity-based pipeline), multiRF-Prox (proximity-based), and multiRF-EnhProx (enhanced proximity with soft weighting). All baseline methods use their recommended default settings.
	Method	Type	Description
	multiRF	Proposed	Weighted second-order similarity clustering: PAM on S = W·Wᵀ, where W is the entropy-weighted leaf-membership matrix from multi-view unsupervised random forests.
	multiRF-Prox		Proximity-based variant: PAM on the averaged random-forest proximity matrix across views, weighted by the same entropy criterion.
	multiRF-EnhProx		Enhanced proximity variant: soft-thresholded proximity matrix that down-weights weakly informative trees before averaging across views.
	SNF	Baseline	Iterative fusion of per-omics similarity networks; spectral clustering.
	RGCCA		Regularised generalised canonical correlation analysis; k-means on latent scores.
	block.sPLS		Multi-block sparse partial least squares; k-means on concatenated latent variates.
	mixKernel		STATIS-UMKL kernel combination; kernel PCA followed by k-means.
	intNMF		Integrative non-negative matrix factorisation; clusters from consensus factor matrix.
	O2PLS		Bidirectional orthogonal PLS decomposing joint and unique variation; joint scores clustered.
	JIVE		Joint and individual variation explained; joint scores clustered with given ranks.
	AJIVE		Angle-based JIVE with automatic rank selection; joint component scores clustered.
	MOFA2		Multi-omics factor analysis; k-means on inferred factor scores.
