## Supplementary Tables for "Multivariate Random Forests for Cross-Modal Multi-Omics Integration": Supp_Table2_simulation_design.xlsx

### Sheet: InterSIM
	Supplementary Table 2. InterSIM Simulation Design
	Design parameters for the InterSIM simulation study. Data are generated from three blocks: methylation (p=367), gene expression (p=131), and protein (p=160), using TCGA ovarian cancer covariance structure. Each scenario is replicated 30 times. δ controls the separation between cluster centroids; higher values yield stronger shared signal. Noise frac is the fraction of features replaced with Gauss…
	Scenario	K	C	n	δ	Noise frac	p_methyl	p_gene	p_protein
	1	4	2	500	0.5	0	367	131	160
	2					0.2	400	157	192
	3				2	0	367	131	160
	4					0.2	400	157	192
	5			1000	0.5	0	367	131	160
	6					0.2	400	157	192
	7				2	0	367	131	160
	8					0.2	400	157	192
	17	8	2	500	0.5	0	367	131	160
	18					0.2	400	157	192
	19				2	0	367	131	160
	20					0.2	400	157	192
	21			1000	0.5	0	367	131	160
	22					0.2	400	157	192
	23				2	0	367	131	160
	24					0.2	400	157	192

### Sheet: NL-JIVE
	Supplementary Table 2 (continued). NL-JIVE Simulation Design
	Design parameters for the NL-JIVE simulation study. Data are generated from the model X_k = δ_J f_J(Θ_J B_Jk') + δ_A_k f_A(Θ_Ak B_Ak') + E_k with 3 views and simplex cluster centres. δ_J is the joint (shared) signal strength common across all views; δ_A per view gives the individual (view-specific) signal strengths. The Baseline setting uses homogeneous view-specific signals (δ_A = 2 for all view…
	Scenario	Setting	f_J	n	p_k	K_Z	K_U	r_J	r_A	δ_J	δ_A per view	σ_ε
	1	Baseline	identity	500	500, 500, 200	3	2	2	1	2	2, 2, 2	0.2
	2				1000, 1000, 500
	3			1000	500, 500, 200
	4				1000, 1000, 500
	5		mixed	500	500, 500, 200
	6				1000, 1000, 500
	7			1000	500, 500, 200
	8				1000, 1000, 500
	9	Hetero	identity	500	500, 500, 200					2.5	4, 1, 0.5
	10				1000, 1000, 500
	11			1000	500, 500, 200
	12				1000, 1000, 500
	13		mixed	500	500, 500, 200
	14				1000, 1000, 500
	15			1000	500, 500, 200
	16				1000, 1000, 500
