## Supplementary Tables for "Multivariate Random Forests for Cross-Modal Multi-Omics Integration": Supp_Table3_simulation_benchmark.xlsx

### Sheet: InterSIM Benchmark
	Supplementary Table 3a. InterSIM Simulation Benchmark
	Clustering performance (mean ± SD across 30 replicates) for the InterSIM simulation. Shared ARI measures recovery of the K shared clusters; Specific ARI measures recovery of view-specific clusters (C additional clusters per view). ARI Z→U and ARI U→Z are the directional leakage components; Cross-Evaluation (Leakage) is their mean (the Figure 2 leakage diagnostic), where lower values indicate clea…
	Method	K	n	delta	noise_frac	Shared ARI	Specific ARI	ARI Z→U	ARI U→Z	Cross-Evaluation (Leakage)	Runtime (s)
	multiRF	4	500	0.5	0	0.997 ± 0.003	0.577 ± 0.161	-0.003 ± 0.000	-0.002 ± 0.001	-0.003 ± 0.000	11.3
	multiRF-Prox	4	500	0.5	0	0.757 ± 0.124	0.222 ± 0.071	-0.002 ± 0.001	-0.002 ± 0.002	-0.002 ± 0.001	10.0
	multiRF-EnhProx	4	500	0.5	0	0.833 ± 0.092	0.262 ± 0.064	-0.001 ± 0.001	-0.000 ± 0.002	-0.002 ± 0.001	11.3
	SNF	4	500	0.5	0	1.000 ± 0.000	0.005 ± 0.011	-0.003 ± 0.000	+0.208 ± 0.035	0.103 ± 0.017	14.6
	RGCCA	4	500	0.5	0	0.685 ± 0.041	-0.001 ± 0.001	-0.002 ± 0.001	+0.338 ± 0.027	0.168 ± 0.014	3.6
	block.sPLS	4	500	0.5	0	0.948 ± 0.095	0.017 ± 0.059	-0.003 ± 0.000	+0.165 ± 0.050	0.081 ± 0.025	0.4
	mixKernel	4	500	0.5	0	0.591 ± 0.079	0.260 ± 0.114	-0.000 ± 0.002	+0.155 ± 0.051	0.077 ± 0.025	2.2
	intNMF	4	500	0.5	0	0.061 ± 0.041	NA	+0.027 ± 0.022		0.027 ± 0.022	66.6
	O2PLS	4	500	0.5	0	0.457 ± 0.122	-0.001 ± 0.001	+0.003 ± 0.005	+0.001 ± 0.004	0.002 ± 0.003	0.1
	AJIVE	4	500	0.5	0	0.322 ± 0.169	0.155 ± 0.129	+0.019 ± 0.036	+0.002 ± 0.003	0.011 ± 0.018	9.3
	MOFA2	4	500	0.5	0	0.744 ± 0.220	0.054 ± 0.089	-0.002 ± 0.001	+0.002 ± 0.011	0.000 ± 0.005	10.5
	multiRF	4	500	0.5	0.2	0.994 ± 0.007	0.665 ± 0.184	-0.003 ± 0.000	-0.002 ± 0.000	-0.003 ± 0.000	11.3
	multiRF-Prox	4	500	0.5	0.2	0.760 ± 0.132	0.202 ± 0.080	-0.002 ± 0.001	-0.001 ± 0.002	-0.002 ± 0.001	10.5
	multiRF-EnhProx	4	500	0.5	0.2	0.814 ± 0.117	0.224 ± 0.074	-0.001 ± 0.001	+0.001 ± 0.002	-0.002 ± 0.001	13.4
	SNF	4	500	0.5	0.2	1.000 ± 0.000	0.006 ± 0.009	-0.003 ± 0.000	+0.209 ± 0.032	0.103 ± 0.016	15.5
	RGCCA	4	500	0.5	0.2	0.678 ± 0.038	-0.001 ± 0.002	-0.002 ± 0.001	+0.341 ± 0.024	0.170 ± 0.012	4.6
	block.sPLS	4	500	0.5	0.2	0.970 ± 0.064	0.016 ± 0.060	-0.003 ± 0.000	+0.161 ± 0.064	0.079 ± 0.032	0.5
	mixKernel	4	500	0.5	0.2	0.592 ± 0.109	0.207 ± 0.122	-0.000 ± 0.002	+0.155 ± 0.067	0.077 ± 0.033	2.2
	intNMF	4	500	0.5	0.2	0.084 ± 0.061	NA	+0.027 ± 0.031		0.027 ± 0.031	59.1
	O2PLS	4	500	0.5	0.2	0.032 ± 0.026	-0.000 ± 0.002	+0.028 ± 0.024	+0.006 ± 0.007	0.017 ± 0.013	0.2
	AJIVE	4	500	0.5	0.2	0.256 ± 0.126	0.074 ± 0.097	+0.020 ± 0.030	+0.008 ± 0.016	0.014 ± 0.019	10.9
	MOFA2	4	500	0.5	0.2	0.708 ± 0.248	0.055 ± 0.094	+0.000 ± 0.010	-0.001 ± 0.002	-0.000 ± 0.005	13.1
	multiRF	4	500	2	0	1.000 ± 0.000	0.923 ± 0.114	-0.003 ± 0.000	-0.001 ± 0.005	-0.002 ± 0.002	10.0
	multiRF-Prox	4	500	2	0	1.000 ± 0.000	0.430 ± 0.081	-0.003 ± 0.000	+0.008 ± 0.011	0.002 ± 0.006	9.4
	multiRF-EnhProx	4	500	2	0	1.000 ± 0.000	0.515 ± 0.118	-0.003 ± 0.000	+0.001 ± 0.006	0.002 ± 0.007	12.2
	SNF	4	500	2	0	1.000 ± 0.000	-0.002 ± 0.000	-0.003 ± 0.000	+0.455 ± 0.069	0.226 ± 0.034	13.0
	RGCCA	4	500	2	0	0.999 ± 0.003	-0.002 ± 0.000	-0.003 ± 0.000	+0.527 ± 0.053	0.262 ± 0.026	3.8
	block.sPLS	4	500	2	0	1.000 ± 0.001	-0.001 ± 0.001	-0.003 ± 0.000	+0.368 ± 0.026	0.183 ± 0.013	0.3
	mixKernel	4	500	2	0	0.376 ± 0.022	-0.002 ± 0.000	-0.001 ± 0.002	+0.470 ± 0.048	0.234 ± 0.024	2.2
	intNMF	4	500	2	0	1.000 ± 0.000	NA	-0.003 ± 0.000		-0.003 ± 0.000	15.6
	O2PLS	4	500	2	0	1.000 ± 0.001	-0.001 ± 0.001	-0.003 ± 0.000	-0.002 ± 0.001	-0.002 ± 0.001	0.1
	AJIVE	4	500	2	0	1.000 ± 0.000	0.063 ± 0.122	-0.003 ± 0.000	+0.138 ± 0.035	0.067 ± 0.018	9.2
	MOFA2	4	500	2	0	1.000 ± 0.000	0.239 ± 0.215	-0.003 ± 0.000	+0.163 ± 0.066	0.080 ± 0.033	10.2
	multiRF	4	500	2	0.2	1.000 ± 0.000	0.872 ± 0.141	-0.003 ± 0.000	-0.001 ± 0.004	-0.002 ± 0.002	10.6
	multiRF-Prox	4	500	2	0.2	1.000 ± 0.001	0.391 ± 0.102	-0.003 ± 0.000	+0.006 ± 0.008	0.002 ± 0.004	9.9
	multiRF-EnhProx	4	500	2	0.2	1.000 ± 0.001	0.441 ± 0.108	-0.003 ± 0.000	+0.002 ± 0.006	0.002 ± 0.006	13.5
	SNF	4	500	2	0.2	1.000 ± 0.000	-0.002 ± 0.000	-0.003 ± 0.000	+0.479 ± 0.086	0.238 ± 0.043	13.0
	RGCCA	4	500	2	0.2	0.986 ± 0.053	-0.002 ± 0.000	-0.003 ± 0.000	+0.509 ± 0.083	0.253 ± 0.041	4.5
	block.sPLS	4	500	2	0.2	1.000 ± 0.000	-0.001 ± 0.001	-0.003 ± 0.000	+0.351 ± 0.034	0.174 ± 0.017	0.4
	mixKernel	4	500	2	0.2	0.376 ± 0.024	-0.002 ± 0.000	-0.001 ± 0.001	+0.479 ± 0.041	0.239 ± 0.021	2.1
	intNMF	4	500	2	0.2	0.894 ± 0.109	NA	-0.002 ± 0.001		-0.002 ± 0.001	12.2
	O2PLS	4	500	2	0.2	0.990 ± 0.054	-0.001 ± 0.001	-0.003 ± 0.000	-0.002 ± 0.001	-0.002 ± 0.000	0.2
	AJIVE	4	500	2	0.2	0.980 ± 0.075	0.042 ± 0.110	-0.003 ± 0.001	+0.106 ± 0.020	0.052 ± 0.010	10.1
	MOFA2	4	500	2	0.2	1.000 ± 0.000	0.212 ± 0.203	-0.003 ± 0.000	+0.158 ± 0.065	0.078 ± 0.033	13.0
	multiRF	4	1000	0.5	0	0.996 ± 0.005	0.683 ± 0.213	-0.001 ± 0.000	-0.001 ± 0.000	-0.001 ± 0.000	29.9
	multiRF-Prox	4	1000	0.5	0	0.792 ± 0.117	0.177 ± 0.039	-0.001 ± 0.001	-0.001 ± 0.002	-0.001 ± 0.001	23.4
	multiRF-EnhProx	4	1000	0.5	0	0.847 ± 0.090	0.221 ± 0.060	-0.000 ± 0.001	-0.000 ± 0.001	-0.001 ± 0.001	32.2
	SNF	4	1000	0.5	0	1.000 ± 0.000	0.007 ± 0.011	-0.001 ± 0.000	+0.195 ± 0.033	0.097 ± 0.017	84.4
	RGCCA	4	1000	0.5	0	0.681 ± 0.031	0.000 ± 0.001	-0.001 ± 0.000	+0.332 ± 0.031	0.166 ± 0.016	6.8
	block.sPLS	4	1000	0.5	0	0.972 ± 0.056	0.048 ± 0.112	-0.001 ± 0.000	+0.160 ± 0.052	0.079 ± 0.026	0.8
	mixKernel	4	1000	0.5	0	0.592 ± 0.099	0.207 ± 0.117	+0.000 ± 0.001	+0.128 ± 0.065	0.064 ± 0.033	13.4
	intNMF	4	1000	0.5	0	0.066 ± 0.055	NA	+0.040 ± 0.035		0.040 ± 0.035	269.3
	O2PLS	4	1000	0.5	0	0.592 ± 0.088	-0.000 ± 0.001	+0.001 ± 0.002	-0.000 ± 0.001	0.000 ± 0.001	0.2
	AJIVE	4	1000	0.5	0	0.360 ± 0.187	0.165 ± 0.158	+0.028 ± 0.035	+0.001 ± 0.003	0.015 ± 0.018	14.9
	MOFA2	4	1000	0.5	0	0.685 ± 0.321	0.035 ± 0.073	+0.018 ± 0.053	+0.005 ± 0.014	0.012 ± 0.027	19.4
	multiRF	4	1000	0.5	0.2	0.995 ± 0.004	0.663 ± 0.216	-0.001 ± 0.000	-0.001 ± 0.000	-0.001 ± 0.000	30.4
	multiRF-Prox	4	1000	0.5	0.2	0.824 ± 0.106	0.158 ± 0.050	-0.001 ± 0.000	-0.002 ± 0.002	-0.001 ± 0.001	24.7
	multiRF-EnhProx	4	1000	0.5	0.2	0.855 ± 0.098	0.199 ± 0.047	-0.000 ± 0.001	+0.000 ± 0.002	-0.001 ± 0.000	34.8
	SNF	4	1000	0.5	0.2	1.000 ± 0.001	0.003 ± 0.004	-0.001 ± 0.000	+0.200 ± 0.036	0.100 ± 0.018	85.2
	RGCCA	4	1000	0.5	0.2	0.672 ± 0.029	-0.000 ± 0.001	-0.001 ± 0.000	+0.336 ± 0.033	0.167 ± 0.016	10.0
	block.sPLS	4	1000	0.5	0.2	0.978 ± 0.036	0.024 ± 0.083	-0.001 ± 0.000	+0.163 ± 0.054	0.081 ± 0.027	1.1
	mixKernel	4	1000	0.5	0.2	0.590 ± 0.106	0.228 ± 0.128	-0.000 ± 0.001	+0.143 ± 0.067	0.071 ± 0.034	13.5
	intNMF	4	1000	0.5	0.2	0.068 ± 0.058	NA	+0.039 ± 0.036		0.039 ± 0.036	268.8
	O2PLS	4	1000	0.5	0.2	0.051 ± 0.026	-0.000 ± 0.001	+0.022 ± 0.021	+0.005 ± 0.005	0.014 ± 0.010	0.3
	AJIVE	4	1000	0.5	0.2	0.227 ± 0.164	0.046 ± 0.078	+0.044 ± 0.051	+0.009 ± 0.029	0.027 ± 0.034	18.9
	MOFA2	4	1000	0.5	0.2	0.705 ± 0.248	0.049 ± 0.083	+0.001 ± 0.012	+0.001 ± 0.002	0.001 ± 0.006	22.8
	multiRF	4	1000	2	0	1.000 ± 0.000	0.990 ± 0.013	-0.001 ± 0.000	-0.001 ± 0.000	-0.001 ± 0.000	30.3
	multiRF-Prox	4	1000	2	0	0.999 ± 0.001	0.329 ± 0.072	-0.001 ± 0.000	+0.001 ± 0.010	-0.000 ± 0.005	23.0
	multiRF-EnhProx	4	1000	2	0	1.000 ± 0.001	0.425 ± 0.099	-0.001 ± 0.000	+0.002 ± 0.003	0.000 ± 0.005	31.9
	SNF	4	1000	2	0	1.000 ± 0.000	-0.001 ± 0.000	-0.001 ± 0.000	+0.404 ± 0.103	0.201 ± 0.051	94.9
	RGCCA	4	1000	2	0	0.990 ± 0.054	-0.001 ± 0.000	-0.001 ± 0.000	+0.538 ± 0.053	0.268 ± 0.026	6.7
	block.sPLS	4	1000	2	0	1.000 ± 0.000	-0.000 ± 0.001	-0.001 ± 0.000	+0.346 ± 0.040	0.172 ± 0.020	0.6
	mixKernel	4	1000	2	0	0.380 ± 0.023	-0.001 ± 0.000	-0.001 ± 0.001	+0.465 ± 0.048	0.232 ± 0.024	12.6
	intNMF	4	1000	2	0	1.000 ± 0.000	NA	-0.001 ± 0.000		-0.001 ± 0.000	44.3
	O2PLS	4	1000	2	0	1.000 ± 0.001	-0.000 ± 0.000	-0.001 ± 0.000	-0.001 ± 0.000	-0.001 ± 0.000	0.2
	AJIVE	4	1000	2	0	1.000 ± 0.000	0.046 ± 0.115	-0.001 ± 0.000	+0.148 ± 0.033	0.074 ± 0.016	13.5
	MOFA2	4	1000	2	0	1.000 ± 0.000	0.306 ± 0.209	-0.001 ± 0.000	+0.160 ± 0.066	0.079 ± 0.033	17.9
	multiRF	4	1000	2	0.2	1.000 ± 0.000	0.988 ± 0.018	-0.001 ± 0.000	-0.001 ± 0.000	-0.001 ± 0.000	30.7
	multiRF-Prox	4	1000	2	0.2	1.000 ± 0.000	0.330 ± 0.069	-0.001 ± 0.000	-0.001 ± 0.004	-0.001 ± 0.002	24.0
	multiRF-EnhProx	4	1000	2	0.2	1.000 ± 0.000	0.425 ± 0.081	-0.001 ± 0.000	+0.003 ± 0.004	-0.001 ± 0.004	33.3
	SNF	4	1000	2	0.2	1.000 ± 0.000	-0.001 ± 0.000	-0.001 ± 0.000	+0.500 ± 0.064	0.249 ± 0.032	87.7
	RGCCA	4	1000	2	0.2	0.981 ± 0.047	-0.001 ± 0.000	-0.001 ± 0.000	+0.484 ± 0.078	0.242 ± 0.039	10.3
	block.sPLS	4	1000	2	0.2	1.000 ± 0.000	-0.000 ± 0.001	-0.001 ± 0.000	+0.347 ± 0.046	0.173 ± 0.023	0.8
	mixKernel	4	1000	2	0.2	0.369 ± 0.020	-0.001 ± 0.000	-0.000 ± 0.001	+0.478 ± 0.052	0.239 ± 0.026	13.8
	intNMF	4	1000	2	0.2	0.906 ± 0.090	NA	-0.000 ± 0.002		-0.000 ± 0.002	48.7
	O2PLS	4	1000	2	0.2	0.999 ± 0.002	-0.000 ± 0.001	-0.001 ± 0.000	-0.001 ± 0.000	-0.001 ± 0.000	0.2
	AJIVE	4	1000	2	0.2	0.990 ± 0.054	0.022 ± 0.084	-0.001 ± 0.005	+0.110 ± 0.015	0.055 ± 0.008	17.4
	MOFA2	4	1000	2	0.2	1.000 ± 0.000	0.215 ± 0.219	-0.001 ± 0.000	+0.173 ± 0.048	0.086 ± 0.024	26.0
	multiRF	5	500	0.5	0	0.992 ± 0.008	0.611 ± 0.147	-0.003 ± 0.000	-0.003 ± 0.000	-0.003 ± 0.000	10.8
	multiRF-Prox	5	500	0.5	0	0.804 ± 0.111	0.198 ± 0.070	-0.002 ± 0.001	-0.002 ± 0.002	-0.002 ± 0.001	8.9
	multiRF-EnhProx	5	500	0.5	0	0.850 ± 0.085	0.226 ± 0.080	-0.001 ± 0.001	+0.000 ± 0.003	-0.002 ± 0.001	11.7
	SNF	5	500	0.5	0	1.000 ± 0.001	0.004 ± 0.008	-0.003 ± 0.000	+0.149 ± 0.020	0.073 ± 0.010	11.8
	RGCCA	5	500	0.5	0	0.610 ± 0.094	0.001 ± 0.002	-0.002 ± 0.001	+0.219 ± 0.042	0.109 ± 0.021	4.6
	block.sPLS	5	500	0.5	0	0.979 ± 0.052	0.026 ± 0.082	-0.003 ± 0.000	+0.090 ± 0.066	0.044 ± 0.033	0.5
	mixKernel	5	500	0.5	0	0.685 ± 0.095	0.280 ± 0.092	-0.001 ± 0.002	+0.112 ± 0.049	0.055 ± 0.025	2.2
	intNMF	5	500	0.5	0	0.047 ± 0.026	NA	+0.026 ± 0.024		0.026 ± 0.024	78.5
	O2PLS	5	500	0.5	0	0.394 ± 0.090	-0.001 ± 0.001	+0.004 ± 0.005	+0.000 ± 0.002	0.002 ± 0.003	0.1
	AJIVE	5	500	0.5	0	0.248 ± 0.152	0.203 ± 0.183	+0.023 ± 0.028	+0.004 ± 0.006	0.013 ± 0.015	9.6
	MOFA2	5	500	0.5	0	0.915 ± 0.142	0.052 ± 0.105	-0.003 ± 0.000	+0.008 ± 0.031	0.003 ± 0.016	9.9
	multiRF	5	500	0.5	0.2	0.985 ± 0.012	0.655 ± 0.224	-0.003 ± 0.000	-0.003 ± 0.000	-0.003 ± 0.000	10.8
	multiRF-Prox	5	500	0.5	0.2	0.750 ± 0.124	0.222 ± 0.071	-0.002 ± 0.001	-0.001 ± 0.002	-0.002 ± 0.001	9.6
	multiRF-EnhProx	5	500	0.5	0.2	0.781 ± 0.122	0.247 ± 0.087	-0.001 ± 0.001	+0.001 ± 0.002	-0.002 ± 0.001	12.7
	SNF	5	500	0.5	0.2	0.999 ± 0.003	0.012 ± 0.019	-0.003 ± 0.000	+0.150 ± 0.014	0.073 ± 0.007	12.4
	RGCCA	5	500	0.5	0.2	0.620 ± 0.117	0.004 ± 0.016	-0.002 ± 0.001	+0.229 ± 0.046	0.114 ± 0.023	5.7
	block.sPLS	5	500	0.5	0.2	0.947 ± 0.078	0.028 ± 0.070	-0.003 ± 0.000	+0.077 ± 0.069	0.037 ± 0.034	0.6
	mixKernel	5	500	0.5	0.2	0.675 ± 0.118	0.236 ± 0.114	+0.000 ± 0.003	+0.126 ± 0.041	0.063 ± 0.021	1.8
	intNMF	5	500	0.5	0.2	0.044 ± 0.031	NA	+0.040 ± 0.031		0.040 ± 0.031	67.8
	O2PLS	5	500	0.5	0.2	0.025 ± 0.021	-0.001 ± 0.001	+0.019 ± 0.016	+0.004 ± 0.007	0.012 ± 0.008	0.2
	AJIVE	5	500	0.5	0.2	0.124 ± 0.096	0.072 ± 0.090	+0.048 ± 0.043	+0.007 ± 0.011	0.028 ± 0.023	10.1
	MOFA2	5	500	0.5	0.2	0.893 ± 0.150	0.065 ± 0.095	-0.002 ± 0.002	+0.001 ± 0.006	-0.001 ± 0.003	11.5
	multiRF	5	500	2	0	1.000 ± 0.000	0.938 ± 0.095	-0.003 ± 0.000	-0.002 ± 0.003	-0.003 ± 0.002	10.4
	multiRF-Prox	5	500	2	0	1.000 ± 0.000	0.473 ± 0.109	-0.003 ± 0.000	+0.001 ± 0.008	-0.001 ± 0.004	8.6
	multiRF-EnhProx	5	500	2	0	1.000 ± 0.001	0.547 ± 0.127	-0.003 ± 0.000	-0.000 ± 0.004	-0.000 ± 0.005	11.9
	SNF	5	500	2	0	1.000 ± 0.000	-0.002 ± 0.000	-0.003 ± 0.000	+0.366 ± 0.070	0.181 ± 0.035	13.6
	RGCCA	5	500	2	0	0.985 ± 0.056	-0.001 ± 0.001	-0.003 ± 0.000	+0.367 ± 0.060	0.182 ± 0.030	4.3
	block.sPLS	5	500	2	0	1.000 ± 0.000	-0.001 ± 0.001	-0.003 ± 0.000	+0.267 ± 0.044	0.132 ± 0.022	0.3
	mixKernel	5	500	2	0	0.485 ± 0.021	-0.002 ± 0.000	-0.002 ± 0.001	+0.370 ± 0.059	0.184 ± 0.029	1.7
	intNMF	5	500	2	0	1.000 ± 0.001	NA	-0.003 ± 0.000		-0.003 ± 0.000	11.4
	O2PLS	5	500	2	0	0.958 ± 0.093	-0.001 ± 0.002	-0.003 ± 0.001	-0.002 ± 0.001	-0.002 ± 0.001	0.1
	AJIVE	5	500	2	0	0.966 ± 0.084	0.188 ± 0.241	-0.003 ± 0.000	+0.075 ± 0.036	0.036 ± 0.018	9.1
	MOFA2	5	500	2	0	1.000 ± 0.000	0.264 ± 0.249	-0.003 ± 0.000	+0.100 ± 0.063	0.048 ± 0.032	10.8
	multiRF	5	500	2	0.2	1.000 ± 0.000	0.828 ± 0.160	-0.003 ± 0.000	-0.000 ± 0.004	-0.002 ± 0.002	11.3
	multiRF-Prox	5	500	2	0.2	1.000 ± 0.000	0.403 ± 0.108	-0.003 ± 0.000	+0.004 ± 0.007	0.000 ± 0.004	9.4
	multiRF-EnhProx	5	500	2	0.2	1.000 ± 0.000	0.459 ± 0.106	-0.003 ± 0.000	+0.002 ± 0.006	0.002 ± 0.005	12.8
	SNF	5	500	2	0.2	1.000 ± 0.000	-0.002 ± 0.000	-0.003 ± 0.000	+0.379 ± 0.067	0.188 ± 0.033	12.9
	RGCCA	5	500	2	0.2	0.992 ± 0.041	-0.002 ± 0.000	-0.003 ± 0.000	+0.382 ± 0.070	0.190 ± 0.035	5.4
	block.sPLS	5	500	2	0.2	1.000 ± 0.000	-0.001 ± 0.001	-0.003 ± 0.000	+0.261 ± 0.045	0.129 ± 0.023	0.4
	mixKernel	5	500	2	0.2	0.485 ± 0.018	-0.002 ± 0.000	-0.002 ± 0.001	+0.373 ± 0.055	0.186 ± 0.027	1.7
	intNMF	5	500	2	0.2	0.850 ± 0.103	NA	-0.001 ± 0.002		-0.001 ± 0.002	11.9
	O2PLS	5	500	2	0.2	0.974 ± 0.074	-0.001 ± 0.001	-0.003 ± 0.002	-0.002 ± 0.001	-0.002 ± 0.001	0.2
	AJIVE	5	500	2	0.2	0.953 ± 0.094	0.160 ± 0.221	-0.003 ± 0.001	+0.063 ± 0.031	0.030 ± 0.015	10.6
	MOFA2	5	500	2	0.2	1.000 ± 0.000	0.242 ± 0.248	-0.003 ± 0.000	+0.110 ± 0.063	0.053 ± 0.032	13.9
	multiRF	5	1000	0.5	0	0.991 ± 0.006	0.678 ± 0.211	-0.002 ± 0.000	-0.001 ± 0.000	-0.001 ± 0.000	28.8
	multiRF-Prox	5	1000	0.5	0	0.821 ± 0.085	0.158 ± 0.055	-0.001 ± 0.000	-0.002 ± 0.002	-0.001 ± 0.001	23.0
	multiRF-EnhProx	5	1000	0.5	0	0.838 ± 0.077	0.197 ± 0.063	-0.000 ± 0.000	+0.000 ± 0.001	-0.001 ± 0.001	31.4
	SNF	5	1000	0.5	0	0.999 ± 0.003	0.010 ± 0.027	-0.002 ± 0.000	+0.145 ± 0.025	0.072 ± 0.012	90.0
	RGCCA	5	1000	0.5	0	0.584 ± 0.096	0.001 ± 0.002	-0.001 ± 0.000	+0.219 ± 0.047	0.109 ± 0.024	8.4
	block.sPLS	5	1000	0.5	0	0.983 ± 0.052	0.039 ± 0.100	-0.001 ± 0.000	+0.066 ± 0.065	0.032 ± 0.032	0.9
	mixKernel	5	1000	0.5	0	0.660 ± 0.089	0.212 ± 0.146	+0.000 ± 0.002	+0.115 ± 0.042	0.058 ± 0.021	11.1
	intNMF	5	1000	0.5	0	0.035 ± 0.027	NA	+0.039 ± 0.034		0.039 ± 0.034	160.3
	O2PLS	5	1000	0.5	0	0.510 ± 0.065	-0.000 ± 0.001	+0.006 ± 0.007	+0.001 ± 0.002	0.003 ± 0.004	0.2
	AJIVE	5	1000	0.5	0	0.185 ± 0.161	0.196 ± 0.193	+0.047 ± 0.047	+0.005 ± 0.012	0.026 ± 0.026	15.3
	MOFA2	5	1000	0.5	0	0.918 ± 0.129	0.037 ± 0.068	-0.001 ± 0.001	+0.011 ± 0.020	0.005 ± 0.010	23.1
	multiRF	5	1000	0.5	0.2	0.989 ± 0.007	0.740 ± 0.194	-0.001 ± 0.000	-0.001 ± 0.000	-0.001 ± 0.000	30.5
	multiRF-Prox	5	1000	0.5	0.2	0.780 ± 0.119	0.186 ± 0.043	-0.001 ± 0.000	-0.001 ± 0.002	-0.001 ± 0.001	24.3
	multiRF-EnhProx	5	1000	0.5	0.2	0.827 ± 0.102	0.219 ± 0.039	-0.000 ± 0.001	+0.000 ± 0.002	-0.001 ± 0.001	33.7
	SNF	5	1000	0.5	0.2	1.000 ± 0.000	0.010 ± 0.026	-0.002 ± 0.000	+0.142 ± 0.015	0.070 ± 0.008	88.3
	RGCCA	5	1000	0.5	0.2	0.634 ± 0.112	0.000 ± 0.002	-0.001 ± 0.000	+0.240 ± 0.036	0.120 ± 0.018	12.1
	block.sPLS	5	1000	0.5	0.2	0.982 ± 0.050	0.041 ± 0.100	-0.001 ± 0.000	+0.074 ± 0.067	0.036 ± 0.033	1.1
	mixKernel	5	1000	0.5	0.2	0.666 ± 0.096	0.245 ± 0.125	+0.000 ± 0.002	+0.113 ± 0.049	0.056 ± 0.025	11.1
	intNMF	5	1000	0.5	0.2	0.050 ± 0.044	NA	+0.039 ± 0.027		0.039 ± 0.027	165.5
	O2PLS	5	1000	0.5	0.2	0.039 ± 0.029	-0.000 ± 0.001	+0.018 ± 0.014	+0.004 ± 0.003	0.011 ± 0.007	0.3
	AJIVE	5	1000	0.5	0.2	0.218 ± 0.137	0.091 ± 0.100	+0.031 ± 0.034	+0.004 ± 0.004	0.017 ± 0.017	21.6
	MOFA2	5	1000	0.5	0.2	0.889 ± 0.142	0.068 ± 0.101	-0.001 ± 0.001	+0.001 ± 0.002	-0.000 ± 0.001	32.6
	multiRF	5	1000	2	0	1.000 ± 0.000	0.986 ± 0.027	-0.002 ± 0.000	-0.002 ± 0.000	-0.002 ± 0.000	30.1
	multiRF-Prox	5	1000	2	0	1.000 ± 0.001	0.346 ± 0.064	-0.002 ± 0.000	-0.001 ± 0.004	-0.001 ± 0.002	23.4
	multiRF-EnhProx	5	1000	2	0	1.000 ± 0.000	0.438 ± 0.084	-0.002 ± 0.000	+0.002 ± 0.003	-0.001 ± 0.002	31.8
	SNF	5	1000	2	0	1.000 ± 0.000	-0.001 ± 0.000	-0.002 ± 0.000	+0.357 ± 0.081	0.178 ± 0.041	88.9
	RGCCA	5	1000	2	0	0.983 ± 0.054	-0.001 ± 0.000	-0.002 ± 0.000	+0.350 ± 0.068	0.174 ± 0.034	8.2
	block.sPLS	5	1000	2	0	1.000 ± 0.001	-0.001 ± 0.000	-0.002 ± 0.000	+0.283 ± 0.031	0.141 ± 0.016	0.6
	mixKernel	5	1000	2	0	0.486 ± 0.018	-0.001 ± 0.000	-0.001 ± 0.001	+0.392 ± 0.047	0.196 ± 0.024	10.8
	intNMF	5	1000	2	0	0.998 ± 0.007	NA	-0.002 ± 0.000		-0.002 ± 0.000	36.0
	O2PLS	5	1000	2	0	0.980 ± 0.060	-0.000 ± 0.000	-0.001 ± 0.000	-0.001 ± 0.000	-0.001 ± 0.000	0.2
	AJIVE	5	1000	2	0	0.926 ± 0.114	0.200 ± 0.245	-0.001 ± 0.001	+0.073 ± 0.042	0.036 ± 0.021	13.1
	MOFA2	5	1000	2	0	1.000 ± 0.000	0.190 ± 0.188	-0.002 ± 0.000	+0.122 ± 0.049	0.060 ± 0.025	21.3
	multiRF	5	1000	2	0.2	1.000 ± 0.000	0.980 ± 0.057	-0.002 ± 0.000	-0.001 ± 0.000	-0.001 ± 0.000	30.4
	multiRF-Prox	5	1000	2	0.2	1.000 ± 0.001	0.336 ± 0.063	-0.002 ± 0.000	+0.000 ± 0.006	-0.001 ± 0.003	24.8
	multiRF-EnhProx	5	1000	2	0.2	1.000 ± 0.000	0.443 ± 0.085	-0.002 ± 0.000	+0.004 ± 0.006	-0.001 ± 0.003	34.3
	SNF	5	1000	2	0.2	1.000 ± 0.000	-0.001 ± 0.000	-0.002 ± 0.000	+0.349 ± 0.071	0.174 ± 0.036	88.7
	RGCCA	5	1000	2	0.2	0.977 ± 0.065	-0.001 ± 0.001	-0.002 ± 0.000	+0.355 ± 0.071	0.177 ± 0.036	11.7
	block.sPLS	5	1000	2	0.2	1.000 ± 0.000	-0.000 ± 0.001	-0.002 ± 0.000	+0.269 ± 0.038	0.134 ± 0.019	0.8
	mixKernel	5	1000	2	0.2	0.489 ± 0.014	-0.001 ± 0.001	-0.001 ± 0.001	+0.377 ± 0.045	0.188 ± 0.022	11.1
	intNMF	5	1000	2	0.2	0.892 ± 0.101	NA	-0.000 ± 0.002		-0.000 ± 0.002	35.0
	O2PLS	5	1000	2	0.2	0.959 ± 0.092	-0.000 ± 0.001	-0.001 ± 0.001	-0.001 ± 0.000	-0.001 ± 0.001	0.3
	AJIVE	5	1000	2	0.2	0.959 ± 0.093	0.194 ± 0.200	-0.001 ± 0.001	+0.066 ± 0.041	0.032 ± 0.020	19.5
	MOFA2	5	1000	2	0.2	1.000 ± 0.000	0.282 ± 0.217	-0.002 ± 0.000	+0.106 ± 0.060	0.052 ± 0.030	31.7
	multiRF	8	500	0.5	0	0.961 ± 0.057	0.634 ± 0.201	-0.003 ± 0.000	-0.003 ± 0.001	-0.003 ± 0.000	10.7
	multiRF-Prox	8	500	0.5	0	0.781 ± 0.120	0.190 ± 0.076	-0.002 ± 0.001	-0.002 ± 0.001	-0.002 ± 0.001	8.8
	multiRF-EnhProx	8	500	0.5	0	0.820 ± 0.114	0.214 ± 0.097	-0.002 ± 0.001	+0.001 ± 0.002	-0.002 ± 0.001	11.4
	SNF	8	500	0.5	0	0.997 ± 0.011	0.008 ± 0.010	-0.003 ± 0.000	+0.066 ± 0.015	0.032 ± 0.007	12.7
	RGCCA	8	500	0.5	0	0.483 ± 0.059	0.005 ± 0.006	-0.001 ± 0.001	+0.052 ± 0.024	0.025 ± 0.012	7.0
	block.sPLS	8	500	0.5	0	0.939 ± 0.072	0.010 ± 0.010	-0.002 ± 0.007	+0.006 ± 0.005	0.002 ± 0.004	0.6
	mixKernel	8	500	0.5	0	0.641 ± 0.074	0.182 ± 0.133	+0.000 ± 0.002	+0.056 ± 0.022	0.028 ± 0.011	1.5
	intNMF	8	500	0.5	0	0.035 ± 0.016	NA	+0.024 ± 0.012		0.024 ± 0.012	66.0
	O2PLS	8	500	0.5	0	0.255 ± 0.058	-0.001 ± 0.001	+0.005 ± 0.004	+0.000 ± 0.002	0.003 ± 0.003	0.1
	AJIVE	8	500	0.5	0	0.073 ± 0.058	0.200 ± 0.200	+0.027 ± 0.020	+0.004 ± 0.003	0.016 ± 0.010	8.5
	MOFA2	8	500	0.5	0	0.979 ± 0.037	0.052 ± 0.097	-0.003 ± 0.000	+0.025 ± 0.023	0.011 ± 0.011	8.9
	multiRF	8	500	0.5	0.2	0.905 ± 0.072	0.651 ± 0.185	-0.003 ± 0.000	-0.003 ± 0.000	-0.003 ± 0.000	10.0
	multiRF-Prox	8	500	0.5	0.2	0.736 ± 0.112	0.195 ± 0.079	-0.002 ± 0.001	-0.001 ± 0.001	-0.002 ± 0.001	9.3
	multiRF-EnhProx	8	500	0.5	0.2	0.750 ± 0.112	0.223 ± 0.070	-0.002 ± 0.001	+0.003 ± 0.005	-0.002 ± 0.001	12.3
	SNF	8	500	0.5	0.2	0.982 ± 0.030	0.010 ± 0.011	-0.003 ± 0.000	+0.063 ± 0.010	0.030 ± 0.005	12.3
	RGCCA	8	500	0.5	0.2	0.493 ± 0.074	0.009 ± 0.012	-0.001 ± 0.001	+0.050 ± 0.021	0.024 ± 0.010	8.7
	block.sPLS	8	500	0.5	0.2	0.904 ± 0.089	0.042 ± 0.100	+0.001 ± 0.011	+0.005 ± 0.004	0.003 ± 0.006	0.7
	mixKernel	8	500	0.5	0.2	0.660 ± 0.089	0.246 ± 0.115	+0.000 ± 0.002	+0.051 ± 0.016	0.026 ± 0.008	1.5
	intNMF	8	500	0.5	0.2	0.030 ± 0.015	NA	+0.030 ± 0.014		0.030 ± 0.014	66.1
	O2PLS	8	500	0.5	0.2	0.019 ± 0.010	-0.000 ± 0.002	+0.014 ± 0.010	+0.002 ± 0.002	0.008 ± 0.005	0.2
	AJIVE	8	500	0.5	0.2	0.041 ± 0.032	0.098 ± 0.132	+0.040 ± 0.027	+0.005 ± 0.004	0.022 ± 0.014	9.4
	MOFA2	8	500	0.5	0.2	0.965 ± 0.046	0.051 ± 0.090	-0.003 ± 0.000	+0.006 ± 0.016	0.002 ± 0.008	11.8
	multiRF	8	500	2	0	1.000 ± 0.000	0.775 ± 0.141	-0.003 ± 0.000	-0.002 ± 0.002	-0.003 ± 0.001	10.2
	multiRF-Prox	8	500	2	0	1.000 ± 0.000	0.498 ± 0.075	-0.003 ± 0.000	-0.000 ± 0.002	-0.002 ± 0.001	8.6
	multiRF-EnhProx	8	500	2	0	1.000 ± 0.000	0.547 ± 0.088	-0.003 ± 0.000	-0.001 ± 0.001	-0.002 ± 0.002	11.7
	SNF	8	500	2	0	1.000 ± 0.000	-0.001 ± 0.000	-0.003 ± 0.000	+0.154 ± 0.030	0.075 ± 0.015	12.1
	RGCCA	8	500	2	0	0.987 ± 0.037	-0.001 ± 0.001	-0.003 ± 0.000	+0.128 ± 0.029	0.062 ± 0.015	7.1
	block.sPLS	8	500	2	0	0.978 ± 0.052	-0.001 ± 0.001	-0.003 ± 0.000	+0.139 ± 0.030	0.068 ± 0.015	0.5
	mixKernel	8	500	2	0	0.813 ± 0.167	-0.001 ± 0.000	-0.003 ± 0.001	+0.182 ± 0.036	0.089 ± 0.018	1.6
	intNMF	8	500	2	0	0.962 ± 0.044	NA	-0.003 ± 0.001		-0.003 ± 0.001	29.3
	O2PLS	8	500	2	0	0.969 ± 0.058	-0.001 ± 0.001	-0.003 ± 0.001	-0.002 ± 0.000	-0.003 ± 0.001	0.1
	AJIVE	8	500	2	0	0.973 ± 0.055	0.642 ± 0.148	-0.003 ± 0.000	+0.001 ± 0.010	-0.001 ± 0.005	8.2
	MOFA2	8	500	2	0	0.992 ± 0.032	0.443 ± 0.234	-0.003 ± 0.000	+0.023 ± 0.032	0.010 ± 0.016	8.9
	multiRF	8	500	2	0.2	1.000 ± 0.000	0.731 ± 0.138	-0.003 ± 0.000	-0.002 ± 0.002	-0.003 ± 0.001	10.3
	multiRF-Prox	8	500	2	0.2	1.000 ± 0.000	0.444 ± 0.068	-0.003 ± 0.000	+0.000 ± 0.002	-0.001 ± 0.001	9.5
	multiRF-EnhProx	8	500	2	0.2	1.000 ± 0.000	0.492 ± 0.097	-0.003 ± 0.000	-0.001 ± 0.001	-0.002 ± 0.001	12.7
	SNF	8	500	2	0.2	1.000 ± 0.000	-0.001 ± 0.000	-0.003 ± 0.000	+0.155 ± 0.033	0.076 ± 0.017	12.7
	RGCCA	8	500	2	0.2	0.960 ± 0.054	-0.001 ± 0.001	-0.003 ± 0.000	+0.143 ± 0.037	0.070 ± 0.018	9.1
	block.sPLS	8	500	2	0.2	0.964 ± 0.061	-0.001 ± 0.001	-0.003 ± 0.000	+0.145 ± 0.029	0.071 ± 0.014	0.6
	mixKernel	8	500	2	0.2	0.811 ± 0.169	-0.001 ± 0.000	-0.003 ± 0.001	+0.194 ± 0.038	0.096 ± 0.019	1.6
	intNMF	8	500	2	0.2	0.866 ± 0.092	NA	+0.001 ± 0.008		0.001 ± 0.008	24.7
	O2PLS	8	500	2	0.2	0.961 ± 0.065	-0.001 ± 0.001	-0.003 ± 0.002	-0.001 ± 0.001	-0.002 ± 0.001	0.2
	AJIVE	8	500	2	0.2	0.952 ± 0.065	0.537 ± 0.155	-0.003 ± 0.000	+0.003 ± 0.009	-0.000 ± 0.005	9.9
	MOFA2	8	500	2	0.2	1.000 ± 0.000	0.329 ± 0.251	-0.003 ± 0.000	+0.037 ± 0.040	0.017 ± 0.020	12.4
	multiRF	8	1000	0.5	0	0.971 ± 0.040	0.664 ± 0.207	-0.002 ± 0.000	-0.001 ± 0.000	-0.002 ± 0.000	28.4
	multiRF-Prox	8	1000	0.5	0	0.708 ± 0.103	0.175 ± 0.045	-0.001 ± 0.000	-0.001 ± 0.001	-0.001 ± 0.001	23.3
	multiRF-EnhProx	8	1000	0.5	0	0.745 ± 0.107	0.190 ± 0.044	-0.001 ± 0.001	-0.000 ± 0.001	-0.001 ± 0.000	31.8
	SNF	8	1000	0.5	0	0.999 ± 0.002	0.007 ± 0.017	-0.002 ± 0.000	+0.068 ± 0.015	0.033 ± 0.007	84.6
	RGCCA	8	1000	0.5	0	0.479 ± 0.057	0.004 ± 0.004	-0.001 ± 0.000	+0.050 ± 0.026	0.025 ± 0.013	14.1
	block.sPLS	8	1000	0.5	0	0.974 ± 0.047	0.029 ± 0.082	-0.001 ± 0.001	+0.004 ± 0.003	0.001 ± 0.002	1.1
	mixKernel	8	1000	0.5	0	0.640 ± 0.078	0.223 ± 0.138	+0.001 ± 0.002	+0.055 ± 0.017	0.028 ± 0.008	10.7
	intNMF	8	1000	0.5	0	0.029 ± 0.015	NA	+0.026 ± 0.012		0.026 ± 0.012	172.5
	O2PLS	8	1000	0.5	0	0.374 ± 0.079	-0.001 ± 0.000	+0.005 ± 0.005	+0.000 ± 0.001	0.002 ± 0.003	0.2
	AJIVE	8	1000	0.5	0	0.046 ± 0.038	0.144 ± 0.144	+0.031 ± 0.020	+0.003 ± 0.002	0.017 ± 0.010	15.4
	MOFA2	8	1000	0.5	0	0.979 ± 0.043	0.015 ± 0.019	-0.002 ± 0.000	+0.031 ± 0.022	0.015 ± 0.011	23.7
	multiRF	8	1000	0.5	0.2	0.958 ± 0.050	0.691 ± 0.194	-0.002 ± 0.000	-0.001 ± 0.000	-0.002 ± 0.000	32.1
	multiRF-Prox	8	1000	0.5	0.2	0.703 ± 0.082	0.160 ± 0.039	-0.001 ± 0.000	-0.001 ± 0.001	-0.001 ± 0.000	24.6
	multiRF-EnhProx	8	1000	0.5	0.2	0.731 ± 0.078	0.187 ± 0.051	-0.001 ± 0.000	+0.001 ± 0.001	-0.001 ± 0.000	33.5
	SNF	8	1000	0.5	0.2	0.991 ± 0.025	0.008 ± 0.010	-0.002 ± 0.000	+0.066 ± 0.014	0.032 ± 0.007	85.6
	RGCCA	8	1000	0.5	0.2	0.476 ± 0.064	0.005 ± 0.006	-0.001 ± 0.000	+0.068 ± 0.023	0.033 ± 0.011	20.2
	block.sPLS	8	1000	0.5	0.2	0.964 ± 0.059	0.062 ± 0.149	-0.002 ± 0.000	+0.004 ± 0.004	0.001 ± 0.002	1.5
	mixKernel	8	1000	0.5	0.2	0.643 ± 0.077	0.222 ± 0.118	+0.001 ± 0.002	+0.047 ± 0.021	0.024 ± 0.011	10.5
	intNMF	8	1000	0.5	0.2	0.027 ± 0.016	NA	+0.030 ± 0.013		0.030 ± 0.013	181.9
	O2PLS	8	1000	0.5	0.2	0.022 ± 0.010	-0.000 ± 0.001	+0.014 ± 0.007	+0.002 ± 0.002	0.008 ± 0.003	0.3
	AJIVE	8	1000	0.5	0.2	0.041 ± 0.039	0.099 ± 0.123	+0.036 ± 0.027	+0.003 ± 0.003	0.019 ± 0.014	21.3
	MOFA2	8	1000	0.5	0.2	0.967 ± 0.050	0.077 ± 0.148	-0.001 ± 0.002	+0.005 ± 0.009	0.002 ± 0.005	25.6
	multiRF	8	1000	2	0	1.000 ± 0.000	0.953 ± 0.098	-0.002 ± 0.000	-0.001 ± 0.001	-0.002 ± 0.001	30.1
	multiRF-Prox	8	1000	2	0	1.000 ± 0.000	0.369 ± 0.056	-0.002 ± 0.000	-0.000 ± 0.002	-0.001 ± 0.001	23.1
	multiRF-EnhProx	8	1000	2	0	1.000 ± 0.000	0.457 ± 0.078	-0.002 ± 0.000	-0.000 ± 0.001	-0.001 ± 0.001	31.8
	SNF	8	1000	2	0	1.000 ± 0.000	-0.001 ± 0.000	-0.002 ± 0.000	+0.148 ± 0.033	0.073 ± 0.016	85.6
	RGCCA	8	1000	2	0	0.951 ± 0.062	-0.000 ± 0.001	-0.002 ± 0.000	+0.130 ± 0.030	0.064 ± 0.015	14.3
	block.sPLS	8	1000	2	0	0.971 ± 0.060	-0.000 ± 0.001	-0.002 ± 0.000	+0.139 ± 0.029	0.069 ± 0.014	0.9
	mixKernel	8	1000	2	0	0.838 ± 0.165	-0.001 ± 0.001	-0.002 ± 0.000	+0.189 ± 0.038	0.094 ± 0.019	10.8
	intNMF	8	1000	2	0	0.957 ± 0.047	NA	-0.001 ± 0.001		-0.001 ± 0.001	60.1
	O2PLS	8	1000	2	0	0.970 ± 0.057	-0.001 ± 0.000	-0.002 ± 0.000	-0.001 ± 0.000	-0.001 ± 0.000	0.2
	AJIVE	8	1000	2	0	0.952 ± 0.065	0.582 ± 0.180	-0.002 ± 0.000	+0.002 ± 0.007	0.000 ± 0.004	12.8
	MOFA2	8	1000	2	0	1.000 ± 0.000	0.435 ± 0.268	-0.002 ± 0.000	+0.019 ± 0.028	0.008 ± 0.014	17.4
	multiRF	8	1000	2	0.2	1.000 ± 0.000	0.967 ± 0.082	-0.002 ± 0.000	-0.001 ± 0.001	-0.002 ± 0.000	32.0
	multiRF-Prox	8	1000	2	0.2	1.000 ± 0.000	0.364 ± 0.076	-0.002 ± 0.000	-0.000 ± 0.003	-0.001 ± 0.001	24.1
	multiRF-EnhProx	8	1000	2	0.2	1.000 ± 0.000	0.463 ± 0.078	-0.002 ± 0.000	-0.000 ± 0.001	-0.001 ± 0.001	33.7
	SNF	8	1000	2	0.2	1.000 ± 0.000	-0.001 ± 0.000	-0.002 ± 0.000	+0.153 ± 0.040	0.076 ± 0.020	87.5
	RGCCA	8	1000	2	0.2	0.958 ± 0.054	-0.000 ± 0.001	-0.002 ± 0.000	+0.136 ± 0.037	0.067 ± 0.018	20.3
	block.sPLS	8	1000	2	0.2	0.979 ± 0.048	-0.000 ± 0.001	-0.002 ± 0.000	+0.139 ± 0.033	0.069 ± 0.017	1.1
	mixKernel	8	1000	2	0.2	0.911 ± 0.150	-0.001 ± 0.000	-0.002 ± 0.000	+0.185 ± 0.036	0.092 ± 0.018	10.8
	intNMF	8	1000	2	0.2	0.894 ± 0.075	NA	+0.000 ± 0.003		0.000 ± 0.003	69.6
	O2PLS	8	1000	2	0.2	0.969 ± 0.059	-0.000 ± 0.001	-0.001 ± 0.001	-0.001 ± 0.000	-0.001 ± 0.000	0.3
	AJIVE	8	1000	2	0.2	0.930 ± 0.074	0.572 ± 0.144	-0.002 ± 0.000	+0.002 ± 0.008	0.000 ± 0.004	18.2
	MOFA2	8	1000	2	0.2	1.000 ± 0.000	0.435 ± 0.232	-0.002 ± 0.000	+0.009 ± 0.022	0.004 ± 0.011	25.3

### Sheet: NL-JIVE Benchmark
	Supplementary Table 3b. NL-JIVE Simulation Benchmark
	Clustering performance (mean ± SD across 30 replicates) for the NL-JIVE simulation. Shared ARI measures recovery of the joint cluster structure (K_Z = 3 clusters); Specific ARI measures recovery of the view-specific structure (K_U = 2 clusters per view). ARI Z→U and ARI U→Z are the directional leakage components; Cross-Evaluation (Leakage) is their mean (the Figure 2 leakage diagnostic), where lo…
	Method	Setting	fn_J	n	p_k	Shared ARI	Specific ARI	ARI Z→U	ARI U→Z	Cross-Evaluation (Leakage)	Runtime (s)
	multiRF	Baseline (δ_J=2, δ_A=2/2/2)	identity	500	large	0.869 ± 0.030	0.718 ± 0.026	-0.000 ± 0.001	-0.001 ± 0.001	-0.001 ± 0.001	47.6
	multiRF-Prox	Baseline (δ_J=2, δ_A=2/2/2)	identity	500	large	0.575 ± 0.069	0.129 ± 0.046	+0.018 ± 0.009	+0.000 ± 0.001	0.009 ± 0.005	43.5
	multiRF-EnhProx	Baseline (δ_J=2, δ_A=2/2/2)	identity	500	large	0.596 ± 0.077	0.205 ± 0.056	+0.020 ± 0.011	-0.000 ± 0.002	0.010 ± 0.006	53.0
	SNF	Baseline (δ_J=2, δ_A=2/2/2)	identity	500	large	0.879 ± 0.025	0.895 ± 0.017	-0.000 ± 0.001	+0.001 ± 0.003	0.001 ± 0.002	13.2
	RGCCA	Baseline (δ_J=2, δ_A=2/2/2)	identity	500	large	0.872 ± 0.032	0.009 ± 0.011	+0.001 ± 0.002	+0.467 ± 0.022	0.234 ± 0.011	9.3
	block.sPLS	Baseline (δ_J=2, δ_A=2/2/2)	identity	500	large	0.604 ± 0.036	0.903 ± 0.012	+0.031 ± 0.007	-0.000 ± 0.001	0.015 ± 0.003	0.9
	mixKernel	Baseline (δ_J=2, δ_A=2/2/2)	identity	500	large	0.436 ± 0.234	-0.000 ± 0.002	+0.102 ± 0.053	+0.451 ± 0.024	0.276 ± 0.027	1.3
	intNMF	Baseline (δ_J=2, δ_A=2/2/2)	identity	500	large	0.823 ± 0.039	NA	+0.004 ± 0.004		0.004 ± 0.004	37.3
	O2PLS	Baseline (δ_J=2, δ_A=2/2/2)	identity	500	large	0.874 ± 0.030	-0.001 ± 0.001	+0.000 ± 0.002	-0.001 ± 0.001	-0.000 ± 0.001	4.2
	AJIVE	Baseline (δ_J=2, δ_A=2/2/2)	identity	500	large	0.366 ± 0.038	0.532 ± 0.085	+0.112 ± 0.022	+0.157 ± 0.041	0.135 ± 0.020	18.4
	MOFA2	Baseline (δ_J=2, δ_A=2/2/2)	identity	500	large	0.859 ± 0.110	0.599 ± 0.134	+0.005 ± 0.029	+0.024 ± 0.047	0.015 ± 0.027	135.5
	multiRF	Baseline (δ_J=2, δ_A=2/2/2)	identity	500	small	0.868 ± 0.028	0.727 ± 0.021	+0.000 ± 0.002	-0.001 ± 0.001	-0.001 ± 0.001	18.9
	multiRF-Prox	Baseline (δ_J=2, δ_A=2/2/2)	identity	500	small	0.573 ± 0.075	0.136 ± 0.057	+0.017 ± 0.013	+0.000 ± 0.001	0.009 ± 0.007	17.4
	multiRF-EnhProx	Baseline (δ_J=2, δ_A=2/2/2)	identity	500	small	0.611 ± 0.080	0.214 ± 0.055	+0.018 ± 0.017	+0.000 ± 0.001	0.009 ± 0.009	25.5
	SNF	Baseline (δ_J=2, δ_A=2/2/2)	identity	500	small	0.876 ± 0.027	0.883 ± 0.077	+0.000 ± 0.001	+0.005 ± 0.018	0.002 ± 0.009	11.7
	RGCCA	Baseline (δ_J=2, δ_A=2/2/2)	identity	500	small	0.865 ± 0.029	0.010 ± 0.008	+0.001 ± 0.002	+0.456 ± 0.026	0.229 ± 0.013	3.2
	block.sPLS	Baseline (δ_J=2, δ_A=2/2/2)	identity	500	small	0.565 ± 0.047	0.895 ± 0.017	+0.036 ± 0.013	+0.000 ± 0.002	0.018 ± 0.007	0.4
	mixKernel	Baseline (δ_J=2, δ_A=2/2/2)	identity	500	small	0.391 ± 0.181	-0.000 ± 0.001	+0.109 ± 0.045	+0.439 ± 0.023	0.274 ± 0.024	1.1
	intNMF	Baseline (δ_J=2, δ_A=2/2/2)	identity	500	small	0.791 ± 0.055	NA	+0.006 ± 0.005		0.006 ± 0.005	22.3
	O2PLS	Baseline (δ_J=2, δ_A=2/2/2)	identity	500	small	0.873 ± 0.027	-0.001 ± 0.001	+0.000 ± 0.002	-0.001 ± 0.001	-0.000 ± 0.001	0.7
	AJIVE	Baseline (δ_J=2, δ_A=2/2/2)	identity	500	small	0.364 ± 0.038	0.529 ± 0.078	+0.110 ± 0.020	+0.160 ± 0.041	0.135 ± 0.018	11.0
	MOFA2	Baseline (δ_J=2, δ_A=2/2/2)	identity	500	small	0.869 ± 0.028	0.578 ± 0.147	+0.000 ± 0.002	+0.043 ± 0.078	0.021 ± 0.039	76.2
	multiRF	Baseline (δ_J=2, δ_A=2/2/2)	identity	1000	large	0.864 ± 0.018	0.735 ± 0.018	+0.000 ± 0.001	-0.001 ± 0.000	-0.000 ± 0.000	130.1
	multiRF-Prox	Baseline (δ_J=2, δ_A=2/2/2)	identity	1000	large	0.433 ± 0.062	0.082 ± 0.031	+0.023 ± 0.011	+0.000 ± 0.000	0.011 ± 0.005	119.5
	multiRF-EnhProx	Baseline (δ_J=2, δ_A=2/2/2)	identity	1000	large	0.466 ± 0.063	0.135 ± 0.041	+0.027 ± 0.010	+0.000 ± 0.001	0.014 ± 0.005	156.6
	SNF	Baseline (δ_J=2, δ_A=2/2/2)	identity	1000	large	0.872 ± 0.014	0.902 ± 0.011	-0.000 ± 0.001	+0.001 ± 0.001	0.000 ± 0.001	70.4
	RGCCA	Baseline (δ_J=2, δ_A=2/2/2)	identity	1000	large	0.867 ± 0.018	0.006 ± 0.009	+0.001 ± 0.001	+0.472 ± 0.016	0.236 ± 0.008	24.2
	block.sPLS	Baseline (δ_J=2, δ_A=2/2/2)	identity	1000	large	0.594 ± 0.028	0.900 ± 0.009	+0.032 ± 0.008	-0.000 ± 0.001	0.016 ± 0.004	1.4
	mixKernel	Baseline (δ_J=2, δ_A=2/2/2)	identity	1000	large	0.427 ± 0.230	0.000 ± 0.001	+0.100 ± 0.052	+0.450 ± 0.018	0.275 ± 0.027	8.6
	intNMF	Baseline (δ_J=2, δ_A=2/2/2)	identity	1000	large	0.828 ± 0.030	NA	+0.003 ± 0.002		0.003 ± 0.002	68.0
	O2PLS	Baseline (δ_J=2, δ_A=2/2/2)	identity	1000	large	0.874 ± 0.015	-0.001 ± 0.000	+0.000 ± 0.001	-0.001 ± 0.000	-0.000 ± 0.000	5.2
	AJIVE	Baseline (δ_J=2, δ_A=2/2/2)	identity	1000	large	0.362 ± 0.032	0.533 ± 0.063	+0.106 ± 0.022	+0.150 ± 0.012	0.128 ± 0.010	53.3
	MOFA2	Baseline (δ_J=2, δ_A=2/2/2)	identity	1000	large	0.872 ± 0.016	0.560 ± 0.104	-0.000 ± 0.001	+0.015 ± 0.037	0.007 ± 0.018	293.3
	multiRF	Baseline (δ_J=2, δ_A=2/2/2)	identity	1000	small	0.874 ± 0.014	0.749 ± 0.013	+0.000 ± 0.001	-0.001 ± 0.000	-0.000 ± 0.000	50.8
	multiRF-Prox	Baseline (δ_J=2, δ_A=2/2/2)	identity	1000	small	0.418 ± 0.056	0.084 ± 0.031	+0.024 ± 0.011	+0.000 ± 0.000	0.012 ± 0.005	40.9
	multiRF-EnhProx	Baseline (δ_J=2, δ_A=2/2/2)	identity	1000	small	0.457 ± 0.064	0.123 ± 0.037	+0.028 ± 0.012	+0.000 ± 0.000	0.014 ± 0.006	59.9
	SNF	Baseline (δ_J=2, δ_A=2/2/2)	identity	1000	small	0.879 ± 0.016	0.908 ± 0.009	+0.000 ± 0.001	+0.001 ± 0.001	0.000 ± 0.001	69.0
	RGCCA	Baseline (δ_J=2, δ_A=2/2/2)	identity	1000	small	0.873 ± 0.019	0.009 ± 0.015	+0.001 ± 0.001	+0.465 ± 0.023	0.233 ± 0.011	9.3
	block.sPLS	Baseline (δ_J=2, δ_A=2/2/2)	identity	1000	small	0.571 ± 0.052	0.895 ± 0.013	+0.034 ± 0.012	+0.000 ± 0.001	0.017 ± 0.006	0.7
	mixKernel	Baseline (δ_J=2, δ_A=2/2/2)	identity	1000	small	0.409 ± 0.217	0.000 ± 0.001	+0.104 ± 0.048	+0.451 ± 0.017	0.278 ± 0.025	8.0
	intNMF	Baseline (δ_J=2, δ_A=2/2/2)	identity	1000	small	0.815 ± 0.038	NA	+0.003 ± 0.003		0.003 ± 0.003	57.9
	O2PLS	Baseline (δ_J=2, δ_A=2/2/2)	identity	1000	small	0.880 ± 0.014	-0.000 ± 0.001	+0.000 ± 0.001	-0.000 ± 0.001	-0.000 ± 0.001	0.8
	AJIVE	Baseline (δ_J=2, δ_A=2/2/2)	identity	1000	small	0.366 ± 0.029	0.526 ± 0.071	+0.102 ± 0.022	+0.151 ± 0.042	0.126 ± 0.024	23.6
	MOFA2	Baseline (δ_J=2, δ_A=2/2/2)	identity	1000	small	0.880 ± 0.017	0.556 ± 0.098	+0.000 ± 0.001	+0.014 ± 0.028	0.007 ± 0.014	152.9
	multiRF	Baseline (δ_J=2, δ_A=2/2/2)	mixed	500	large	0.849 ± 0.040	0.753 ± 0.026	+0.001 ± 0.002	-0.001 ± 0.001	-0.000 ± 0.001	47.7
	multiRF-Prox	Baseline (δ_J=2, δ_A=2/2/2)	mixed	500	large	0.549 ± 0.090	0.148 ± 0.051	+0.014 ± 0.013	-0.000 ± 0.001	0.007 ± 0.007	45.9
	multiRF-EnhProx	Baseline (δ_J=2, δ_A=2/2/2)	mixed	500	large	0.571 ± 0.116	0.276 ± 0.041	+0.013 ± 0.011	-0.000 ± 0.001	0.006 ± 0.006	53.8
	SNF	Baseline (δ_J=2, δ_A=2/2/2)	mixed	500	large	0.871 ± 0.026	0.896 ± 0.018	+0.000 ± 0.001	+0.002 ± 0.002	0.001 ± 0.002	9.9
	RGCCA	Baseline (δ_J=2, δ_A=2/2/2)	mixed	500	large	0.243 ± 0.066	0.815 ± 0.076	+0.127 ± 0.025	+0.014 ± 0.018	0.070 ± 0.011	7.1
	block.sPLS	Baseline (δ_J=2, δ_A=2/2/2)	mixed	500	large	0.335 ± 0.262	0.904 ± 0.016	+0.028 ± 0.023	-0.000 ± 0.001	0.014 ± 0.011	0.8
	mixKernel	Baseline (δ_J=2, δ_A=2/2/2)	mixed	500	large	0.594 ± 0.187	-0.000 ± 0.001	+0.054 ± 0.057	+0.423 ± 0.050	0.238 ± 0.031	1.4
	intNMF	Baseline (δ_J=2, δ_A=2/2/2)	mixed	500	large	0.033 ± 0.023	NA	+0.238 ± 0.016		0.238 ± 0.016	29.9
	O2PLS	Baseline (δ_J=2, δ_A=2/2/2)	mixed	500	large	0.199 ± 0.038	0.000 ± 0.003	-0.000 ± 0.001	-0.001 ± 0.001	-0.000 ± 0.001	4.0
	AJIVE	Baseline (δ_J=2, δ_A=2/2/2)	mixed	500	large	0.210 ± 0.042	0.879 ± 0.021	+0.003 ± 0.004	-0.001 ± 0.001	0.001 ± 0.002	18.0
	MOFA2	Baseline (δ_J=2, δ_A=2/2/2)	mixed	500	large	0.462 ± 0.281	0.517 ± 0.144	+0.001 ± 0.003	+0.047 ± 0.056	0.024 ± 0.028	108.7
	multiRF	Baseline (δ_J=2, δ_A=2/2/2)	mixed	500	small	0.844 ± 0.035	0.756 ± 0.024	-0.000 ± 0.002	-0.001 ± 0.001	-0.001 ± 0.001	19.3
	multiRF-Prox	Baseline (δ_J=2, δ_A=2/2/2)	mixed	500	small	0.522 ± 0.124	0.162 ± 0.056	+0.014 ± 0.011	-0.000 ± 0.001	0.007 ± 0.006	17.5
	multiRF-EnhProx	Baseline (δ_J=2, δ_A=2/2/2)	mixed	500	small	0.545 ± 0.126	0.264 ± 0.066	+0.013 ± 0.012	-0.000 ± 0.001	0.006 ± 0.006	24.5
	SNF	Baseline (δ_J=2, δ_A=2/2/2)	mixed	500	small	0.871 ± 0.031	0.900 ± 0.016	-0.001 ± 0.001	+0.001 ± 0.002	0.000 ± 0.002	10.4
	RGCCA	Baseline (δ_J=2, δ_A=2/2/2)	mixed	500	small	0.246 ± 0.102	0.804 ± 0.087	+0.126 ± 0.037	+0.016 ± 0.026	0.071 ± 0.021	3.3
	block.sPLS	Baseline (δ_J=2, δ_A=2/2/2)	mixed	500	small	0.368 ± 0.231	0.901 ± 0.016	+0.020 ± 0.015	-0.001 ± 0.001	0.010 ± 0.007	0.4
	mixKernel	Baseline (δ_J=2, δ_A=2/2/2)	mixed	500	small	0.557 ± 0.191	-0.000 ± 0.002	+0.061 ± 0.059	+0.424 ± 0.044	0.242 ± 0.030	1.2
	intNMF	Baseline (δ_J=2, δ_A=2/2/2)	mixed	500	small	0.017 ± 0.014	NA	+0.253 ± 0.012		0.253 ± 0.012	15.3
	O2PLS	Baseline (δ_J=2, δ_A=2/2/2)	mixed	500	small	0.227 ± 0.033	0.000 ± 0.003	-0.000 ± 0.002	-0.001 ± 0.001	-0.001 ± 0.001	0.7
	AJIVE	Baseline (δ_J=2, δ_A=2/2/2)	mixed	500	small	0.222 ± 0.032	0.882 ± 0.021	+0.003 ± 0.005	-0.001 ± 0.002	0.001 ± 0.003	12.4
	MOFA2	Baseline (δ_J=2, δ_A=2/2/2)	mixed	500	small	0.539 ± 0.293	0.572 ± 0.150	-0.001 ± 0.001	+0.026 ± 0.037	0.013 ± 0.018	64.9
	multiRF	Baseline (δ_J=2, δ_A=2/2/2)	mixed	1000	large	0.856 ± 0.022	0.753 ± 0.022	+0.000 ± 0.001	-0.001 ± 0.000	-0.000 ± 0.001	142.9
	multiRF-Prox	Baseline (δ_J=2, δ_A=2/2/2)	mixed	1000	large	0.410 ± 0.095	0.095 ± 0.038	+0.013 ± 0.011	-0.000 ± 0.000	0.007 ± 0.005	138.8
	multiRF-EnhProx	Baseline (δ_J=2, δ_A=2/2/2)	mixed	1000	large	0.427 ± 0.102	0.173 ± 0.041	+0.014 ± 0.010	-0.000 ± 0.000	0.007 ± 0.005	162.8
	SNF	Baseline (δ_J=2, δ_A=2/2/2)	mixed	1000	large	0.865 ± 0.018	0.902 ± 0.010	-0.000 ± 0.001	+0.000 ± 0.001	0.000 ± 0.001	70.0
	RGCCA	Baseline (δ_J=2, δ_A=2/2/2)	mixed	1000	large	0.244 ± 0.087	0.785 ± 0.106	+0.120 ± 0.031	+0.020 ± 0.034	0.070 ± 0.019	24.0
	block.sPLS	Baseline (δ_J=2, δ_A=2/2/2)	mixed	1000	large	0.339 ± 0.243	0.904 ± 0.012	+0.020 ± 0.016	-0.000 ± 0.001	0.010 ± 0.008	1.4
	mixKernel	Baseline (δ_J=2, δ_A=2/2/2)	mixed	1000	large	0.583 ± 0.183	-0.000 ± 0.001	+0.050 ± 0.057	+0.421 ± 0.035	0.235 ± 0.028	8.6
	intNMF	Baseline (δ_J=2, δ_A=2/2/2)	mixed	1000	large	0.013 ± 0.011	NA	+0.255 ± 0.011		0.255 ± 0.011	80.1
	O2PLS	Baseline (δ_J=2, δ_A=2/2/2)	mixed	1000	large	0.199 ± 0.026	0.000 ± 0.001	-0.000 ± 0.001	-0.000 ± 0.001	-0.000 ± 0.001	5.2
	AJIVE	Baseline (δ_J=2, δ_A=2/2/2)	mixed	1000	large	0.205 ± 0.030	0.886 ± 0.022	+0.002 ± 0.003	-0.000 ± 0.001	0.001 ± 0.002	52.3
	MOFA2	Baseline (δ_J=2, δ_A=2/2/2)	mixed	1000	large	0.271 ± 0.193	0.536 ± 0.149	+0.001 ± 0.002	+0.019 ± 0.033	0.010 ± 0.017	243.2
	multiRF	Baseline (δ_J=2, δ_A=2/2/2)	mixed	1000	small	0.869 ± 0.017	0.759 ± 0.018	+0.000 ± 0.001	-0.001 ± 0.000	-0.000 ± 0.001	52.4
	multiRF-Prox	Baseline (δ_J=2, δ_A=2/2/2)	mixed	1000	small	0.383 ± 0.098	0.096 ± 0.030	+0.016 ± 0.012	-0.000 ± 0.000	0.008 ± 0.006	42.0
	multiRF-EnhProx	Baseline (δ_J=2, δ_A=2/2/2)	mixed	1000	small	0.420 ± 0.105	0.177 ± 0.034	+0.015 ± 0.014	+0.000 ± 0.001	0.008 ± 0.007	59.9
	SNF	Baseline (δ_J=2, δ_A=2/2/2)	mixed	1000	small	0.879 ± 0.017	0.902 ± 0.011	+0.000 ± 0.001	+0.001 ± 0.001	0.000 ± 0.001	68.2
	RGCCA	Baseline (δ_J=2, δ_A=2/2/2)	mixed	1000	small	0.258 ± 0.107	0.792 ± 0.085	+0.118 ± 0.038	+0.015 ± 0.025	0.067 ± 0.017	9.2
	block.sPLS	Baseline (δ_J=2, δ_A=2/2/2)	mixed	1000	small	0.355 ± 0.246	0.906 ± 0.010	+0.015 ± 0.014	+0.000 ± 0.001	0.007 ± 0.007	0.7
	mixKernel	Baseline (δ_J=2, δ_A=2/2/2)	mixed	1000	small	0.597 ± 0.162	0.000 ± 0.001	+0.046 ± 0.045	+0.434 ± 0.029	0.240 ± 0.028	8.0
	intNMF	Baseline (δ_J=2, δ_A=2/2/2)	mixed	1000	small	0.013 ± 0.011	NA	+0.253 ± 0.010		0.253 ± 0.010	45.6
	O2PLS	Baseline (δ_J=2, δ_A=2/2/2)	mixed	1000	small	0.208 ± 0.032	0.000 ± 0.001	-0.000 ± 0.001	-0.000 ± 0.001	-0.000 ± 0.000	0.8
	AJIVE	Baseline (δ_J=2, δ_A=2/2/2)	mixed	1000	small	0.221 ± 0.030	0.889 ± 0.020	+0.002 ± 0.003	+0.000 ± 0.001	0.001 ± 0.002	20.9
	MOFA2	Baseline (δ_J=2, δ_A=2/2/2)	mixed	1000	small	0.412 ± 0.291	0.574 ± 0.130	+0.000 ± 0.001	+0.021 ± 0.035	0.011 ± 0.018	127.8
	multiRF	Hetero (δ_J=2.5, δ_A=4/1/0.5)	identity	500	large	0.955 ± 0.020	0.838 ± 0.016	-0.000 ± 0.001	-0.001 ± 0.001	-0.001 ± 0.001	248.5
	multiRF-Prox	Hetero (δ_J=2.5, δ_A=4/1/0.5)	identity	500	large	0.707 ± 0.103	0.275 ± 0.048	+0.018 ± 0.009	+0.000 ± 0.001	0.004 ± 0.004	0.0
	multiRF-EnhProx	Hetero (δ_J=2.5, δ_A=4/1/0.5)	identity	500	large	0.755 ± 0.082	0.337 ± 0.053	+0.020 ± 0.011	-0.000 ± 0.002	0.002 ± 0.002	0.0
	SNF	Hetero (δ_J=2.5, δ_A=4/1/0.5)	identity	500	large	0.961 ± 0.018	0.326 ± 0.005	-0.000 ± 0.001	+0.001 ± 0.003	0.184 ± 0.003	27.6
	RGCCA	Hetero (δ_J=2.5, δ_A=4/1/0.5)	identity	500	large	0.962 ± 0.018	0.061 ± 0.068	+0.001 ± 0.002	+0.467 ± 0.022	0.234 ± 0.027	21.8
	block.sPLS	Hetero (δ_J=2.5, δ_A=4/1/0.5)	identity	500	large	0.895 ± 0.030	0.326 ± 0.004	+0.031 ± 0.007	-0.000 ± 0.001	0.180 ± 0.004	1.9
	mixKernel	Hetero (δ_J=2.5, δ_A=4/1/0.5)	identity	500	large	0.160 ± 0.007	-0.000 ± 0.001	+0.102 ± 0.053	+0.451 ± 0.024	0.388 ± 0.007	3.7
	intNMF	Hetero (δ_J=2.5, δ_A=4/1/0.5)	identity	500	large	0.216 ± 0.021	NA	+0.004 ± 0.004		0.177 ± 0.008	107.8
	O2PLS	Hetero (δ_J=2.5, δ_A=4/1/0.5)	identity	500	large	0.933 ± 0.041	-0.001 ± 0.001	+0.000 ± 0.002	-0.001 ± 0.001	-0.000 ± 0.002	11.3
	AJIVE	Hetero (δ_J=2.5, δ_A=4/1/0.5)	identity	500	large	0.445 ± 0.074	0.052 ± 0.117	+0.112 ± 0.022	+0.157 ± 0.041	0.292 ± 0.062	35.1
	MOFA2	Hetero (δ_J=2.5, δ_A=4/1/0.5)	identity	500	large	0.964 ± 0.017	0.649 ± 0.006	+0.005 ± 0.029	+0.024 ± 0.047	0.085 ± 0.005	266.1
	multiRF	Hetero (δ_J=2.5, δ_A=4/1/0.5)	identity	500	small	0.953 ± 0.021	0.838 ± 0.015	+0.000 ± 0.002	-0.001 ± 0.001	-0.001 ± 0.001	94.6
	multiRF-Prox	Hetero (δ_J=2.5, δ_A=4/1/0.5)	identity	500	small	0.647 ± 0.083	0.236 ± 0.058	+0.017 ± 0.013	+0.000 ± 0.001	0.005 ± 0.004	0.0
	multiRF-EnhProx	Hetero (δ_J=2.5, δ_A=4/1/0.5)	identity	500	small	0.729 ± 0.061	0.335 ± 0.062	+0.018 ± 0.017	+0.000 ± 0.001	0.003 ± 0.003	0.0
	SNF	Hetero (δ_J=2.5, δ_A=4/1/0.5)	identity	500	small	0.957 ± 0.020	0.324 ± 0.006	+0.000 ± 0.001	+0.005 ± 0.018	0.183 ± 0.003	14.4
	RGCCA	Hetero (δ_J=2.5, δ_A=4/1/0.5)	identity	500	small	0.957 ± 0.020	0.053 ± 0.059	+0.001 ± 0.002	+0.456 ± 0.026	0.236 ± 0.022	4.5
	block.sPLS	Hetero (δ_J=2.5, δ_A=4/1/0.5)	identity	500	small	0.777 ± 0.077	0.324 ± 0.006	+0.036 ± 0.013	+0.000 ± 0.002	0.186 ± 0.006	0.5
	mixKernel	Hetero (δ_J=2.5, δ_A=4/1/0.5)	identity	500	small	0.156 ± 0.008	-0.001 ± 0.001	+0.109 ± 0.045	+0.439 ± 0.023	0.385 ± 0.009	1.6
	intNMF	Hetero (δ_J=2.5, δ_A=4/1/0.5)	identity	500	small	0.204 ± 0.019	NA	+0.006 ± 0.005		0.179 ± 0.010	42.6
	O2PLS	Hetero (δ_J=2.5, δ_A=4/1/0.5)	identity	500	small	0.941 ± 0.031	-0.001 ± 0.001	+0.000 ± 0.002	-0.001 ± 0.001	-0.000 ± 0.001	1.0
	AJIVE	Hetero (δ_J=2.5, δ_A=4/1/0.5)	identity	500	small	0.455 ± 0.066	0.061 ± 0.121	+0.110 ± 0.020	+0.160 ± 0.041	0.285 ± 0.061	16.4
	MOFA2	Hetero (δ_J=2.5, δ_A=4/1/0.5)	identity	500	small	0.960 ± 0.019	0.647 ± 0.007	+0.000 ± 0.002	+0.043 ± 0.078	0.082 ± 0.007	21.2
	multiRF	Hetero (δ_J=2.5, δ_A=4/1/0.5)	identity	1000	large	0.962 ± 0.008	0.840 ± 0.013	+0.000 ± 0.001	-0.001 ± 0.000	-0.000 ± 0.000	321.0
	multiRF-Prox	Hetero (δ_J=2.5, δ_A=4/1/0.5)	identity	1000	large	0.387 ± 0.055	0.186 ± 0.042	+0.023 ± 0.011	+0.000 ± 0.000	0.011 ± 0.004	0.0
	multiRF-EnhProx	Hetero (δ_J=2.5, δ_A=4/1/0.5)	identity	1000	large	0.513 ± 0.061	0.253 ± 0.057	+0.027 ± 0.010	+0.000 ± 0.001	0.009 ± 0.005	0.0
	SNF	Hetero (δ_J=2.5, δ_A=4/1/0.5)	identity	1000	large	0.964 ± 0.007	0.327 ± 0.007	-0.000 ± 0.001	+0.001 ± 0.001	0.183 ± 0.004	72.1
	RGCCA	Hetero (δ_J=2.5, δ_A=4/1/0.5)	identity	1000	large	0.963 ± 0.009	0.025 ± 0.036	+0.001 ± 0.001	+0.472 ± 0.016	0.249 ± 0.020	24.5
	block.sPLS	Hetero (δ_J=2.5, δ_A=4/1/0.5)	identity	1000	large	0.898 ± 0.026	0.326 ± 0.003	+0.032 ± 0.008	-0.000 ± 0.001	0.180 ± 0.002	1.3
	mixKernel	Hetero (δ_J=2.5, δ_A=4/1/0.5)	identity	1000	large	0.156 ± 0.005	-0.000 ± 0.001	+0.100 ± 0.052	+0.450 ± 0.018	0.386 ± 0.007	8.8
	intNMF	Hetero (δ_J=2.5, δ_A=4/1/0.5)	identity	1000	large	0.205 ± 0.021	NA	+0.003 ± 0.002		0.181 ± 0.006	132.8
	O2PLS	Hetero (δ_J=2.5, δ_A=4/1/0.5)	identity	1000	large	0.952 ± 0.016	-0.000 ± 0.000	+0.000 ± 0.001	-0.001 ± 0.000	-0.000 ± 0.000	5.3
	AJIVE	Hetero (δ_J=2.5, δ_A=4/1/0.5)	identity	1000	large	0.431 ± 0.056	0.043 ± 0.112	+0.106 ± 0.022	+0.150 ± 0.012	0.299 ± 0.056	52.8
	MOFA2	Hetero (δ_J=2.5, δ_A=4/1/0.5)	identity	1000	large	0.964 ± 0.007	0.650 ± 0.005	-0.000 ± 0.001	+0.015 ± 0.037	0.083 ± 0.006	278.0
	multiRF	Hetero (δ_J=2.5, δ_A=4/1/0.5)	identity	1000	small	0.964 ± 0.012	0.851 ± 0.014	+0.000 ± 0.001	-0.001 ± 0.000	-0.000 ± 0.001	218.4
	multiRF-Prox	Hetero (δ_J=2.5, δ_A=4/1/0.5)	identity	1000	small	0.382 ± 0.050	0.176 ± 0.039	+0.024 ± 0.011	+0.000 ± 0.000	0.011 ± 0.005	0.0
	multiRF-EnhProx	Hetero (δ_J=2.5, δ_A=4/1/0.5)	identity	1000	small	0.502 ± 0.060	0.252 ± 0.055	+0.028 ± 0.012	+0.000 ± 0.000	0.009 ± 0.004	0.0
	SNF	Hetero (δ_J=2.5, δ_A=4/1/0.5)	identity	1000	small	0.966 ± 0.013	0.325 ± 0.003	+0.000 ± 0.001	+0.001 ± 0.001	0.184 ± 0.002	103.4
	RGCCA	Hetero (δ_J=2.5, δ_A=4/1/0.5)	identity	1000	small	0.966 ± 0.011	0.028 ± 0.042	+0.001 ± 0.001	+0.465 ± 0.023	0.249 ± 0.022	14.7
	block.sPLS	Hetero (δ_J=2.5, δ_A=4/1/0.5)	identity	1000	small	0.806 ± 0.081	0.324 ± 0.004	+0.034 ± 0.012	+0.000 ± 0.001	0.184 ± 0.004	1.1
	mixKernel	Hetero (δ_J=2.5, δ_A=4/1/0.5)	identity	1000	small	0.158 ± 0.005	-0.000 ± 0.001	+0.104 ± 0.048	+0.451 ± 0.017	0.388 ± 0.007	12.2
	intNMF	Hetero (δ_J=2.5, δ_A=4/1/0.5)	identity	1000	small	0.203 ± 0.024	NA	+0.003 ± 0.003		0.181 ± 0.006	151.4
	O2PLS	Hetero (δ_J=2.5, δ_A=4/1/0.5)	identity	1000	small	0.957 ± 0.013	-0.001 ± 0.000	+0.000 ± 0.001	-0.000 ± 0.001	-0.000 ± 0.001	1.2
	AJIVE	Hetero (δ_J=2.5, δ_A=4/1/0.5)	identity	1000	small	0.453 ± 0.054	0.071 ± 0.123	+0.102 ± 0.022	+0.151 ± 0.042	0.276 ± 0.073	32.6
	MOFA2	Hetero (δ_J=2.5, δ_A=4/1/0.5)	identity	1000	small	0.966 ± 0.012	0.649 ± 0.005	+0.000 ± 0.001	+0.014 ± 0.028	0.084 ± 0.006	47.8
	multiRF	Hetero (δ_J=2.5, δ_A=4/1/0.5)	mixed	500	large	0.958 ± 0.017	0.824 ± 0.019	+0.001 ± 0.002	-0.001 ± 0.001	-0.000 ± 0.001	201.8
	multiRF-Prox	Hetero (δ_J=2.5, δ_A=4/1/0.5)	mixed	500	large	0.537 ± 0.082	0.294 ± 0.077	+0.014 ± 0.013	-0.000 ± 0.001	0.004 ± 0.003	0.0
	multiRF-EnhProx	Hetero (δ_J=2.5, δ_A=4/1/0.5)	mixed	500	large	0.552 ± 0.103	0.404 ± 0.046	+0.013 ± 0.011	-0.000 ± 0.001	0.005 ± 0.004	0.0
	SNF	Hetero (δ_J=2.5, δ_A=4/1/0.5)	mixed	500	large	0.962 ± 0.015	0.326 ± 0.004	+0.000 ± 0.001	+0.002 ± 0.002	0.184 ± 0.003	21.5
	RGCCA	Hetero (δ_J=2.5, δ_A=4/1/0.5)	mixed	500	large	0.516 ± 0.126	0.323 ± 0.006	+0.127 ± 0.025	+0.014 ± 0.018	0.203 ± 0.019	16.0
	block.sPLS	Hetero (δ_J=2.5, δ_A=4/1/0.5)	mixed	500	large	0.898 ± 0.037	0.325 ± 0.004	+0.028 ± 0.023	-0.000 ± 0.001	0.164 ± 0.013	1.7
	mixKernel	Hetero (δ_J=2.5, δ_A=4/1/0.5)	mixed	500	large	0.304 ± 0.025	0.000 ± 0.001	+0.054 ± 0.057	+0.423 ± 0.050	0.269 ± 0.016	3.0
	intNMF	Hetero (δ_J=2.5, δ_A=4/1/0.5)	mixed	500	large	0.256 ± 0.051	NA	+0.238 ± 0.016		0.185 ± 0.011	71.1
	O2PLS	Hetero (δ_J=2.5, δ_A=4/1/0.5)	mixed	500	large	0.326 ± 0.048	0.000 ± 0.003	-0.000 ± 0.001	-0.001 ± 0.001	-0.000 ± 0.001	9.3
	AJIVE	Hetero (δ_J=2.5, δ_A=4/1/0.5)	mixed	500	large	0.425 ± 0.199	0.259 ± 0.104	+0.003 ± 0.004	-0.001 ± 0.001	0.193 ± 0.034	35.9
	MOFA2	Hetero (δ_J=2.5, δ_A=4/1/0.5)	mixed	500	large	0.506 ± 0.373	0.679 ± 0.139	+0.001 ± 0.003	+0.047 ± 0.056	0.055 ± 0.040	83.2
	multiRF	Hetero (δ_J=2.5, δ_A=4/1/0.5)	mixed	500	small	0.954 ± 0.016	0.829 ± 0.022	-0.000 ± 0.002	-0.001 ± 0.001	-0.001 ± 0.001	90.3
	multiRF-Prox	Hetero (δ_J=2.5, δ_A=4/1/0.5)	mixed	500	small	0.501 ± 0.114	0.287 ± 0.087	+0.014 ± 0.011	-0.000 ± 0.001	0.003 ± 0.003	0.0
	multiRF-EnhProx	Hetero (δ_J=2.5, δ_A=4/1/0.5)	mixed	500	small	0.571 ± 0.112	0.404 ± 0.048	+0.013 ± 0.012	-0.000 ± 0.001	0.004 ± 0.004	0.0
	SNF	Hetero (δ_J=2.5, δ_A=4/1/0.5)	mixed	500	small	0.962 ± 0.013	0.323 ± 0.006	-0.001 ± 0.001	+0.001 ± 0.002	0.181 ± 0.005	12.6
	RGCCA	Hetero (δ_J=2.5, δ_A=4/1/0.5)	mixed	500	small	0.434 ± 0.127	0.321 ± 0.006	+0.126 ± 0.037	+0.016 ± 0.026	0.218 ± 0.027	4.3
	block.sPLS	Hetero (δ_J=2.5, δ_A=4/1/0.5)	mixed	500	small	0.815 ± 0.214	0.324 ± 0.004	+0.020 ± 0.015	-0.001 ± 0.001	0.166 ± 0.017	0.5
	mixKernel	Hetero (δ_J=2.5, δ_A=4/1/0.5)	mixed	500	small	0.300 ± 0.026	-0.001 ± 0.001	+0.061 ± 0.059	+0.424 ± 0.044	0.267 ± 0.016	1.6
	intNMF	Hetero (δ_J=2.5, δ_A=4/1/0.5)	mixed	500	small	0.251 ± 0.051	NA	+0.253 ± 0.012		0.182 ± 0.010	30.9
	O2PLS	Hetero (δ_J=2.5, δ_A=4/1/0.5)	mixed	500	small	0.341 ± 0.048	0.000 ± 0.002	-0.000 ± 0.002	-0.001 ± 0.001	-0.001 ± 0.001	1.0
	AJIVE	Hetero (δ_J=2.5, δ_A=4/1/0.5)	mixed	500	small	0.407 ± 0.121	0.301 ± 0.069	+0.003 ± 0.005	-0.001 ± 0.002	0.178 ± 0.028	14.4
	MOFA2	Hetero (δ_J=2.5, δ_A=4/1/0.5)	mixed	500	small	0.716 ± 0.332	0.617 ± 0.167	-0.001 ± 0.001	+0.026 ± 0.037	0.065 ± 0.037	19.3
	multiRF	Hetero (δ_J=2.5, δ_A=4/1/0.5)	mixed	1000	large	0.958 ± 0.014	0.837 ± 0.014	+0.000 ± 0.001	-0.001 ± 0.000	-0.000 ± 0.001	611.9
	multiRF-Prox	Hetero (δ_J=2.5, δ_A=4/1/0.5)	mixed	1000	large	0.284 ± 0.081	0.221 ± 0.039	+0.013 ± 0.011	-0.000 ± 0.000	0.005 ± 0.003	0.0
	multiRF-EnhProx	Hetero (δ_J=2.5, δ_A=4/1/0.5)	mixed	1000	large	0.353 ± 0.067	0.313 ± 0.034	+0.014 ± 0.010	-0.000 ± 0.000	0.004 ± 0.002	0.0
	SNF	Hetero (δ_J=2.5, δ_A=4/1/0.5)	mixed	1000	large	0.960 ± 0.012	0.325 ± 0.003	-0.000 ± 0.001	+0.000 ± 0.001	0.183 ± 0.003	125.9
	RGCCA	Hetero (δ_J=2.5, δ_A=4/1/0.5)	mixed	1000	large	0.432 ± 0.106	0.322 ± 0.003	+0.120 ± 0.031	+0.020 ± 0.034	0.215 ± 0.026	41.1
	block.sPLS	Hetero (δ_J=2.5, δ_A=4/1/0.5)	mixed	1000	large	0.912 ± 0.025	0.325 ± 0.003	+0.020 ± 0.016	-0.000 ± 0.001	0.163 ± 0.009	2.8
	mixKernel	Hetero (δ_J=2.5, δ_A=4/1/0.5)	mixed	1000	large	0.295 ± 0.018	-0.000 ± 0.001	+0.050 ± 0.057	+0.421 ± 0.035	0.261 ± 0.013	13.2
	intNMF	Hetero (δ_J=2.5, δ_A=4/1/0.5)	mixed	1000	large	0.255 ± 0.048	NA	+0.255 ± 0.011		0.184 ± 0.010	228.6
	O2PLS	Hetero (δ_J=2.5, δ_A=4/1/0.5)	mixed	1000	large	0.319 ± 0.028	0.000 ± 0.001	-0.000 ± 0.001	-0.000 ± 0.001	-0.000 ± 0.001	7.8
	AJIVE	Hetero (δ_J=2.5, δ_A=4/1/0.5)	mixed	1000	large	0.456 ± 0.152	0.279 ± 0.090	+0.002 ± 0.003	-0.000 ± 0.001	0.179 ± 0.024	106.9
	MOFA2	Hetero (δ_J=2.5, δ_A=4/1/0.5)	mixed	1000	large	0.315 ± 0.255	0.675 ± 0.136	+0.001 ± 0.002	+0.019 ± 0.033	0.069 ± 0.035	185.0
	multiRF	Hetero (δ_J=2.5, δ_A=4/1/0.5)	mixed	1000	small	0.956 ± 0.012	0.843 ± 0.014	+0.000 ± 0.001	-0.001 ± 0.000	-0.000 ± 0.001	231.6
	multiRF-Prox	Hetero (δ_J=2.5, δ_A=4/1/0.5)	mixed	1000	small	0.307 ± 0.091	0.202 ± 0.045	+0.016 ± 0.012	-0.000 ± 0.000	0.004 ± 0.004	0.0
	multiRF-EnhProx	Hetero (δ_J=2.5, δ_A=4/1/0.5)	mixed	1000	small	0.377 ± 0.075	0.302 ± 0.029	+0.015 ± 0.014	+0.000 ± 0.001	0.006 ± 0.003	0.0
	SNF	Hetero (δ_J=2.5, δ_A=4/1/0.5)	mixed	1000	small	0.961 ± 0.010	0.325 ± 0.003	+0.000 ± 0.001	+0.001 ± 0.001	0.183 ± 0.003	96.3
	RGCCA	Hetero (δ_J=2.5, δ_A=4/1/0.5)	mixed	1000	small	0.487 ± 0.129	0.322 ± 0.005	+0.118 ± 0.038	+0.015 ± 0.025	0.212 ± 0.030	13.8
	block.sPLS	Hetero (δ_J=2.5, δ_A=4/1/0.5)	mixed	1000	small	0.822 ± 0.201	0.325 ± 0.003	+0.015 ± 0.014	+0.000 ± 0.001	0.164 ± 0.012	1.1
	mixKernel	Hetero (δ_J=2.5, δ_A=4/1/0.5)	mixed	1000	small	0.292 ± 0.016	0.000 ± 0.001	+0.046 ± 0.045	+0.434 ± 0.029	0.261 ± 0.011	11.5
	intNMF	Hetero (δ_J=2.5, δ_A=4/1/0.5)	mixed	1000	small	0.258 ± 0.054	NA	+0.253 ± 0.010		0.183 ± 0.008	127.8
	O2PLS	Hetero (δ_J=2.5, δ_A=4/1/0.5)	mixed	1000	small	0.336 ± 0.053	0.000 ± 0.001	-0.000 ± 0.001	-0.000 ± 0.001	-0.000 ± 0.001	1.4
	AJIVE	Hetero (δ_J=2.5, δ_A=4/1/0.5)	mixed	1000	small	0.451 ± 0.187	0.281 ± 0.085	+0.002 ± 0.003	+0.000 ± 0.001	0.185 ± 0.043	32.9
	MOFA2	Hetero (δ_J=2.5, δ_A=4/1/0.5)	mixed	1000	small	0.479 ± 0.341	0.656 ± 0.138	+0.000 ± 0.001	+0.021 ± 0.035	0.066 ± 0.037	49.5
