## Supplementary Tables for "Multivariate Random Forests for Cross-Modal Multi-Omics Integration": Supp_Table4_hnsc_alignment.xlsx

### Sheet: Cluster profile
	Supplementary Table 4a. HNSC shared-cluster alignment with Walter/TCGA subtypes
	For each of the four multiRF shared clusters, we report clinical/molecular profile features (HPV status, subsite, smoking, canonical HNSCC drivers, FGA, TMB, ESTIMATE immune/stromal scores, signature scores) and the most likely label under three established HNSCC taxonomies (Walter/TCGA 4-subtype, Keck 5-subtype, CPTAC HPV-negative 3-subtype).
	Cluster	n	n (centroid)	HPV+ %	Oral cavity %	Oropharynx %	Larynx %	Smoking %	TP53 mut %	CDKN2A mut %	CASP8 mut %	NOTCH1 mut %	HRAS mut %	PIK3CA mut %	NFE2L2 mut %	KEAP1 mut %	CUL3 mut %	Ox-stress any %	Median FGA	Median TMB	Median immune	Median stromal	Atypical/HPV sig	EMT/Stromal sig	Keratinization	Hypoxia	EGFR ligand	Ox-stress sig	3q amp	11q13/22	Walter/TCGA	Keck	Dominant Keck sig	CPTAC HPV-neg
	1	135	94	1.5	76.2	3.8	20	76.3	78.5	21.5	8.1	23.7	5.2	14.1	5.2	3.7	3.7	10.4	0.154	3.03	1320.1	647.6	-0.152	0.735	0.082	-0.282	0.064	-0.208	-0.314	-0.04	Mesenchymal	Inflamed/Mesenchymal	CL-nonHPV	Immune
	2	137	79	3.6	38.6	9.1	52.3	90.5	79.6	19.7	1.5	8.8	1.5	21.2	6.6	8	7.3	21.2	0.369	4.9	316	-323.7	0.105	-0.024	0.08	0.11	-0.375	0.596	0.821	-0.169	Classical	Classical	CL-nonHPV	CIN
	3	60	27	43.3	13.8	82.8	3.4	63.3	5	0	0	5	1.7	20	1.7	0	0	1.7	0.22	2.07	1621.2	-302.4	0.758	-0.503	-0.382	-0.319	-1.024	-0.2	0.432	-0.29	Atypical	HPV-IMU	CL-HPV	Immune
	4	185	79	1.6	80.5	6.5	13	67	76.2	29.7	21.6	22.7	11.4	17.8	5.4	3.2	0.5	9.2	0.236	3.27	823.3	-360.1	-0.054	-0.14	0.297	0.187	0.498	-0.424	-0.229	-0.135	Basal	Basal	BA	Basal

### Sheet: Concordance tests
	Supplementary Table 4b. Concordance tests
	Pairwise Fisher exact (Monte-Carlo) and chi-square tests comparing the four multiRF shared clusters against two reference label sources: the centroid-based Walter/TCGA 4-subtype labels (primary reference) and TCGA methylation-based subtype labels (secondary).
	Label source	n	Fisher p	Chi-square p	Cramer's V	ARI	NMI
	centroid_subtype	279	1.00e-04	1.90e-56	0.585	0.325	0.353
	tcga_methylation_subtype	279	1.00e-04	1.57e-08	0.291	0.046	0.082
