## Supplementary Tables for "Multivariate Random Forests for Cross-Modal Multi-Omics Integration": Supp_Table5_hnsc_markers.xlsx

### Sheet: Marker tests
	Supplementary Table 5. Canonical marker tests for the four HNSC shared clusters
	For each cluster x anchor x marker we report the test used (Fisher exact for binary, Wilcoxon rank-sum for continuous), per-cluster counts and proportions or medians, effect size (odds ratio or median difference), test statistic, raw p-value, BH-adjusted q-value, and the signed -log10(q) used for Supplementary Fig. S4. 'Cohort' = full cohort (n=516) or HPV-negative sensitivity cohort (n=243). Unt…
	Cohort	Cluster	Anchor	Marker	Type	Test	n (in)	n (out)	Prop (in)	Prop (out)	Effect	Effect type	Statistic	p	q (BH)	Direction	signed -log10(q)
	full	1	Atypical	HPV+	binary	fisher	135	382	0.015	0.089	0.154	odds ratio		0.00253	0.00338	-1	-2.472
	full	1	Atypical	PIK3CA mut (any)	binary	fisher	135	382	0.141	0.194	0.682	odds ratio		0.193	0.598	-1	-0.223
	full	1	Classical/Basal	TP53 mut	binary	fisher	135	382	0.785	0.662	1.862	odds ratio		0.00892	0.0119	1	1.925
	full	1	Classical/Basal	CDKN2A mut	binary	fisher	135	382	0.215	0.215	1.001	odds ratio		1	1	1	0
	full	1	Basal	CASP8 mut	binary	fisher	135	382	0.081	0.11	0.719	odds ratio		0.411	0.411	-1	-0.386
	full	1	Basal	NOTCH1 mut	binary	fisher	135	382	0.237	0.149	1.769	odds ratio		0.0241	0.0241	1	1.617
	full	1	Basal	HRAS mut	binary	fisher	135	382	0.052	0.063	0.816	odds ratio		0.833	0.833	-1	-0.079
	full	1	Classical	NFE2L2 mut	binary	fisher	135	382	0.052	0.052	0.99	odds ratio		1	1	-1	0
	full	1	Classical	KEAP1 mut	binary	fisher	135	382	0.037	0.045	0.826	odds ratio		0.809	0.809	-1	-0.092
	full	1	Classical	CUL3 mut	binary	fisher	135	382	0.037	0.029	1.297	odds ratio		0.576	0.576	1	0.239
	full	1	Classical	NFE2L2/KEAP1/CUL3 any	binary	fisher	135	382	0.104	0.123	0.825	odds ratio		0.642	0.642	-1	-0.192
	full	1	Classical	Smoker	binary	fisher	135	382	0.763	0.749	1.08	odds ratio		0.817	0.817	1	0.088
	full	1	Classical	Larynx	binary	fisher	130	359	0.2	0.259	0.716	odds ratio		0.191	0.191	-1	-0.718
	full	1	Basal	Oral cavity	binary	fisher	130	359	0.762	0.543	2.681	odds ratio		1.04e-05	1.04e-05	1	4.982
	full	1	Atypical	Oropharynx	binary	fisher	130	359	0.038	0.198	0.163	odds ratio		3.77e-06	7.53e-06	-1	-5.123
	full	1	Classical	FGA	continuous	wilcoxon	90	182	0.154	0.288	-0.133	median diff	4295	1.77e-10	3.55e-10	-1	-9.45
	full	1	-	TMB	continuous	wilcoxon	94	185	3.033	4.067	-1.033	median diff	5766	4.28e-06	8.55e-06	-1	-5.068
	full	1	Mesenchymal	ESTIMATE immune	continuous	wilcoxon	135	382	1320.13	748.657	571.477	median diff	35846	1.55e-11	3.11e-11	1	10.508
	full	1	Mesenchymal	ESTIMATE stromal	continuous	wilcoxon	135	382	647.62	-327.446	975.065	median diff	44080	1.46e-34	5.82e-34	1	33.235
	full	1	Mesenchymal (low)	Tumor purity	continuous	wilcoxon	135	382	0.623	0.775	-0.152	median diff	10229	1.89e-25	7.56e-25	-1	-24.122
	full	1	Mesenchymal	T-cell sig	continuous	wilcoxon	135	382	0.039	-0.112	0.152	median diff	28810	0.0426	0.0569	1	1.245
	full	1	Mesenchymal	IFN-gamma sig	continuous	wilcoxon	135	382	0.14	-0.065	0.206	median diff	29140	0.0246	0.0327	1	1.485
	full	1	Mesenchymal	Antigen presentation	continuous	wilcoxon	135	382	0.204	-0.025	0.229	median diff	28668	0.0534	0.0534	1	1.273
	full	1	Mesenchymal	EMT/stromal sig	continuous	wilcoxon	135	382	0.735	-0.191	0.926	median diff	40906	3.89e-24	1.56e-23	1	22.808
	full	1	Basal	Keratinization sig	continuous	wilcoxon	135	382	0.082	0.116	-0.034	median diff	25651	0.929	0.929	-1	-0.032
	full	1	-	Hypoxia sig	continuous	wilcoxon	135	382	-0.282	0.089	-0.371	median diff	17644	4.87e-08	1.95e-07	-1	-6.711
	full	1	Basal	EGFR ligand sig	continuous	wilcoxon	135	382	0.064	-0.008	0.072	median diff	27735	0.191	0.191	1	0.718
	full	1	Classical	Cell cycle sig	continuous	wilcoxon	135	382	-0.202	0.18	-0.382	median diff	18498	1.04e-06	1.39e-06	-1	-5.857
	full	1	Classical	Oxidative stress sig	continuous	wilcoxon	135	382	-0.208	-0.198	-0.01	median diff	24733	0.481	0.641	-1	-0.193
	full	1	Classical	3q amp sig	continuous	wilcoxon	135	382	-0.314	0.109	-0.423	median diff	15882	3.2e-11	4.27e-11	-1	-10.37
	full	1	Basal	11q13/q22 sig	continuous	wilcoxon	135	382	-0.04	-0.169	0.129	median diff	29915	0.00564	0.0113	1	1.947
	full	1	Basal	Basal diff sig	continuous	wilcoxon	135	382	0.185	0.159	0.025	median diff	24452	0.372	0.372	1	0.43
	full	1	Mesenchymal	Adhesion/neural sig	continuous	wilcoxon	135	382	0.063	-0.021	0.083	median diff	27362	0.291	0.291	1	0.537
	full	2	Atypical	HPV+	binary	fisher	137	380	0.036	0.082	0.427	odds ratio		0.0806	0.0806	-1	-1.094
	full	2	Atypical	PIK3CA mut (any)	binary	fisher	137	380	0.212	0.168	1.325	odds ratio		0.299	0.598	1	0.223
	full	2	Classical/Basal	TP53 mut	binary	fisher	137	380	0.796	0.658	2.022	odds ratio		0.00247	0.00493	1	2.307
	full	2	Classical/Basal	CDKN2A mut	binary	fisher	137	380	0.197	0.221	0.865	odds ratio		0.628	0.837	-1	-0.077
	full	2	Basal	CASP8 mut	binary	fisher	137	380	0.015	0.134	0.096	odds ratio		1.12e-05	2.24e-05	-1	-4.651
	full	2	Basal	NOTCH1 mut	binary	fisher	137	380	0.088	0.203	0.378	odds ratio		0.0022	0.00881	-1	-2.055
	full	2	Basal	HRAS mut	binary	fisher	137	380	0.015	0.076	0.18	odds ratio		0.00611	0.0122	-1	-1.913
	full	2	Classical	NFE2L2 mut	binary	fisher	137	380	0.066	0.047	1.413	odds ratio		0.381	0.762	1	0.118
	full	2	Classical	KEAP1 mut	binary	fisher	137	380	0.08	0.029	2.921	odds ratio		0.0228	0.0914	1	1.039
	full	2	Classical	CUL3 mut	binary	fisher	137	380	0.073	0.016	4.889	odds ratio		0.00227	0.00908	1	2.042
	full	2	Classical	NFE2L2/KEAP1/CUL3 any	binary	fisher	137	380	0.212	0.084	2.913	odds ratio		0.000169	0.000676	1	3.17
	full	2	Classical	Smoker	binary	fisher	137	380	0.905	0.697	4.13	odds ratio		4.63e-07	1.85e-06	1	5.732
	full	2	Classical	Larynx	binary	fisher	132	357	0.523	0.14	6.692	odds ratio		5.52e-17	2.21e-16	1	15.656
	full	2	Basal	Oral cavity	binary	fisher	132	357	0.386	0.681	0.296	odds ratio		6.84e-09	9.12e-09	-1	-8.04
	full	2	Atypical	Oropharynx	binary	fisher	132	357	0.091	0.179	0.458	odds ratio		0.0167	0.0167	-1	-1.777
	full	2	Classical	FGA	continuous	wilcoxon	76	196	0.369	0.192	0.177	median diff	12153	6.4e-16	2.56e-15	1	14.592
	full	2	-	TMB	continuous	wilcoxon	79	200	4.9	3.033	1.867	median diff	12085	5.5e-12	2.2e-11	1	10.657
	full	2	Mesenchymal	ESTIMATE immune	continuous	wilcoxon	137	380	316.047	1102.1	-786.05	median diff	12400	9.73e-20	3.89e-19	-1	-18.41
	full	2	Mesenchymal	ESTIMATE stromal	continuous	wilcoxon	137	380	-323.747	-91.382	-232.365	median diff	19873	4.01e-05	5.35e-05	-1	-4.272
	full	2	Mesenchymal (low)	Tumor purity	continuous	wilcoxon	137	380	0.809	0.726	0.083	median diff	37526	1.74e-14	3.48e-14	1	13.458
	full	2	Mesenchymal	T-cell sig	continuous	wilcoxon	137	380	-0.528	0.061	-0.589	median diff	15006	1.93e-13	3.86e-13	-1	-12.413
	full	2	Mesenchymal	IFN-gamma sig	continuous	wilcoxon	137	380	-0.591	0.231	-0.822	median diff	13921	6.62e-16	2.65e-15	-1	-14.577
	full	2	Mesenchymal	Antigen presentation	continuous	wilcoxon	137	380	-0.415	0.236	-0.651	median diff	14449	1.12e-14	4.47e-14	-1	-13.349
	full	2	Mesenchymal	EMT/stromal sig	continuous	wilcoxon	137	380	-0.024	0.026	-0.05	median diff	23916	0.159	0.159	-1	-0.8
	full	2	Basal	Keratinization sig	continuous	wilcoxon	137	380	0.08	0.118	-0.038	median diff	23102	0.0508	0.0678	-1	-1.169
	full	2	-	Hypoxia sig	continuous	wilcoxon	137	380	0.11	-0.032	0.142	median diff	29928	0.00932	0.00932	1	2.03
	full	2	Basal	EGFR ligand sig	continuous	wilcoxon	137	380	-0.375	0.21	-0.584	median diff	17109	2.67e-09	3.56e-09	-1	-8.448
	full	2	Classical	Cell cycle sig	continuous	wilcoxon	137	380	0.302	0.003	0.3	median diff	35074	1.61e-09	6.45e-09	1	8.19
	full	2	Classical	Oxidative stress sig	continuous	wilcoxon	137	380	0.596	-0.296	0.892	median diff	41064	1.14e-23	4.57e-23	1	22.34
	full	2	Classical	3q amp sig	continuous	wilcoxon	137	380	0.821	-0.197	1.019	median diff	44498	7.14e-35	2.86e-34	1	33.544
	full	2	Basal	11q13/q22 sig	continuous	wilcoxon	137	380	-0.169	-0.138	-0.031	median diff	24722	0.383	0.511	-1	-0.292
	full	2	Basal	Basal diff sig	continuous	wilcoxon	137	380	-0.043	0.244	-0.287	median diff	18403	3.63e-07	4.84e-07	-1	-6.315
	full	2	Mesenchymal	Adhesion/neural sig	continuous	wilcoxon	137	380	0.217	-0.035	0.252	median diff	34701	7.3e-09	2.92e-08	1	7.535
	full	3	Atypical	HPV+	binary	fisher	60	457	0.433	0.022	33.613	odds ratio		1.9e-19	7.62e-19	1	18.118
	full	3	Atypical	PIK3CA mut (any)	binary	fisher	60	457	0.2	0.177	1.16	odds ratio		0.72	0.961	1	0.017
	full	3	Classical/Basal	TP53 mut	binary	fisher	60	457	0.05	0.779	0.015	odds ratio		1.71e-29	6.85e-29	-1	-28.164
	full	3	Classical/Basal	CDKN2A mut	binary	fisher	60	457	0	0.243	0	odds ratio		3.29e-07	1.32e-06	0	0
	full	3	Basal	CASP8 mut	binary	fisher	60	457	0	0.116	0	odds ratio		0.00224	0.00299	0	0
	full	3	Basal	NOTCH1 mut	binary	fisher	60	457	0.05	0.188	0.227	odds ratio		0.00572	0.0114	-1	-1.942
	full	3	Basal	HRAS mut	binary	fisher	60	457	0.017	0.066	0.242	odds ratio		0.24	0.32	-1	-0.495
	full	3	Classical	NFE2L2 mut	binary	fisher	60	457	0.017	0.057	0.281	odds ratio		0.348	0.762	-1	-0.118
	full	3	Classical	KEAP1 mut	binary	fisher	60	457	0	0.048	0	odds ratio		0.0944	0.189	0	0
	full	3	Classical	CUL3 mut	binary	fisher	60	457	0	0.035	0	odds ratio		0.237	0.316	0	0
	full	3	Classical	NFE2L2/KEAP1/CUL3 any	binary	fisher	60	457	0.017	0.131	0.112	odds ratio		0.00515	0.0103	-1	-1.987
	full	3	Classical	Smoker	binary	fisher	60	457	0.633	0.768	0.522	odds ratio		0.0266	0.0354	-1	-1.45
	full	3	Classical	Larynx	binary	fisher	58	431	0.034	0.271	0.096	odds ratio		1.26e-05	1.89e-05	-1	-4.724
	full	3	Basal	Oral cavity	binary	fisher	58	431	0.138	0.664	0.082	odds ratio		1.2e-14	4.81e-14	-1	-13.318
	full	3	Atypical	Oropharynx	binary	fisher	58	431	0.828	0.065	67.585	odds ratio		1.5e-36	6e-36	1	35.222
	full	3	Classical	FGA	continuous	wilcoxon	27	245	0.22	0.248	-0.027	median diff	2722	0.132	0.175	-1	-0.756
	full	3	-	TMB	continuous	wilcoxon	27	252	2.067	3.517	-1.45	median diff	2449.5	0.0169	0.0225	-1	-1.648
	full	3	Mesenchymal	ESTIMATE immune	continuous	wilcoxon	60	457	1621.22	808.689	812.533	median diff	20486	4.73e-10	6.31e-10	1	9.2
	full	3	Mesenchymal	ESTIMATE stromal	continuous	wilcoxon	60	457	-302.448	-97.559	-204.889	median diff	10288	0.00166	0.00166	-1	-2.78
	full	3	Mesenchymal (low)	Tumor purity	continuous	wilcoxon	60	457	0.705	0.758	-0.053	median diff	11025	0.0136	0.0136	-1	-1.866
	full	3	Mesenchymal	T-cell sig	continuous	wilcoxon	60	457	0.849	-0.172	1.021	median diff	21838	7.99e-14	3.2e-13	1	12.495
	full	3	Mesenchymal	IFN-gamma sig	continuous	wilcoxon	60	457	0.502	-0.093	0.595	median diff	19610	5.87e-08	1.17e-07	1	6.93
	full	3	Mesenchymal	Antigen presentation	continuous	wilcoxon	60	457	0.333	-0.052	0.386	median diff	16392	0.0137	0.0183	1	1.738
	full	3	Mesenchymal	EMT/stromal sig	continuous	wilcoxon	60	457	-0.503	0.108	-0.611	median diff	7579	1.75e-08	3.5e-08	-1	-7.456
	full	3	Basal	Keratinization sig	continuous	wilcoxon	60	457	-0.382	0.164	-0.546	median diff	6881	3.46e-10	1.39e-09	-1	-8.859
	full	3	-	Hypoxia sig	continuous	wilcoxon	60	457	-0.319	0.043	-0.362	median diff	9564	0.000139	0.000185	-1	-3.733
	full	3	Basal	EGFR ligand sig	continuous	wilcoxon	60	457	-1.024	0.149	-1.173	median diff	3529	8.16e-21	1.63e-20	-1	-19.787
	full	3	Classical	Cell cycle sig	continuous	wilcoxon	60	457	0.372	0.026	0.346	median diff	19508	9.88e-08	1.98e-07	1	6.704
	full	3	Classical	Oxidative stress sig	continuous	wilcoxon	60	457	-0.2	-0.203	0.003	median diff	13761	0.963	0.963	1	0.016
	full	3	Classical	3q amp sig	continuous	wilcoxon	60	457	0.432	-0.088	0.52	median diff	17896	0.000119	0.000119	1	3.923
	full	3	Basal	11q13/q22 sig	continuous	wilcoxon	60	457	-0.29	-0.111	-0.179	median diff	9873	0.000421	0.00169	-1	-2.773
	full	3	Basal	Basal diff sig	continuous	wilcoxon	60	457	-0.49	0.234	-0.724	median diff	5354	1.59e-14	3.18e-14	-1	-13.498
	full	3	Mesenchymal	Adhesion/neural sig	continuous	wilcoxon	60	457	-0.043	0.027	-0.07	median diff	12364	0.216	0.288	-1	-0.54
	full	4	Atypical	HPV+	binary	fisher	185	332	0.016	0.099	0.15	odds ratio		0.000206	0.000411	-1	-3.386
	full	4	Atypical	PIK3CA mut (any)	binary	fisher	185	332	0.178	0.181	0.984	odds ratio		1	1	-1	0
	full	4	Classical/Basal	TP53 mut	binary	fisher	185	332	0.762	0.657	1.674	odds ratio		0.0129	0.0129	1	1.889
	full	4	Classical/Basal	CDKN2A mut	binary	fisher	185	332	0.297	0.169	2.082	odds ratio		0.000796	0.00159	1	2.798
	full	4	Basal	CASP8 mut	binary	fisher	185	332	0.216	0.039	6.741	odds ratio		1.02e-09	4.09e-09	1	8.389
	full	4	Basal	NOTCH1 mut	binary	fisher	185	332	0.227	0.142	1.779	odds ratio		0.0153	0.0204	1	1.691
	full	4	Basal	HRAS mut	binary	fisher	185	332	0.114	0.03	4.111	odds ratio		0.000317	0.00127	1	2.896
	full	4	Classical	NFE2L2 mut	binary	fisher	185	332	0.054	0.051	1.059	odds ratio		1	1	1	0
	full	4	Classical	KEAP1 mut	binary	fisher	185	332	0.032	0.048	0.663	odds ratio		0.498	0.664	-1	-0.178
	full	4	Classical	CUL3 mut	binary	fisher	185	332	0.005	0.045	0.115	odds ratio		0.0143	0.0286	-1	-1.544
	full	4	Classical	NFE2L2/KEAP1/CUL3 any	binary	fisher	185	332	0.092	0.133	0.663	odds ratio		0.201	0.268	-1	-0.572
	full	4	Classical	Smoker	binary	fisher	185	332	0.67	0.798	0.515	odds ratio		0.00144	0.00289	-1	-2.54
	full	4	Classical	Larynx	binary	fisher	169	320	0.13	0.303	0.345	odds ratio		1.42e-05	1.89e-05	-1	-4.724
	full	4	Basal	Oral cavity	binary	fisher	169	320	0.805	0.494	4.213	odds ratio		1.17e-11	2.33e-11	1	10.633
	full	4	Atypical	Oropharynx	binary	fisher	169	320	0.065	0.203	0.274	odds ratio		3.71e-05	4.95e-05	-1	-4.305
	full	4	Classical	FGA	continuous	wilcoxon	79	193	0.236	0.245	-0.009	median diff	7399	0.704	0.704	-1	-0.153
	full	4	-	TMB	continuous	wilcoxon	79	200	3.267	3.55	-0.283	median diff	7596.5	0.618	0.618	-1	-0.209
	full	4	Mesenchymal	ESTIMATE immune	continuous	wilcoxon	185	332	823.263	1006.07	-182.805	median diff	27503	0.0489	0.0489	-1	-1.31
	full	4	Mesenchymal	ESTIMATE stromal	continuous	wilcoxon	185	332	-360.062	-34.601	-325.461	median diff	21994	8.67e-08	1.73e-07	-1	-6.761
	full	4	Mesenchymal (low)	Tumor purity	continuous	wilcoxon	185	332	0.771	0.726	0.045	median diff	37455	3.44e-05	4.59e-05	1	4.338
	full	4	Mesenchymal	T-cell sig	continuous	wilcoxon	185	332	-0.064	-0.08	0.016	median diff	30581	0.937	0.937	1	0.028
	full	4	Mesenchymal	IFN-gamma sig	continuous	wilcoxon	185	332	0.072	-0.064	0.136	median diff	33564	0.0797	0.0797	1	1.099
	full	4	Mesenchymal	Antigen presentation	continuous	wilcoxon	185	332	0.213	-0.076	0.289	median diff	36726	0.00022	0.000441	1	3.356
	full	4	Mesenchymal	EMT/stromal sig	continuous	wilcoxon	185	332	-0.14	0.133	-0.273	median diff	23834	2.42e-05	3.22e-05	-1	-4.492
	full	4	Basal	Keratinization sig	continuous	wilcoxon	185	332	0.297	-0.01	0.307	median diff	40601	1.25e-09	2.49e-09	1	8.603
	full	4	-	Hypoxia sig	continuous	wilcoxon	185	332	0.187	-0.126	0.313	median diff	39099	2.58e-07	5.16e-07	1	6.287
	full	4	Basal	EGFR ligand sig	continuous	wilcoxon	185	332	0.498	-0.246	0.745	median diff	47862	6.05e-26	2.42e-25	1	24.616
	full	4	Classical	Cell cycle sig	continuous	wilcoxon	185	332	-0.071	0.194	-0.265	median diff	23155	3.49e-06	3.49e-06	-1	-5.457
	full	4	Classical	Oxidative stress sig	continuous	wilcoxon	185	332	-0.424	-0.075	-0.349	median diff	16677	6.81e-18	1.36e-17	-1	-16.866
	full	4	Classical	3q amp sig	continuous	wilcoxon	185	332	-0.229	0.258	-0.487	median diff	17959	4.85e-15	9.71e-15	-1	-14.013
	full	4	Basal	11q13/q22 sig	continuous	wilcoxon	185	332	-0.135	-0.157	0.021	median diff	31725	0.533	0.533	1	0.273
	full	4	Basal	Basal diff sig	continuous	wilcoxon	185	332	0.467	-0.064	0.531	median diff	48026	2.07e-26	8.26e-26	1	25.083
	full	4	Mesenchymal	Adhesion/neural sig	continuous	wilcoxon	185	332	-0.093	0.087	-0.18	median diff	21808	4.58e-08	9.16e-08	-1	-7.038
	hpv_negative	1	Atypical	PIK3CA mut (any)	binary	fisher	92	151	0.141	0.212	0.613	odds ratio		0.179	0.357	-1	-0.447
	hpv_negative	1	Classical/Basal	TP53 mut	binary	fisher	92	151	0.804	0.861	0.665	odds ratio		0.281	0.947	-1	-0.024
	hpv_negative	1	Classical/Basal	CDKN2A mut	binary	fisher	92	151	0.239	0.298	0.741	odds ratio		0.375	0.751	-1	-0.125
	hpv_negative	1	Basal	CASP8 mut	binary	fisher	92	151	0.098	0.099	0.983	odds ratio		1	1	-1	0
	hpv_negative	1	Basal	NOTCH1 mut	binary	fisher	92	151	0.228	0.192	1.243	odds ratio		0.516	0.688	1	0.162
	hpv_negative	1	Basal	HRAS mut	binary	fisher	92	151	0.054	0.04	1.387	odds ratio		0.752	1	1	0
	hpv_negative	1	Classical	NFE2L2 mut	binary	fisher	92	151	0.065	0.066	0.984	odds ratio		1	1	-1	0
	hpv_negative	1	Classical	KEAP1 mut	binary	fisher	92	151	0.054	0.046	1.181	odds ratio		0.769	1	1	0
	hpv_negative	1	Classical	CUL3 mut	binary	fisher	92	151	0.043	0.04	1.098	odds ratio		1	1	1	0
	hpv_negative	1	Classical	NFE2L2/KEAP1/CUL3 any	binary	fisher	92	151	0.13	0.152	0.835	odds ratio		0.709	0.945	-1	-0.024
	hpv_negative	1	Classical	Smoker	binary	fisher	92	151	0.761	0.821	0.694	odds ratio		0.323	0.43	-1	-0.366
	hpv_negative	1	Classical	Larynx	binary	fisher	92	146	0.207	0.363	0.458	odds ratio		0.0135	0.018	-1	-1.745
	hpv_negative	1	Basal	Oral cavity	binary	fisher	92	146	0.75	0.589	2.087	odds ratio		0.0122	0.0162	1	1.79
	hpv_negative	1	Atypical	Oropharynx	binary	fisher	92	146	0.043	0.048	0.903	odds ratio		1	1	-1	0
	hpv_negative	1	Classical	FGA	continuous	wilcoxon	88	149	0.154	0.301	-0.147	median diff	3148	2.36e-11	3.53e-11	-1	-10.452
	hpv_negative	1	-	TMB	continuous	wilcoxon	92	151	3.033	4.2	-1.167	median diff	3960.5	1.95e-08	2.92e-08	-1	-7.535
	hpv_negative	1	Mesenchymal	ESTIMATE immune	continuous	wilcoxon	92	151	1350.01	719.598	630.409	median diff	10558	1.08e-11	3.25e-11	1	10.489
	hpv_negative	1	Mesenchymal	ESTIMATE stromal	continuous	wilcoxon	92	151	731.376	-297.517	1028.89	median diff	11538	5.67e-18	1.7e-17	1	16.77
	hpv_negative	1	Mesenchymal (low)	Tumor purity	continuous	wilcoxon	92	151	0.605	0.779	-0.174	median diff	2511	7.2e-17	2.16e-16	-1	-15.665
	hpv_negative	1	Mesenchymal	T-cell sig	continuous	wilcoxon	92	151	0.032	-0.31	0.342	median diff	8731	0.000786	0.00118	1	2.928
	hpv_negative	1	Mesenchymal	IFN-gamma sig	continuous	wilcoxon	92	151	0.129	-0.199	0.328	median diff	8518	0.00311	0.00466	1	2.331
	hpv_negative	1	Mesenchymal	Antigen presentation	continuous	wilcoxon	92	151	0.104	-0.19	0.295	median diff	8260	0.0135	0.0135	1	1.871
	hpv_negative	1	Mesenchymal	EMT/stromal sig	continuous	wilcoxon	92	151	0.765	0.022	0.743	median diff	10728	1.12e-12	3.36e-12	1	11.474
	hpv_negative	1	Basal	Keratinization sig	continuous	wilcoxon	92	151	0.158	0.215	-0.057	median diff	6157	0.138	0.138	-1	-0.86
	hpv_negative	1	-	Hypoxia sig	continuous	wilcoxon	92	151	-0.259	0.278	-0.537	median diff	4024	3.86e-08	1.16e-07	-1	-6.936
	hpv_negative	1	Basal	EGFR ligand sig	continuous	wilcoxon	92	151	0.034	0.225	-0.191	median diff	6784	0.761	0.761	-1	-0.118
	hpv_negative	1	Classical	Cell cycle sig	continuous	wilcoxon	92	151	-0.171	0.191	-0.362	median diff	4980	0.000217	0.000326	-1	-3.487
	hpv_negative	1	Classical	Oxidative stress sig	continuous	wilcoxon	92	151	-0.218	-0.063	-0.155	median diff	6031	0.0853	0.0853	-1	-1.069
	hpv_negative	1	Classical	3q amp sig	continuous	wilcoxon	92	151	-0.331	0.19	-0.521	median diff	3551	1.69e-10	2.54e-10	-1	-9.595
	hpv_negative	1	Basal	11q13/q22 sig	continuous	wilcoxon	92	151	-0.043	0.039	-0.082	median diff	6658	0.589	0.589	-1	-0.23
	hpv_negative	1	Basal	Basal diff sig	continuous	wilcoxon	92	151	0.231	0.28	-0.049	median diff	5580	0.0102	0.0102	-1	-1.992
	hpv_negative	1	Mesenchymal	Adhesion/neural sig	continuous	wilcoxon	92	151	0.071	0.085	-0.014	median diff	6585	0.498	0.498	-1	-0.303
	hpv_negative	2	Atypical	PIK3CA mut (any)	binary	fisher	74	169	0.243	0.16	1.687	odds ratio		0.151	0.357	1	0.447
	hpv_negative	2	Classical/Basal	TP53 mut	binary	fisher	74	169	0.865	0.828	1.324	odds ratio		0.571	0.947	1	0.024
	hpv_negative	2	Classical/Basal	CDKN2A mut	binary	fisher	74	169	0.27	0.278	0.962	odds ratio		1	1	-1	0
	hpv_negative	2	Basal	CASP8 mut	binary	fisher	74	169	0.014	0.136	0.087	odds ratio		0.00189	0.00756	-1	-2.121
	hpv_negative	2	Basal	NOTCH1 mut	binary	fisher	74	169	0.068	0.266	0.201	odds ratio		0.000249	0.000996	-1	-3.002
	hpv_negative	2	Basal	HRAS mut	binary	fisher	74	169	0.027	0.053	0.495	odds ratio		0.512	1	-1	0
	hpv_negative	2	Classical	NFE2L2 mut	binary	fisher	74	169	0.068	0.065	1.041	odds ratio		1	1	1	0
	hpv_negative	2	Classical	KEAP1 mut	binary	fisher	74	169	0.081	0.036	2.387	odds ratio		0.194	0.389	1	0.41
	hpv_negative	2	Classical	CUL3 mut	binary	fisher	74	169	0.081	0.024	3.618	odds ratio		0.0715	0.143	1	0.845
	hpv_negative	2	Classical	NFE2L2/KEAP1/CUL3 any	binary	fisher	74	169	0.23	0.107	2.491	odds ratio		0.0166	0.0666	1	1.177
	hpv_negative	2	Classical	Smoker	binary	fisher	74	169	0.932	0.74	4.832	odds ratio		0.000415	0.00166	1	2.779
	hpv_negative	2	Classical	Larynx	binary	fisher	72	166	0.639	0.157	9.408	odds ratio		4.06e-13	1.62e-12	1	11.789
	hpv_negative	2	Basal	Oral cavity	binary	fisher	72	166	0.333	0.789	0.135	odds ratio		3.89e-11	1.56e-10	-1	-9.808
	hpv_negative	2	Atypical	Oropharynx	binary	fisher	72	166	0.028	0.054	0.5	odds ratio		0.512	1	-1	0
	hpv_negative	2	Classical	FGA	continuous	wilcoxon	72	165	0.386	0.188	0.198	median diff	9765	3.3e-15	9.9e-15	1	14.005
	hpv_negative	2	-	TMB	continuous	wilcoxon	74	169	4.967	3.133	1.833	median diff	9882	6.21e-13	1.86e-12	1	11.73
	hpv_negative	2	Mesenchymal	ESTIMATE immune	continuous	wilcoxon	74	169	459.063	1061.76	-602.702	median diff	3219	1.79e-09	2.69e-09	-1	-8.571
	hpv_negative	2	Mesenchymal	ESTIMATE stromal	continuous	wilcoxon	74	169	-269.27	191.604	-460.874	median diff	4124	2.43e-05	2.43e-05	-1	-4.614
	hpv_negative	2	Mesenchymal (low)	Tumor purity	continuous	wilcoxon	74	169	0.801	0.692	0.11	median diff	9030	3.67e-08	5.51e-08	1	7.259
	hpv_negative	2	Mesenchymal	T-cell sig	continuous	wilcoxon	74	169	-0.445	-0.055	-0.39	median diff	4134	2.66e-05	7.97e-05	-1	-4.099
	hpv_negative	2	Mesenchymal	IFN-gamma sig	continuous	wilcoxon	74	169	-0.551	0.085	-0.636	median diff	3555	8.83e-08	2.65e-07	-1	-6.577
	hpv_negative	2	Mesenchymal	Antigen presentation	continuous	wilcoxon	74	169	-0.496	0.212	-0.708	median diff	3204	1.49e-09	4.47e-09	-1	-8.349
	hpv_negative	2	Mesenchymal	EMT/stromal sig	continuous	wilcoxon	74	169	0.084	0.424	-0.34	median diff	4778	0.00346	0.00346	-1	-2.462
	hpv_negative	2	Basal	Keratinization sig	continuous	wilcoxon	74	169	0.149	0.218	-0.07	median diff	5015	0.0141	0.0212	-1	-1.674
	hpv_negative	2	-	Hypoxia sig	continuous	wilcoxon	74	169	0.213	-0.005	0.218	median diff	7369	0.027	0.027	1	1.569
	hpv_negative	2	Basal	EGFR ligand sig	continuous	wilcoxon	74	169	-0.386	0.32	-0.706	median diff	3631	2.01e-07	3.01e-07	-1	-6.521
	hpv_negative	2	Classical	Cell cycle sig	continuous	wilcoxon	74	169	0.302	-0.017	0.319	median diff	8524	6.71e-06	2.01e-05	1	4.696
	hpv_negative	2	Classical	Oxidative stress sig	continuous	wilcoxon	74	169	0.661	-0.278	0.94	median diff	9727	5.65e-12	1.7e-11	1	10.771
	hpv_negative	2	Classical	3q amp sig	continuous	wilcoxon	74	169	0.914	-0.229	1.143	median diff	11448	6.97e-25	2.09e-24	1	23.68
	hpv_negative	2	Basal	11q13/q22 sig	continuous	wilcoxon	74	169	-0.039	0.039	-0.078	median diff	5658	0.238	0.358	-1	-0.447
	hpv_negative	2	Basal	Basal diff sig	continuous	wilcoxon	74	169	0.025	0.369	-0.344	median diff	3775	8.97e-07	1.35e-06	-1	-5.871
	hpv_negative	2	Mesenchymal	Adhesion/neural sig	continuous	wilcoxon	74	169	0.39	0.041	0.348	median diff	8346	3.33e-05	9.99e-05	1	4
	hpv_negative	3	Atypical	PIK3CA mut (any)	binary	fisher	1	242	0	0.186	0	odds ratio		1	1	0	0
	hpv_negative	3	Classical/Basal	TP53 mut	binary	fisher	1	242	1	0.839		odds ratio		1	1	0	0
	hpv_negative	3	Classical/Basal	CDKN2A mut	binary	fisher	1	242	0	0.277	0	odds ratio		1	1	0	0
	hpv_negative	3	Basal	CASP8 mut	binary	fisher	1	242	0	0.099	0	odds ratio		1	1	0	0
	hpv_negative	3	Basal	NOTCH1 mut	binary	fisher	1	242	0	0.207	0	odds ratio		1	1	0	0
	hpv_negative	3	Basal	HRAS mut	binary	fisher	1	242	0	0.045	0	odds ratio		1	1	0	0
	hpv_negative	3	Classical	NFE2L2 mut	binary	fisher	1	242	0	0.066	0	odds ratio		1	1	0	0
	hpv_negative	3	Classical	KEAP1 mut	binary	fisher	1	242	0	0.05	0	odds ratio		1	1	0	0
	hpv_negative	3	Classical	CUL3 mut	binary	fisher	1	242	0	0.041	0	odds ratio		1	1	0	0
	hpv_negative	3	Classical	NFE2L2/KEAP1/CUL3 any	binary	fisher	1	242	0	0.145	0	odds ratio		1	1	0	0
	hpv_negative	3	Classical	Smoker	binary	fisher	1	242	1	0.798		odds ratio		1	1	0	0
	hpv_negative	3	Classical	Larynx	binary	fisher	1	237	1	0.3		odds ratio		0.303	0.303	0	0
	hpv_negative	3	Basal	Oral cavity	binary	fisher	1	237	0	0.654	0	odds ratio		0.349	0.349	0	0
	hpv_negative	3	Atypical	Oropharynx	binary	fisher	1	237	0	0.046	0	odds ratio		1	1	0	0
	hpv_negative	4	Atypical	PIK3CA mut (any)	binary	fisher	76	167	0.184	0.186	0.991	odds ratio		1	1	-1	0
	hpv_negative	4	Classical/Basal	TP53 mut	binary	fisher	76	167	0.855	0.832	1.189	odds ratio		0.71	0.947	1	0.024
	hpv_negative	4	Classical/Basal	CDKN2A mut	binary	fisher	76	167	0.329	0.251	1.457	odds ratio		0.219	0.751	1	0.125
	hpv_negative	4	Basal	CASP8 mut	binary	fisher	76	167	0.184	0.06	3.524	odds ratio		0.00457	0.00913	1	2.039
	hpv_negative	4	Basal	NOTCH1 mut	binary	fisher	76	167	0.316	0.156	2.493	odds ratio		0.00597	0.0119	1	1.923
	hpv_negative	4	Basal	HRAS mut	binary	fisher	76	167	0.053	0.042	1.269	odds ratio		0.744	1	1	0
	hpv_negative	4	Classical	NFE2L2 mut	binary	fisher	76	167	0.066	0.066	0.999	odds ratio		1	1	-1	0
	hpv_negative	4	Classical	KEAP1 mut	binary	fisher	76	167	0.013	0.066	0.19	odds ratio		0.111	0.389	-1	-0.41
	hpv_negative	4	Classical	CUL3 mut	binary	fisher	76	167	0	0.06	0	odds ratio		0.0335	0.134	0	0
	hpv_negative	4	Classical	NFE2L2/KEAP1/CUL3 any	binary	fisher	76	167	0.079	0.174	0.409	odds ratio		0.0745	0.149	-1	-0.827
	hpv_negative	4	Classical	Smoker	binary	fisher	76	167	0.711	0.838	0.475	odds ratio		0.0255	0.0509	-1	-1.293
	hpv_negative	4	Classical	Larynx	binary	fisher	73	165	0.082	0.4	0.135	odds ratio		2.46e-07	4.91e-07	-1	-6.309
	hpv_negative	4	Basal	Oral cavity	binary	fisher	73	165	0.849	0.564	4.339	odds ratio		1.5e-05	3e-05	1	4.523
	hpv_negative	4	Atypical	Oropharynx	binary	fisher	73	165	0.068	0.036	1.943	odds ratio		0.32	1	1	0
	hpv_negative	4	Classical	FGA	continuous	wilcoxon	76	161	0.238	0.256	-0.018	median diff	5687	0.382	0.382	-1	-0.418
	hpv_negative	4	-	TMB	continuous	wilcoxon	76	167	3.25	3.7	-0.45	median diff	5674	0.186	0.186	-1	-0.73
	hpv_negative	4	Mesenchymal	ESTIMATE immune	continuous	wilcoxon	76	167	834.416	1004.05	-169.634	median diff	5698	0.202	0.202	-1	-0.694
	hpv_negative	4	Mesenchymal	ESTIMATE stromal	continuous	wilcoxon	76	167	-311.92	279.804	-591.724	median diff	3870	1.1e-06	1.65e-06	-1	-5.783
	hpv_negative	4	Mesenchymal (low)	Tumor purity	continuous	wilcoxon	76	167	0.769	0.714	0.055	median diff	8056	0.000765	0.000765	1	3.116
	hpv_negative	4	Mesenchymal	T-cell sig	continuous	wilcoxon	76	167	-0.104	-0.182	0.079	median diff	6617	0.594	0.594	1	0.226
	hpv_negative	4	Mesenchymal	IFN-gamma sig	continuous	wilcoxon	76	167	0.072	-0.172	0.244	median diff	7401	0.0379	0.0379	1	1.421
	hpv_negative	4	Mesenchymal	Antigen presentation	continuous	wilcoxon	76	167	0.272	-0.204	0.476	median diff	8051	0.000793	0.00119	1	2.925
	hpv_negative	4	Mesenchymal	EMT/stromal sig	continuous	wilcoxon	76	167	-0.127	0.454	-0.581	median diff	4051	6.28e-06	9.42e-06	-1	-5.026
	hpv_negative	4	Basal	Keratinization sig	continuous	wilcoxon	76	167	0.401	0.155	0.246	median diff	8483	2.6e-05	7.81e-05	1	4.107
	hpv_negative	4	-	Hypoxia sig	continuous	wilcoxon	76	167	0.301	-0.061	0.362	median diff	8175	0.000319	0.000478	1	3.32
	hpv_negative	4	Basal	EGFR ligand sig	continuous	wilcoxon	76	167	0.503	-0.059	0.562	median diff	9236	1.29e-08	3.86e-08	1	7.414
	hpv_negative	4	Classical	Cell cycle sig	continuous	wilcoxon	76	167	0.055	0.1	-0.045	median diff	5971	0.461	0.461	-1	-0.336
	hpv_negative	4	Classical	Oxidative stress sig	continuous	wilcoxon	76	167	-0.388	-0.014	-0.374	median diff	3717	2.29e-07	3.43e-07	-1	-6.464
	hpv_negative	4	Classical	3q amp sig	continuous	wilcoxon	76	167	-0.163	0.19	-0.353	median diff	4470	0.000223	0.000223	-1	-3.652
	hpv_negative	4	Basal	11q13/q22 sig	continuous	wilcoxon	76	167	0.144	-0.04	0.184	median diff	7118	0.129	0.358	1	0.447
	hpv_negative	4	Basal	Basal diff sig	continuous	wilcoxon	76	167	0.572	0.104	0.467	median diff	10297	7.46e-15	2.24e-14	1	13.65
	hpv_negative	4	Mesenchymal	Adhesion/neural sig	continuous	wilcoxon	76	167	-0.03	0.139	-0.168	median diff	4494	0.000268	0.000402	-1	-3.396
