## Supplementary Tables for "Multivariate Random Forests for Cross-Modal Multi-Omics Integration": Supp_Table6_hnsc_keck.xlsx

### Sheet: Keck contingency
	Supplementary Table 6a. Keck 5-subtype contingency
	Contingency of multiRF shared cluster assignments against the Keck 5-subtype taxonomy (Basal BA, Classical HPV CL-HPV, Classical non-HPV CL-nonHPV, Inflamed/Mesenchymal HPV IMS-HPV, Inflamed/Mesenchymal non-HPV IMS-nonHPV). Cell values are patient counts.
	Cluster	BA	CL-HPV	CL-nonHPV	IMS-HPV	IMS-nonHPV
	1	32	2	52	0	49
	2	16	4	111	1	5
	3	8	20	15	6	11
	4	126	3	37	0	19

### Sheet: Keck signature profile
	Supplementary Table 6b. Keck signature scores per multiRF cluster
	Mean Keck signature scores (BA, CL-nonHPV, IMS-nonHPV, CL-HPV, IMS-HPV), dominant Keck signature label, HPV+ proportion, and median biology signatures (ESTIMATE immune, EGFR ligand, keratinization, EMT/stromal) for each of the four multiRF shared clusters.
	Cluster	n	BA score	CL-nonHPV	IMS-nonHPV	CL-HPV	IMS-HPV	Dominant	HPV+ %	Median immune	Median EGFR-L	Median Keratin	Median EMT/Str
	1	135	0.634	0.656	0.64	0.494	0.351	CL-nonHPV	1.5	1320.1	0.064	0.082	0.735
	2	137	0.669	0.78	0.547	0.512	0.32	CL-nonHPV	3.6	316	-0.375	0.08	-0.024
	3	60	0.525	0.56	0.532	0.494	0.466	CL-HPV	43.3	1621.2	-1.024	-0.382	-0.503
	4	185	0.71	0.638	0.514	0.468	0.282	BA	1.6	823.3	0.498	0.297	-0.14
