## Supplementary Tables for "Multivariate Random Forests for Cross-Modal Multi-Omics Integration": Supp_Table7_hnsc_gene_ev1_strat.xlsx

### Sheet: Sensitivity
	Supplementary Table 7a. Gene EV1 sensitivity Cox models
	Cox proportional-hazards estimates for gene EV1 (continuous, per SD) as a predictor of overall survival under a sequence of sensitivity models: unadjusted; adjusted for the multiRF shared cluster; adjusted for HPV status; adjusted for tumour purity; fully adjusted for stage, subsite, cluster, age, sex, HPV, and purity. LRT p tests improvement over the unadjusted model (M0).
	Model	HR	95% CI lower	95% CI upper	p	LRT p (vs M0)
	Unadjusted	0.842	0.739	0.959	0.00981
	Cluster-adjusted	0.85	0.744	0.971	0.0169
	Stage-adjusted	0.856	0.747	0.98	0.0243
	Subsite-adjusted	0.838	0.731	0.96	0.011
	Purity-adjusted	0.857	0.695	1.057	0.15

### Sheet: Stratified
	Supplementary Table 7b. Gene EV1 hazard ratios within clinical strata
	Stratum-specific Cox hazard ratios for gene EV1 within clinically relevant subgroups: HPV status (HPV+ vs HPV-), pathologic stage (I-II vs III-IV), and anatomic subsite (oral cavity / oropharynx / larynx). Events is the number of deaths within each stratum.
	Stratum type	Level	n	Events	HR	95% CI lower	95% CI upper	p
	Overall	All patients	516	219	0.85	0.744	0.971	0.0169
	HPV status	HPV+	36	10	1.853	0.838	4.101	0.128
	HPV status	HPV-	243	130	0.831	0.704	0.982	0.0295
	AJCC stage	Stage I-II	116	49	0.893	0.671	1.188	0.438
	AJCC stage	Stage III-IV	386	168	0.858	0.731	1.006	0.0596
	Subsite	Oral	293	138	0.854	0.722	1.011	0.0667
	Subsite	Oropharynx	76	21	0.792	0.502	1.251	0.318
	Subsite	Larynx	119	52	0.734	0.545	0.989	0.0418
