## Supplementary Tables for "Multivariate Random Forests for Cross-Modal Multi-Omics Integration": Supp_Table8_hnsc_mirna_programs.xlsx

### Sheet: miRNA program overlap
	Supplementary Table 8. miRNA-specific leading-axis program overlap
	Hypergeometric enrichment of the top miRNA EV1 contributors against four reference programs (DLK1-DIO3 imprinted cluster, C19MC trophoblast cluster, HPV-responsive, miR-200). Program size is the total members of each program; In cohort restricts to those detected in the HNSC miRNA panel; Fold enrichment is observed / expected overlap under hypergeometric null; p values are BH-adjusted to q.
	Program	Program size	In cohort	Top miRNAs (n)	Overlap	Expected	Fold enrichment	Hypergeo p	Overlapping miRNAs	q (BH)
	DLK1-DIO3	35	35	26	14	1.896	7.385	4.08e-11	hsa-miR-127;hsa-miR-154;hsa-miR-337;hsa-miR-376c;hsa-miR-377;hsa-miR-379;hsa-miR-382;hsa-miR-409;hsa-miR-410;hsa-miR-432;hsa-miR-487b;hsa-miR-493;hsa-miR-654;hsa-miR-889	1.63e-10
	C19MC	35	14	26	5	0.758	6.593	4.51e-04	hsa-miR-512;hsa-miR-516a;hsa-miR-518c;hsa-miR-519a;hsa-miR-522	9.03e-04
	HPV-responsive	16	15	26	1	0.812	1.231	0.572	hsa-miR-19b	0.762
	miR-200	5	5	26	0	0.271	0	1		1
