## Supplementary Tables for "Multivariate Random Forests for Cross-Modal Multi-Omics Integration": Supp_Table9_hnsc_mirna_targets.xlsx

### Sheet: miRNA targets
	Supplementary Table 9. Putative target-program enrichment for top miRNA-specific miRNAs
	For each of the top-weighted miRNA-specific contributors and each reference target program (keratinization, atypical/HPV, immune T-cell, EGFR ligand, EMT/stromal), the table reports the overlap size, Fisher odds ratio, raw p-value, BH-adjusted FDR, and the mean Spearman correlation between the miRNA's predicted targets and the program signature score. These values underlie Supplementary Fig. S8c.
	miRNA	Program	Overlap	Odds ratio	p	Mean target rho	FDR
	hsa-mir-134	atypical_hpv	0	0	1		1
	hsa-mir-134	immune_tcell	0	0	1		1
	hsa-mir-134	interferon_gamma	0	0	1		1
	hsa-mir-134	antigen_presentation	0	0	1		1
	hsa-mir-134	emt_stromal	0	0	1		1
	hsa-mir-134	keratinization	1	3.247	0.285	-0.284	1
	hsa-mir-134	hypoxia	0	0	1		1
	hsa-mir-134	egfr_ligand	0	0	1		1
	hsa-mir-134	cell_cycle	0	0	1		1
	hsa-mir-134	oxidative_stress	0	0	1		1
	hsa-mir-134	amp_3q	0	0	1		1
	hsa-mir-134	amp_11q13_q22	0	0	1		1
	hsa-mir-134	basal_diff	0	0	1		1
	hsa-mir-134	adhesion_neural	0	0	1		1
	hsa-mir-409	atypical_hpv	1	32.429	0.0591	-0.244	1
	hsa-mir-409	immune_tcell	0	0	1		1
	hsa-mir-409	interferon_gamma	0	0	1		1
	hsa-mir-409	antigen_presentation	0	0	1		1
	hsa-mir-409	emt_stromal	0	0	1		1
	hsa-mir-409	keratinization	2	7.26	0.0412	-0.272	1
	hsa-mir-409	hypoxia	0	0	1		1
	hsa-mir-409	egfr_ligand	0	0	1		1
	hsa-mir-409	cell_cycle	0	0	1		1
	hsa-mir-409	oxidative_stress	0	0	1		1
	hsa-mir-409	amp_3q	0	0	1		1
	hsa-mir-409	amp_11q13_q22	0	0	1		1
	hsa-mir-409	basal_diff	0	0	1		1
	hsa-mir-409	adhesion_neural	0	0	1		1
	hsa-mir-431	atypical_hpv	1	32.429	0.0591	-0.278	1
	hsa-mir-431	immune_tcell	1	4.64	0.216	-0.253	1
	hsa-mir-431	interferon_gamma	0	0	1		1
	hsa-mir-431	antigen_presentation	0	0	1		1
	hsa-mir-431	emt_stromal	0	0	1		1
	hsa-mir-431	keratinization	1	3.247	0.285	-0.242	1
	hsa-mir-431	hypoxia	0	0	1		1
	hsa-mir-431	egfr_ligand	0	0	1		1
	hsa-mir-431	cell_cycle	0	0	1		1
	hsa-mir-431	oxidative_stress	0	0	1		1
	hsa-mir-431	amp_3q	0	0	1		1
	hsa-mir-431	amp_11q13_q22	0	0	1		1
	hsa-mir-431	basal_diff	0	0	1		1
	hsa-mir-431	adhesion_neural	0	0	1		1
	hsa-mir-382	atypical_hpv	0	0	1		1
	hsa-mir-382	immune_tcell	0	0	1		1
	hsa-mir-382	interferon_gamma	0	0	1		1
	hsa-mir-382	antigen_presentation	0	0	1		1
	hsa-mir-382	emt_stromal	0	0	1		1
	hsa-mir-382	keratinization	2	7.26	0.0412	-0.274	1
	hsa-mir-382	hypoxia	0	0	1		1
	hsa-mir-382	egfr_ligand	0	0	1		1
	hsa-mir-382	cell_cycle	0	0	1		1
	hsa-mir-382	oxidative_stress	0	0	1		1
	hsa-mir-382	amp_3q	0	0	1		1
	hsa-mir-382	amp_11q13_q22	0	0	1		1
	hsa-mir-382	basal_diff	0	0	1		1
	hsa-mir-382	adhesion_neural	0	0	1		1
	hsa-mir-376c	atypical_hpv	1	32.429	0.0591	-0.256	1
	hsa-mir-376c	immune_tcell	0	0	1		1
	hsa-mir-376c	interferon_gamma	0	0	1		1
	hsa-mir-376c	antigen_presentation	0	0	1		1
	hsa-mir-376c	emt_stromal	0	0	1		1
	hsa-mir-376c	keratinization	1	3.247	0.285	-0.248	1
	hsa-mir-376c	hypoxia	0	0	1		1
	hsa-mir-376c	egfr_ligand	0	0	1		1
	hsa-mir-376c	cell_cycle	0	0	1		1
	hsa-mir-376c	oxidative_stress	0	0	1		1
	hsa-mir-376c	amp_3q	0	0	1		1
	hsa-mir-376c	amp_11q13_q22	0	0	1		1
	hsa-mir-376c	basal_diff	0	0	1		1
	hsa-mir-376c	adhesion_neural	0	0	1		1
	hsa-mir-154	atypical_hpv	1	32.429	0.0591	-0.283	1
	hsa-mir-154	immune_tcell	0	0	1		1
	hsa-mir-154	interferon_gamma	0	0	1		1
	hsa-mir-154	antigen_presentation	0	0	1		1
	hsa-mir-154	emt_stromal	0	0	1		1
	hsa-mir-154	keratinization	1	3.247	0.285	-0.257	1
	hsa-mir-154	hypoxia	0	0	1		1
	hsa-mir-154	egfr_ligand	0	0	1		1
	hsa-mir-154	cell_cycle	0	0	1		1
	hsa-mir-154	oxidative_stress	0	0	1		1
	hsa-mir-154	amp_3q	0	0	1		1
	hsa-mir-154	amp_11q13_q22	0	0	1		1
	hsa-mir-154	basal_diff	0	0	1		1
	hsa-mir-154	adhesion_neural	0	0	1		1
	hsa-mir-377	atypical_hpv	1	32.429	0.0591	-0.229	1
	hsa-mir-377	immune_tcell	0	0	1		1
	hsa-mir-377	interferon_gamma	0	0	1		1
	hsa-mir-377	antigen_presentation	0	0	1		1
	hsa-mir-377	emt_stromal	0	0	1		1
	hsa-mir-377	keratinization	0	0	1		1
	hsa-mir-377	hypoxia	0	0	1		1
	hsa-mir-377	egfr_ligand	0	0	1		1
	hsa-mir-377	cell_cycle	0	0	1		1
	hsa-mir-377	oxidative_stress	0	0	1		1
	hsa-mir-377	amp_3q	0	0	1		1
	hsa-mir-377	amp_11q13_q22	0	0	1		1
	hsa-mir-377	basal_diff	0	0	1		1
	hsa-mir-377	adhesion_neural	0	0	1		1
	hsa-mir-370	atypical_hpv	0	0	1		1
	hsa-mir-370	immune_tcell	0	0	1		1
	hsa-mir-370	interferon_gamma	0	0	1		1
	hsa-mir-370	antigen_presentation	0	0	1		1
	hsa-mir-370	emt_stromal	0	0	1		1
	hsa-mir-370	keratinization	1	3.247	0.285	-0.252	1
	hsa-mir-370	hypoxia	0	0	1		1
	hsa-mir-370	egfr_ligand	0	0	1		1
	hsa-mir-370	cell_cycle	0	0	1		1
	hsa-mir-370	oxidative_stress	0	0	1		1
	hsa-mir-370	amp_3q	0	0	1		1
	hsa-mir-370	amp_11q13_q22	0	0	1		1
	hsa-mir-370	basal_diff	0	0	1		1
	hsa-mir-370	adhesion_neural	0	0	1		1
	hsa-mir-493	atypical_hpv	1	32.429	0.0591	-0.28	1
	hsa-mir-493	immune_tcell	1	4.64	0.216	-0.274	1
	hsa-mir-493	interferon_gamma	0	0	1		1
	hsa-mir-493	antigen_presentation	0	0	1		1
	hsa-mir-493	emt_stromal	0	0	1		1
	hsa-mir-493	keratinization	1	3.247	0.285	-0.271	1
	hsa-mir-493	hypoxia	0	0	1		1
	hsa-mir-493	egfr_ligand	0	0	1		1
	hsa-mir-493	cell_cycle	0	0	1		1
	hsa-mir-493	oxidative_stress	0	0	1		1
	hsa-mir-493	amp_3q	0	0	1		1
	hsa-mir-493	amp_11q13_q22	0	0	1		1
	hsa-mir-493	basal_diff	0	0	1		1
	hsa-mir-493	adhesion_neural	0	0	1		1
	hsa-mir-758	atypical_hpv	0	0	1		1
	hsa-mir-758	immune_tcell	1	4.64	0.216	-0.27	1
	hsa-mir-758	interferon_gamma	0	0	1		1
	hsa-mir-758	antigen_presentation	0	0	1		1
	hsa-mir-758	emt_stromal	0	0	1		1
	hsa-mir-758	keratinization	1	3.247	0.285	-0.259	1
	hsa-mir-758	hypoxia	0	0	1		1
	hsa-mir-758	egfr_ligand	0	0	1		1
	hsa-mir-758	cell_cycle	0	0	1		1
	hsa-mir-758	oxidative_stress	0	0	1		1
	hsa-mir-758	amp_3q	0	0	1		1
	hsa-mir-758	amp_11q13_q22	0	0	1		1
	hsa-mir-758	basal_diff	0	0	1		1
	hsa-mir-758	adhesion_neural	0	0	1		1
