## Supplementary Tables for "Multivariate Random Forests for Cross-Modal Multi-Omics Integration": Supp_Table10_hnsc_mirna_pathways.xlsx

### Sheet: miRNA pathway GO
	Supplementary Table 10. GO Biological Process enrichment of miRNA-specific target genes
	GO Biological Process terms enriched in the union of predicted targets of the top miRNA-specific leading miRNAs (enrichment via clusterProfiler::enricher against the HNSC gene-expression panel as background). p (adj) uses Benjamini-Hochberg; q uses the Storey q-value. Count is the number of target genes annotated to each term.
	Source	GO ID	Term	Gene ratio	Bg ratio	p	p (adj)	q	Count
	GO_BP	GO:0070482	response to oxygen levels	124/3306	355/18418	9.57e-15	3.43e-11	2.36e-11	124
	GO_BP	GO:0001701	in utero embryonic development	136/3306	403/18418	1.09e-14	3.43e-11	2.36e-11	136
	GO_BP	GO:0051338	regulation of transferase activity	145/3306	458/18418	4.65e-13	7.28e-10	5.01e-10	145
	GO_BP	GO:0034504	protein localization to nucleus	111/3306	322/18418	6.51e-13	8.15e-10	5.61e-10	111
	GO_BP	GO:0048732	gland development	140/3306	449/18418	4.17e-12	4.31e-09	2.97e-09	140
	GO_BP	GO:0042060	wound healing	137/3306	450/18418	4.64e-11	2.91e-08	2.00e-08	137
	GO_BP	GO:0031647	regulation of protein stability	120/3306	380/18418	5.83e-11	3.01e-08	2.07e-08	120
	GO_BP	GO:0061614	miRNA transcription	39/3306	77/18418	6.71e-11	3.01e-08	2.07e-08	39
	GO_BP	GO:0010506	regulation of autophagy	113/3306	356/18418	1.49e-10	5.85e-08	4.03e-08	113
	GO_BP	GO:0044772	mitotic cell cycle phase transition	136/3306	454/18418	1.86e-10	6.45e-08	4.44e-08	136
	GO_BP	GO:0010638	positive regulation of organelle organization	146/3306	499/18418	2.53e-10	7.55e-08	5.20e-08	146
	GO_BP	GO:0006913	nucleocytoplasmic transport	107/3306	336/18418	3.71e-10	8.31e-08	5.72e-08	107
	GO_BP	GO:0140694	membraneless organelle assembly	127/3306	421/18418	4.55e-10	9.46e-08	6.51e-08	127
	GO_BP	GO:0097191	extrinsic apoptotic signaling pathway	81/3306	237/18418	1.33e-09	2.38e-07	1.64e-07	81
	GO_BP	GO:0051402	neuron apoptotic process	98/3306	306/18418	1.45e-09	2.52e-07	1.73e-07	98
	GO_BP	GO:0019827	stem cell population maintenance	68/3306	187/18418	1.49e-09	2.53e-07	1.74e-07	68
	GO_BP	GO:0002064	epithelial cell development	76/3306	220/18418	2.47e-09	3.68e-07	2.53e-07	76
	GO_BP	GO:0010720	positive regulation of cell development	130/3306	445/18418	2.71e-09	3.85e-07	2.65e-07	130
	GO_BP	GO:0001667	ameboidal-type cell migration	81/3306	242/18418	4.00e-09	5.02e-07	3.45e-07	81
	GO_BP	GO:0071214	cellular response to abiotic stimulus	103/3306	342/18418	2.18e-08	2.10e-06	1.45e-06	103
	GO_BP	GO:0032868	response to insulin	98/3306	323/18418	3.18e-08	2.76e-06	1.90e-06	98
	GO_BP	GO:0040029	epigenetic regulation of gene expression	92/3306	302/18418	6.74e-08	5.15e-06	3.54e-06	92
	GO_BP	GO:0042594	response to starvation	74/3306	228/18418	7.81e-08	5.69e-06	3.92e-06	74
	GO_BP	GO:0071560	cellular response to transforming growth factor beta stimulus	92/3306	306/18418	1.32e-07	8.73e-06	6.01e-06	92
	GO_BP	GO:0009615	response to virus	118/3306	420/18418	1.52e-07	9.93e-06	6.83e-06	118
	GO_BP	GO:0048872	homeostasis of number of cells	99/3306	337/18418	1.55e-07	1.00e-05	6.89e-06	99
	GO_BP	GO:0141091	transforming growth factor beta receptor superfamily signaling pathway	111/3306	394/18418	3.03e-07	1.58e-05	1.09e-05	111
	GO_BP	GO:0048545	response to steroid hormone	96/3306	335/18418	8.22e-07	3.61e-05	2.48e-05	96
	GO_BP	GO:0048144	fibroblast proliferation	41/3306	110/18418	1.21e-06	4.78e-05	3.29e-05	41
	GO_BP	GO:0048661	positive regulation of smooth muscle cell proliferation	38/3306	100/18418	1.70e-06	6.30e-05	4.33e-05	38
	GO_BP	GO:0030048	actin filament-based movement	47/3306	138/18418	4.03e-06	1.25e-04	8.60e-05	47
	GO_BP	GO:0016032	viral process	109/3306	405/18418	4.11e-06	1.26e-04	8.69e-05	109
	GO_BP	GO:0051236	establishment of RNA localization	53/3306	164/18418	5.96e-06	1.71e-04	1.18e-04	53
	GO_BP	GO:0048511	rhythmic process	85/3306	301/18418	6.43e-06	1.76e-04	1.21e-04	85
	GO_BP	GO:0055070	copper ion homeostasis	13/3306	21/18418	9.42e-06	2.38e-04	1.64e-04	13
	GO_BP	GO:0010611	regulation of cardiac muscle hypertrophy	28/3306	71/18418	1.70e-05	3.79e-04	2.61e-04	28
	GO_BP	GO:0019432	triglyceride biosynthetic process	19/3306	44/18418	8.97e-05	0.00139	9.57e-04	19
	GO_BP	GO:0001659	temperature homeostasis	53/3306	183/18418	1.65e-04	0.00228	0.00157	53
	GO_BP	GO:0007565	female pregnancy	54/3306	189/18418	2.10e-04	0.00269	0.00185	54
	GO_BP	GO:0017145	stem cell division	15/3306	34/18418	3.69e-04	0.00419	0.00288	15
	GO_BP	GO:0034612	response to tumor necrosis factor	63/3306	239/18418	7.38e-04	0.00701	0.00482	63
	GO_BP	GO:0120305	regulation of pigmentation	9/3306	17/18418	0.00115	0.00986	0.00679	9
	GO_BP	GO:0032469	endoplasmic reticulum calcium ion homeostasis	12/3306	27/18418	0.00131	0.0108	0.00744	12
	GO_BP	GO:0006090	pyruvate metabolic process	37/3306	127/18418	0.00132	0.0108	0.00746	37
	GO_BP	GO:0006006	glucose metabolic process	51/3306	191/18418	0.00166	0.0129	0.00889	51
	GO_BP	GO:0009410	response to xenobiotic stimulus	106/3306	452/18418	0.00167	0.013	0.00896	106
	GO_BP	GO:0006826	iron ion transport	20/3306	58/18418	0.00192	0.0143	0.00981	20
	GO_BP	GO:0141137	positive regulation of gene expression, epigenetic	20/3306	58/18418	0.00192	0.0143	0.00981	20
	GO_BP	GO:0030730	triglyceride storage	9/3306	18/18418	0.00194	0.0143	0.00981	9
	GO_BP	GO:0140627	ubiquitin-dependent protein catabolic process via the C-end degron rule pathway	7/3306	12/18418	0.00203	0.0147	0.0101	7
	GO_BP	GO:0009064	glutamine family amino acid metabolic process	23/3306	71/18418	0.00235	0.0165	0.0114	23
	GO_BP	GO:0000271	polysaccharide biosynthetic process	22/3306	68/18418	0.00294	0.0195	0.0135	22
	GO_BP	GO:0006767	water-soluble vitamin metabolic process	21/3306	64/18418	0.003	0.0199	0.0137	21
	GO_BP	GO:0086065	cell communication involved in cardiac conduction	19/3306	56/18418	0.00304	0.02	0.0138	19
	GO_BP	GO:0086010	membrane depolarization during action potential	12/3306	30/18418	0.00384	0.0235	0.0161	12
	GO_BP	GO:0141193	nuclear receptor-mediated signaling pathway	47/3306	181/18418	0.00441	0.0262	0.0181	47
	GO_BP	GO:0062013	positive regulation of small molecule metabolic process	41/3306	154/18418	0.00471	0.0273	0.0188	41
	GO_BP	GO:0006024	glycosaminoglycan biosynthetic process	17/3306	50/18418	0.00481	0.0273	0.0188	17
	GO_BP	GO:0031503	protein-containing complex localization	53/3306	211/18418	0.00547	0.0304	0.0209	53
	GO_BP	GO:0015740	C4-dicarboxylate transport	11/3306	28/18418	0.00653	0.0345	0.0237	11
	GO_BP	GO:0180012	co-transcriptional RNA 3'-end processing, cleavage and polyadenylation pathway	6/3306	11/18418	0.00673	0.0351	0.0241	6
	GO_BP	GO:0042311	vasodilation	17/3306	52/18418	0.00748	0.0378	0.026	17
	GO_BP	GO:0170062	nutrient storage	27/3306	95/18418	0.00794	0.0394	0.0271	27
	GO_BP	GO:1902683	regulation of receptor localization to synapse	11/3306	29/18418	0.00884	0.0429	0.0295	11
	GO_BP	GO:0150104	transport across blood-brain barrier	25/3306	87/18418	0.00895	0.0433	0.0298	25
	GO_BP	GO:0046888	negative regulation of hormone secretion	21/3306	70/18418	0.00947	0.0449	0.0309	21
	GO_BP	GO:0014823	response to activity	24/3306	83/18418	0.00949	0.0449	0.0309	24
	GO_BP	GO:0043470	regulation of carbohydrate catabolic process	20/3306	66/18418	0.00993	0.0463	0.0318	20
	GO_BP	GO:0048070	regulation of developmental pigmentation	7/3306	15/18418	0.00998	0.0463	0.0318	7
	GO_BP	GO:0060746	parental behavior	7/3306	15/18418	0.00998	0.0463	0.0318	7
	KEGG	hsa04115	p53 signaling pathway	43/1791	75/8685	2.98e-12	1.05e-09	6.78e-10	43
	KEGG	hsa05131	Shigellosis	97/1791	249/8685	1.40e-11	2.46e-09	1.60e-09	97
	KEGG	hsa05205	Proteoglycans in cancer	80/1791	204/8685	6.17e-10	5.95e-08	3.86e-08	80
	KEGG	hsa04218	Cellular senescence	66/1791	157/8685	6.78e-10	5.95e-08	3.86e-08	66
	KEGG	hsa05215	Prostate cancer	49/1791	106/8685	2.45e-09	1.72e-07	1.12e-07	49
	KEGG	hsa05161	Hepatitis B	65/1791	162/8685	8.76e-09	5.11e-07	3.31e-07	65
	KEGG	hsa05223	Non-small cell lung cancer	37/1791	73/8685	1.02e-08	5.11e-07	3.31e-07	37
	KEGG	hsa01521	EGFR tyrosine kinase inhibitor resistance	39/1791	80/8685	1.67e-08	7.32e-07	4.74e-07	39
	KEGG	hsa05219	Bladder cancer	25/1791	41/8685	2.00e-08	7.79e-07	5.04e-07	25
	KEGG	hsa05210	Colorectal cancer	41/1791	87/8685	2.48e-08	8.70e-07	5.64e-07	41
	KEGG	hsa04350	TGF-beta signaling pathway	48/1791	110/8685	3.55e-08	1.13e-06	7.33e-07	48
	KEGG	hsa05214	Glioma	37/1791	76/8685	4.06e-08	1.19e-06	7.70e-07	37
	KEGG	hsa05220	Chronic myeloid leukemia	37/1791	77/8685	6.28e-08	1.70e-06	1.10e-06	37
	KEGG	hsa01522	Endocrine resistance	43/1791	97/8685	1.05e-07	2.63e-06	1.70e-06	43
	KEGG	hsa04668	TNF signaling pathway	49/1791	119/8685	2.32e-07	5.42e-06	3.51e-06	49
	KEGG	hsa05417	Lipid and atherosclerosis	76/1791	215/8685	2.93e-07	6.42e-06	4.16e-06	76
	KEGG	hsa04150	mTOR signaling pathway	59/1791	156/8685	4.83e-07	9.89e-06	6.40e-06	59
	KEGG	hsa05163	Human cytomegalovirus infection	78/1791	225/8685	5.07e-07	9.89e-06	6.40e-06	78
	KEGG	hsa04919	Thyroid hormone signaling pathway	49/1791	122/8685	5.69e-07	1.05e-05	6.81e-06	49
	KEGG	hsa05212	Pancreatic cancer	35/1791	77/8685	7.70e-07	1.33e-05	8.61e-06	35
	KEGG	hsa04110	Cell cycle	59/1791	158/8685	7.95e-07	1.33e-05	8.61e-06	59
	KEGG	hsa04140	Autophagy - animal	62/1791	169/8685	8.55e-07	1.36e-05	8.83e-06	62
	KEGG	hsa05202	Transcriptional misregulation in cancer	70/1791	199/8685	1.06e-06	1.61e-05	1.04e-05	70
	KEGG	hsa03083	Polycomb repressive complex	36/1791	83/8685	2.14e-06	3.13e-05	2.02e-05	36
	KEGG	hsa01524	Platinum drug resistance	33/1791	74/8685	2.68e-06	3.76e-05	2.44e-05	33
	KEGG	hsa04068	FoxO signaling pathway	50/1791	132/8685	3.38e-06	4.56e-05	2.95e-05	50
	KEGG	hsa05225	Hepatocellular carcinoma	60/1791	169/8685	4.39e-06	5.71e-05	3.70e-05	60
	KEGG	hsa05132	Salmonella infection	80/1791	247/8685	7.49e-06	9.39e-05	6.09e-05	80
	KEGG	hsa05230	Central carbon metabolism in cancer	31/1791	71/8685	9.13e-06	1.10e-04	7.16e-05	31
	KEGG	hsa04550	Signaling pathways regulating pluripotency of stem cells	52/1791	144/8685	1.09e-05	1.27e-04	8.23e-05	52
	KEGG	hsa04144	Endocytosis	80/1791	250/8685	1.24e-05	1.40e-04	9.08e-05	80
	KEGG	hsa05211	Renal cell carcinoma	30/1791	70/8685	1.98e-05	2.17e-04	1.41e-04	30
	KEGG	hsa04933	AGE-RAGE signaling pathway in diabetic complications	39/1791	101/8685	2.36e-05	2.51e-04	1.63e-04	39
	KEGG	hsa05165	Human papillomavirus infection	99/1791	330/8685	2.55e-05	2.62e-04	1.69e-04	99
	KEGG	hsa05224	Breast cancer	52/1791	148/8685	2.61e-05	2.62e-04	1.69e-04	52
	KEGG	hsa04066	HIF-1 signaling pathway	41/1791	110/8685	3.91e-05	3.81e-04	2.47e-04	41
	KEGG	hsa05134	Legionellosis	25/1791	56/8685	4.20e-05	3.99e-04	2.58e-04	25
	KEGG	hsa04211	Longevity regulating pathway	35/1791	90/8685	5.13e-05	4.74e-04	3.07e-04	35
	KEGG	hsa04210	Apoptosis	48/1791	137/8685	5.71e-05	5.01e-04	3.25e-04	48
	KEGG	hsa04931	Insulin resistance	40/1791	108/8685	5.71e-05	5.01e-04	3.25e-04	40
	KEGG	hsa05170	Human immunodeficiency virus 1 infection	68/1791	213/8685	5.94e-05	5.05e-04	3.27e-04	68
	KEGG	hsa01212	Fatty acid metabolism	25/1791	57/8685	6.04e-05	5.05e-04	3.27e-04	25
	KEGG	hsa05203	Viral carcinogenesis	64/1791	199/8685	7.60e-05	6.20e-04	4.02e-04	64
	KEGG	hsa04520	Adherens junction	35/1791	92/8685	8.71e-05	6.85e-04	4.44e-04	35
	KEGG	hsa05167	Kaposi sarcoma-associated herpesvirus infection	63/1791	196/8685	8.78e-05	6.85e-04	4.44e-04	63
	KEGG	hsa05160	Hepatitis C	52/1791	155/8685	1.06e-04	8.05e-04	5.22e-04	52
	KEGG	hsa04530	Tight junction	55/1791	167/8685	1.18e-04	8.83e-04	5.72e-04	55
	KEGG	hsa05418	Fluid shear stress and atherosclerosis	48/1791	141/8685	1.29e-04	9.41e-04	6.09e-04	48
	KEGG	hsa05218	Melanoma	29/1791	73/8685	1.42e-04	0.00102	6.59e-04	29
	KEGG	hsa04151	PI3K-Akt signaling pathway	102/1791	359/8685	2.04e-04	0.00141	9.16e-04	102
	KEGG	hsa04152	AMPK signaling pathway	42/1791	121/8685	2.05e-04	0.00141	9.16e-04	42
	KEGG	hsa04928	Parathyroid hormone synthesis, secretion and action	40/1791	114/8685	2.22e-04	0.0015	9.72e-04	40
	KEGG	hsa04510	Focal adhesion	63/1791	202/8685	2.29e-04	0.00152	9.84e-04	63
	KEGG	hsa04010	MAPK signaling pathway	87/1791	299/8685	2.51e-04	0.00156	0.00101	87
	KEGG	hsa04390	Hippo signaling pathway	51/1791	156/8685	2.53e-04	0.00156	0.00101	51
	KEGG	hsa04910	Insulin signaling pathway	46/1791	137/8685	2.53e-04	0.00156	0.00101	46
	KEGG	hsa05135	Yersinia infection	46/1791	137/8685	2.53e-04	0.00156	0.00101	46
	KEGG	hsa04015	Rap1 signaling pathway	65/1791	211/8685	2.71e-04	0.00164	0.00106	65
	KEGG	hsa04141	Protein processing in endoplasmic reticulum	55/1791	172/8685	2.79e-04	0.00166	0.00108	55
	KEGG	hsa05206	MicroRNAs in cancer	92/1791	322/8685	3.36e-04	0.00197	0.00127	92
	KEGG	hsa05142	Chagas disease	36/1791	102/8685	3.95e-04	0.00227	0.00147	36
	KEGG	hsa04071	Sphingolipid signaling pathway	42/1791	125/8685	4.53e-04	0.00257	0.00166	42
	KEGG	hsa05110	Vibrio cholerae infection	21/1791	50/8685	4.76e-04	0.00265	0.00172	21
	KEGG	hsa04935	Growth hormone synthesis, secretion and action	41/1791	122/8685	5.25e-04	0.00288	0.00186	41
	KEGG	hsa04540	Gap junction	32/1791	89/8685	5.62e-04	0.00304	0.00197	32
	KEGG	hsa05166	Human T-cell leukemia virus 1 infection	66/1791	222/8685	7.22e-04	0.00384	0.00249	66
	KEGG	hsa04722	Neurotrophin signaling pathway	40/1791	120/8685	7.33e-04	0.00384	0.00249	40
	KEGG	hsa04926	Relaxin signaling pathway	42/1791	130/8685	0.00112	0.00576	0.00373	42
	KEGG	hsa00061	Fatty acid biosynthesis	10/1791	18/8685	0.00116	0.00585	0.00379	10
	KEGG	hsa04915	Estrogen signaling pathway	44/1791	138/8685	0.00117	0.00585	0.00379	44
	KEGG	hsa04917	Prolactin signaling pathway	26/1791	71/8685	0.00132	0.00647	0.00419	26
	KEGG	hsa05222	Small cell lung cancer	32/1791	93/8685	0.00133	0.00647	0.00419	32
	KEGG	hsa05162	Measles	43/1791	135/8685	0.00135	0.00648	0.0042	43
	KEGG	hsa04934	Cushing syndrome	48/1791	155/8685	0.00144	0.00677	0.00438	48
	KEGG	hsa04012	ErbB signaling pathway	30/1791	86/8685	0.00145	0.00677	0.00438	30
	KEGG	hsa05130	Pathogenic Escherichia coli infection	58/1791	197/8685	0.00189	0.00875	0.00567	58
	KEGG	hsa05226	Gastric cancer	46/1791	150/8685	0.00223	0.0101	0.00651	46
	KEGG	hsa04518	Integrin signaling	47/1791	154/8685	0.00223	0.0101	0.00651	47
	KEGG	hsa05213	Endometrial cancer	22/1791	59/8685	0.00232	0.0103	0.00666	22
	KEGG	hsa05120	Epithelial cell signaling in Helicobacter pylori infection	25/1791	70/8685	0.00242	0.0106	0.00687	25
	KEGG	hsa03013	Nucleocytoplasmic transport	35/1791	108/8685	0.00263	0.0114	0.00737	35
	KEGG	hsa03018	RNA degradation	26/1791	75/8685	0.00321	0.0138	0.00891	26
	KEGG	hsa03030	DNA replication	15/1791	36/8685	0.00329	0.0139	0.00901	15
	KEGG	hsa05221	Acute myeloid leukemia	24/1791	68/8685	0.00349	0.0146	0.00945	24
	KEGG	hsa03082	ATP-dependent chromatin remodeling	36/1791	114/8685	0.00375	0.0155	0.01	36
	KEGG	hsa04936	Alcoholic liver disease	43/1791	142/8685	0.00394	0.0161	0.0104	43
	KEGG	hsa04360	Axon guidance	53/1791	183/8685	0.00423	0.0171	0.0111	53
	KEGG	hsa04014	Ras signaling pathway	66/1791	237/8685	0.00433	0.0173	0.0112	66
	KEGG	hsa04213	Longevity regulating pathway - multiple species	22/1791	62/8685	0.00469	0.0185	0.012	22
	KEGG	hsa05169	Epstein-Barr virus infection	57/1791	201/8685	0.00507	0.0198	0.0128	57
	KEGG	hsa04072	Phospholipase D signaling pathway	44/1791	148/8685	0.00519	0.0199	0.0129	44
	KEGG	hsa04371	Apelin signaling pathway	42/1791	140/8685	0.00522	0.0199	0.0129	42
	KEGG	hsa04912	GnRH signaling pathway	30/1791	93/8685	0.00551	0.0208	0.0135	30
	KEGG	hsa04916	Melanogenesis	32/1791	101/8685	0.00573	0.0214	0.0139	32
	KEGG	hsa05235	PD-L1 expression and PD-1 checkpoint pathway in cancer	29/1791	90/8685	0.0064	0.0236	0.0153	29
	KEGG	hsa04657	IL-17 signaling pathway	30/1791	94/8685	0.00653	0.0239	0.0155	30
	KEGG	hsa04120	Ubiquitin mediated proteolysis	42/1791	142/8685	0.00685	0.0248	0.0161	42
	KEGG	hsa04215	Apoptosis - multiple species	13/1791	32/8685	0.0078	0.0279	0.0181	13
	KEGG	hsa05168	Herpes simplex virus 1 infection	50/1791	177/8685	0.00898	0.0318	0.0206	50
	KEGG	hsa04137	Mitophagy - animal	32/1791	104/8685	0.0092	0.0323	0.0209	32
	KEGG	hsa04922	Glucagon signaling pathway	32/1791	105/8685	0.0107	0.0371	0.0241	32
	KEGG	hsa04960	Aldosterone-regulated sodium reabsorption	14/1791	37/8685	0.012	0.0413	0.0267	14
	KEGG	hsa05145	Toxoplasmosis	33/1791	110/8685	0.0123	0.042	0.0272	33
	KEGG	hsa04670	Leukocyte transendothelial migration	34/1791	115/8685	0.0141	0.0475	0.0308	34
	KEGG	hsa04261	Adrenergic signaling in cardiomyocytes	43/1791	152/8685	0.0142	0.0476	0.0309	43
	Hallmark	HALLMARK_E2F_TARGETS	HALLMARK_E2F_TARGETS	87/1167	200/4369	1.15e-07	5.76e-06	4.24e-06	87
	Hallmark	HALLMARK_G2M_CHECKPOINT	HALLMARK_G2M_CHECKPOINT	83/1167	200/4369	2.46e-06	6.15e-05	4.53e-05	83
	Hallmark	HALLMARK_HYPOXIA	HALLMARK_HYPOXIA	80/1167	200/4369	1.96e-05	2.72e-04	2.00e-04	80
	Hallmark	HALLMARK_ANDROGEN_RESPONSE	HALLMARK_ANDROGEN_RESPONSE	46/1167	100/4369	2.17e-05	2.72e-04	2.00e-04	46
	Hallmark	HALLMARK_TNFA_SIGNALING_VIA_NFKB	HALLMARK_TNFA_SIGNALING_VIA_NFKB	78/1167	199/4369	5.76e-05	5.65e-04	4.16e-04	78
	Hallmark	HALLMARK_TGF_BETA_SIGNALING	HALLMARK_TGF_BETA_SIGNALING	28/1167	54/4369	6.78e-05	5.65e-04	4.16e-04	28
	Hallmark	HALLMARK_MTORC1_SIGNALING	HALLMARK_MTORC1_SIGNALING	73/1167	199/4369	0.00101	0.00634	0.00467	73
	Hallmark	HALLMARK_P53_PATHWAY	HALLMARK_P53_PATHWAY	73/1167	199/4369	0.00101	0.00634	0.00467	73
	Hallmark	HALLMARK_UNFOLDED_PROTEIN_RESPONSE	HALLMARK_UNFOLDED_PROTEIN_RESPONSE	44/1167	112/4369	0.00223	0.0124	0.00914	44
	Hallmark	HALLMARK_UV_RESPONSE_DN	HALLMARK_UV_RESPONSE_DN	54/1167	144/4369	0.00257	0.0129	0.00948	54
	Hallmark	HALLMARK_MYC_TARGETS_V1	HALLMARK_MYC_TARGETS_V1	70/1167	199/4369	0.0044	0.02	0.0147	70
	Hallmark	HALLMARK_APOPTOSIS	HALLMARK_APOPTOSIS	57/1167	161/4369	0.00832	0.0347	0.0255	57
