## Supplementary Tables for "Multivariate Random Forests for Cross-Modal Multi-Omics Integration": Supp_Table11_hnsc_mirna_cox.xlsx

### Sheet: miRNA Cox
	Supplementary Table 11. miRNA EV1 Cox summary
	Likelihood-ratio comparison of nested Cox models for overall survival with and without miRNA EV1 added to the baseline covariates (shared cluster, age, sex, stage, subsite). Log-likelihood, AIC, Harrell's C-index, and LRT p are reported. miRNA EV1 offers only a marginal improvement, consistent with its biological rather than prognostic role.
	Model	n	Log-likelihood	AIC	C-index	LRT p
	shared_only	516	-1189.96	2385.92	0.574
	shared+mirna	516	-1188.93	2385.86	0.592	0.151
