## Supplementary Tables for "Multivariate Random Forests for Cross-Modal Multi-Omics Integration": Supp_Table12_hnsc_methods.xlsx

### Sheet: HNSC Benchmark
	Supplementary Table 12. HNSC shared-clustering method benchmark
	Cox C-index, log-rank p-value (overall survival), adjusted Rand index (ARI) against the curated Walter 4-subtype reference (n = 279 with labels), normalized mutual information (NMI), and Cramer's V for the five evaluated integrative clustering methods on the HNSC 5000-feature panel.
	Method	C-index	Log-rank p	ARI (Walter 4-subtype)	NMI	Cramer's V
	multiRF	0.574	0.00127	0.325	0.353	0.585
	SNF	0.581	0.00128	0.267	0.325	0.557
	AJIVE	0.568	0.0145	0.301	0.327	0.566
	MOFA2	0.571	0.00573	0.237	0.25	0.497
	iClusterPlus	0.552	0.0231	0.332	0.38	0.603
