## Supplementary Tables for "Multivariate Random Forests for Cross-Modal Multi-Omics Integration": Supp_Table13_hnsc_nested_cox.xlsx

### Sheet: Nested C-index
	Supplementary Table 13a. Nested Cox models for overall survival - C-index
	Incremental C-index and likelihood-ratio p-values for the nested Cox sequence. M1 = baseline clinical covariates (age, sex, HPV); M2 = M1 + shared cluster; M3 = M2 + gene EV1; M4 = M3 + miRNA EV1 + methylation EV1. LRT p compares each model to M1 (so the M2 row tests the added contribution of the shared cluster, the M3 row tests the added contribution of gene EV1, and the M4 row tests the joint a…
	Model ID	Model	n params	C-index	LRT p (vs M1)
	M1	Covariates	3	0.614
	M2	Cov + Cluster	6	0.616	0.247
	M3	Cov + Gene/miRNA/methy EV1	6	0.653	6.41e-04
	M4	Cov + Cluster + Gene/miRNA/methy EV1	9	0.657	0.00228

### Sheet: Forest plot (M4)
	Supplementary Table 13b. Full-model forest plot values (M4)
	Per-coefficient hazard ratios with 95% confidence intervals and p-values from the full nested Cox model (M4) shown in Supplementary Fig. S6. Reference categories are Cluster 1 (Mesenchymal), Male, HPV-negative.
	Variable	Label	Category	HR	95% CI lower	95% CI upper	p
	shared_cluster2	Cluster 2	Cluster	1.014	0.628	1.638	0.954
	shared_cluster4	Cluster 4	Cluster	0.861	0.55	1.349	0.513
	shared_cluster3	Cluster 3	Cluster	0.363	0.105	1.251	0.108
	methy_ev1	Methylation-specific EV1	Specific EV	1.021	0.854	1.22	0.822
	gene_ev1	Gene-specific EV1	Specific EV	0.817	0.687	0.971	0.0216
	mirna_ev1	miRNA-specific EV1	Specific EV	0.746	0.625	0.892	0.0013
	age	Age (per year)	Covariate	1.024	1.007	1.041	0.00485
	hpvpositive	hpvpositive	Covariate	0.85	0.358	2.021	0.713
	sexmale	Sex: male	Covariate	0.773	0.518	1.155	0.209
