## Supplementary Tables for "Multivariate Random Forests for Cross-Modal Multi-Omics Integration": Supp_Table14_hnsc_ev1_estimate_sensitivity.xlsx

### Sheet: Full model
	Supplementary Table 14a. Full clinical Cox model + one composition covariate
	Supplementary Table 14. HNSC gene EV1 Cox sensitivity models with adjustment for tumor microenvironment composition. Two model families are reported: (a) the full clinical Cox model from Table 4 with one additional composition covariate added at a time; (b) single-predictor Cox models for gene EV1 alone, sequentially adjusted for one composition covariate at a time. Composition covariates are tum…
	EV	Adjustment	n	Events	HR	95% CI lower	95% CI upper	p
	Gene EV1	Tumor purity	272	134	0.885192	0.656687	1.19321	0.423435
	miRNA EV1	Tumor purity	272	134	0.712888	0.591673	0.858937	0.000372119
	Methylation EV1	Tumor purity	272	134	1.0552	0.87663	1.27014	0.570032
	Gene EV1	ESTIMATE immune	272	134	0.85058	0.633881	1.14136	0.280732
	miRNA EV1	ESTIMATE immune	272	134	0.718056	0.596255	0.86474	0.000478836
	Methylation EV1	ESTIMATE immune	272	134	1.05561	0.872764	1.27677	0.577077
	Gene EV1	ESTIMATE stromal	272	134	0.872149	0.677617	1.12253	0.288078
	miRNA EV1	ESTIMATE stromal	272	134	0.708903	0.587224	0.855794	0.000342572
	Methylation EV1	ESTIMATE stromal	272	134	1.04746	0.87118	1.25942	0.621861

### Sheet: Single EV
	Supplementary Table 14b. Single-EV Cox model for gene EV1 + one composition covariate
	Supplementary Table 14. HNSC gene EV1 Cox sensitivity models with adjustment for tumor microenvironment composition. Two model families are reported: (a) the full clinical Cox model from Table 4 with one additional composition covariate added at a time; (b) single-predictor Cox models for gene EV1 alone, sequentially adjusted for one composition covariate at a time. Composition covariates are tum…
	EV	Adjustment	n	Events	HR	95% CI lower	95% CI upper	p
	Gene EV1	Tumor purity	272	134	0.824764	0.615291	1.10555	0.19749
	Gene EV1	ESTIMATE immune	272	134	0.834492	0.623792	1.11636	0.222993
	Gene EV1	ESTIMATE stromal	272	134	0.814911	0.64117	1.03573	0.0943274
	miRNA EV1	Tumor purity	272	134	0.707156	0.588414	0.849861	0.000220283
	miRNA EV1	ESTIMATE immune	272	134	0.71635	0.595265	0.862064	0.000413873
	miRNA EV1	ESTIMATE stromal	272	134	0.697541	0.579861	0.839105	0.000133075
	Methylation EV1	Tumor purity	272	134	1.05435	0.877064	1.26746	0.57315
	Methylation EV1	ESTIMATE immune	272	134	1.07037	0.887276	1.29126	0.477399
	Methylation EV1	ESTIMATE stromal	272	134	1.03244	0.859376	1.24037	0.733046
