## Supplementary Tables for "Multivariate Random Forests for Cross-Modal Multi-Omics Integration": Supp_Table15_hnsc_pfi.xlsx

### Sheet: PFI Cox
	Supplementary Table 14. Progression-free interval (PFI) Cox models
	Cluster-only and incremental Cox models fit to the progression-free interval (PFI) endpoint, mirroring the overall survival analysis in Table 4 of the main text. C-index is the Harrell concordance; p is the likelihood-ratio p-value for the incremental model over the preceding nested model.
	Model	C-index	p	Endpoint
	Cluster only	0.585	0.00407	PFI
	Cluster + Gene EV1	0.608	0.0396	PFI
	Cluster + EV1 + Cov	0.589	0.149	PFI
