## Supplementary Tables for "Multivariate Random Forests for Cross-Modal Multi-Omics Integration": Supp_Table16_adni_covariate_tests.xlsx

### Sheet: Covariate tests
	Supplementary Table 15. ADNI covariate associations with multiRF shared clusters
	Association between baseline covariates and multiRF shared cluster assignment in the ADNI cohort. Continuous variables tested with Kruskal-Wallis; categorical with chi-square. Significance codes: *** p<0.001, ** p<0.01, * p<0.05.
	Variable	Type	Test	Statistic	p	n	Significance
	Age	Continuous	Kruskal-Wallis	35.346	2.11e-08	87	***
	MMSE	Continuous	Kruskal-Wallis	0.396	0.82	87
	Education	Continuous	Kruskal-Wallis	5.627	0.06	87
	CSF Abeta42	Continuous	Kruskal-Wallis	0.048	0.976	21
	CSF Total Tau	Continuous	Kruskal-Wallis	1.905	0.386	38
	CSF p-Tau	Continuous	Kruskal-Wallis	1.291	0.525	38
	Sex	Categorical	Chi-squared	13.003	0.0015	87	**
	APOE4 Status	Categorical	Chi-squared	2.036	0.344	87
