## Supplementary Tables for "Multivariate Random Forests for Cross-Modal Multi-Omics Integration": Supp_Table17_adni_cox.xlsx

### Sheet: ADNI Cox
	Supplementary Table 16. ADNI multiRF shared-cluster Cox model coefficients
	Cox regression coefficients for AD conversion in the ADNI cohort. The model includes multiRF shared cluster membership (reference: Cluster 1), chronological age, sex, years of education, APOE e4 carrier status, and baseline MMSE. Coef is the log hazard ratio; HR = exp(coef); CI uses the profile likelihood.
	Term	Coef (log HR)	HR	95% CI lower	95% CI upper	SE	z	p
	Cluster 2	1.047	2.85	0.718	11.307	0.703	1.489	0.136
	Cluster 3	1.513	4.542	1.095	18.844	0.726	2.084	0.0371
	Age	-0.037	0.964	0.893	1.041	0.039	-0.929	0.353
	Sex: Male	0.354	1.425	0.55	3.693	0.486	0.728	0.466
	Education	-0.065	0.937	0.805	1.092	0.078	-0.832	0.405
	APOE4: 1	0.575	1.778	0.67	4.714	0.498	1.156	0.247
	MMSE	0.064	1.066	0.744	1.528	0.184	0.348	0.728
	---
	C-statistic							0.662
	n							87
	Events							24
