## Supplementary Tables for "Multivariate Random Forests for Cross-Modal Multi-Omics Integration": Supp_Table18_adni_direct_cox.xlsx

### Sheet: ADNI Direct Cox
	Supplementary Table 17. ADNI direct Cox benchmark across integration methods
	Direct Cox regression benchmark in the ADNI cohort (n=87 with AD-conversion outcome). For each integration method we report a coordinates-only model, a covariates-only model (age, sex, education, APOE-epsilon4 carrier status, baseline MMSE), and a full model that adds the signal to the covariates-only baseline. C_coords, C_cov, and C_full are the corresponding Harrell concordance indices; AIC is …
	Method	C (coords only)	C (full model)	AIC (coords only)	AIC (full model)	LR p-value
	multiRF shared	0.67	0.704	201.4	201.6	0.0122
	MRI PCA	0.647	0.688	203.1	204.2	0.035
	multiRF specific(DNAm)	0.686	0.683	202.7	208.6	0.1796
	SNF fused	0.646	0.683	203.2	204.9	0.0458
	MOFA2 shared	0.642	0.654	204.3	209.5	0.2504
	AJIVE joint	0.627	0.648	198.3	202.5	0.0176
	multiRF specific(MRI)	0.571	0.618	208.8	213.1	0.6939
	AJIVE indiv(DNAm)	0.523	0.555	202.4	207.7	0.5013
	Concatenated PCA	0.561	0.546	209.7	215.2	0.964
	DNAm PCA	0.566	0.544	209.7	215.1	0.953
	AJIVE indiv(MRI)	0.567	0.538	202.4	207.4	0.3934
