## Supplementary Tables for "Multivariate Random Forests for Cross-Modal Multi-Omics Integration": Supp_Table19_adni_ablation.xlsx

### Sheet: ADNI Ablation
	Supplementary Table 18. ADNI CpG ablation across three AD-informed panels
Ablation over the three AD-informed CpG panels on the ADNI 87-participant DNAm/MRI cohort (mean ± SD over 10 repeats per configuration). We evaluate multiRF shared and DNAm-specific latent signals on three CpG sets: AD-prioritized (3,503 sites with prior AD literature evidence), brain-blood (831 sites from brain-blood concordance), and union (4,332 sites). R^2 is the chronological-age prediction …	Ablation over the three AD-informed CpG panels on the ADNI 87-participant DNAm/MRI cohort (mean ± SD over 10 repeats per configuration). We evaluate multiRF shared and DNAm-specific latent signals on three CpG sets: AD-prioritized (3,503 sites with prior AD literature evidence), brain-blood (831 sites from brain-blood concordance), and union (4,332 sites). R^2 is the out-of-bag reconstruction qua…
	CpG panel	Signal	n CpGs	R^2 (mean)	R^2 (SD)	HR (mean)	HR (SD)	C-stat (mean)	C-stat (SD)	Runtime (s)
	AD-prioritized	Shared	3503	0.567	0.012	1.193	0.011	0.65	0.01	1.4
	AD-prioritized	DNAm-specific	3503	0.075	0.022	1.464	0.25	0.612	0.019	1.4
	Brain-blood	Shared	831	0.596	0.015	1.167	0.022	0.628	0.016	0.8
	Brain-blood	DNAm-specific	831	0.099	0.047	1.306	0.248	0.592	0.041	0.8
	Union	Shared	4332	0.577	0.011	1.198	0.016	0.65	0.011	2.3
	Union	DNAm-specific	4332	0.093	0.03	1.437	0.166	0.622	0.024	2.3
