## Supplementary Tables for "Multivariate Random Forests for Cross-Modal Multi-Omics Integration": Supp_Table20_adni_quadrants.xlsx

### Sheet: ADNI Quadrants
	Supplementary Table 19. ADNI quadrant Cox analysis of modality-specific age acceleration
	Adjusted Cox models of AD conversion stratified by the sign of DNAm-specific and MRI-specific age acceleration relative to the cohort median. Both-accelerated participants serve as the reference group. Models adjust for age, sex, years of education, baseline MMSE, and APOE epsilon-4 carrier status on n=87 participants with 24 events. The both-decelerated cell contained no conversion events, so it…
	Quadrant (vs. both-accelerated reference)	HR	95% CI lower	95% CI upper	p	n	events
	DNAm-dominant acceleration	2.32	0.85	6.329	0.100	87	24
	MRI-dominant acceleration	0.628	0.217	1.819	0.391	87	24
	Both decelerated (0 events)	unstable	unstable	unstable	—	87	24
