## Supplementary Tables for "Multivariate Random Forests for Cross-Modal Multi-Omics Integration": Supp_Table21_adni_ev_covariate.xlsx

### Sheet: ADNI EV Covariates
	Supplementary Table 20. ADNI per-eigenvector covariate associations (multiRF)
	Covariate associations for the leading five spectral eigenvectors of each multiRF signal (shared similarity, DNAm-specific residual, MRI-specific residual) on the ADNI 87-participant A-T- cohort. Pearson r with p for continuous covariates (age, education); Welch t-test p on eigenvector values for binary covariates (sex, APOE epsilon-4). Spearman rho with p for MMSE and CSF biomarkers (Abeta42 n=2…
	Signal	EV	Age r	Age p	Educ r	Educ p	Sex p	APOE4 p	MMSE r	MMSE p	Abeta42 rho	Abeta42 p	Total tau rho	Total tau p	p-tau rho	p-tau p
	multiRF shared	EV1	+0.706	2.21e-14	-0.024	0.824	0.031	0.182	-0.091	0.403	-0.016	0.948	+0.125	0.452	+0.089	0.594
	multiRF shared	EV2	-0.237	0.027	+0.180	0.095	0.000	0.777	-0.073	0.499	-0.058	0.802	-0.237	0.152	-0.206	0.214
	multiRF shared	EV3	-0.071	0.513	+0.071	0.515	0.545	0.422	+0.053	0.623	-0.005	0.984	+0.114	0.494	+0.137	0.410
	multiRF shared	EV4	+0.097	0.372	+0.149	0.168	0.459	0.436	+0.077	0.478	+0.257	0.259	-0.111	0.507	-0.056	0.736
	multiRF shared	EV5	+0.009	0.938	+0.065	0.550	0.568	0.786	-0.085	0.435	-0.479	0.029	-0.059	0.723	-0.102	0.540
	multiRF specific(MRI)	EV1	+0.008	0.940	-0.123	0.258	0.333	0.164	-0.143	0.186	+0.106	0.645	+0.301	0.067	+0.325	0.047
	multiRF specific(MRI)	EV2	-0.044	0.683	-0.103	0.342	0.849	0.903	+0.004	0.974	-0.009	0.971	-0.317	0.053	-0.328	0.045
	multiRF specific(MRI)	EV3	+0.139	0.200	+0.150	0.167	0.902	0.219	+0.068	0.533	-0.136	0.554	-0.043	0.799	-0.027	0.871
	multiRF specific(MRI)	EV4	+0.025	0.817	+0.117	0.282	0.141	0.499	-0.092	0.397	+0.047	0.841	-0.046	0.782	+0.004	0.980
	multiRF specific(MRI)	EV5	-0.193	0.073	-0.079	0.467	0.829	0.903	-0.022	0.841	-0.227	0.320	+0.053	0.751	+0.052	0.756
	multiRF specific(DNAm)	EV1	+0.193	0.073	-0.009	0.934	0.491	0.477	+0.090	0.406	+0.136	0.554	-0.051	0.762	-0.029	0.863
	multiRF specific(DNAm)	EV2	+0.172	0.111	+0.029	0.786	0.512	0.849	+0.042	0.702	-0.110	0.633	-0.046	0.785	-0.027	0.871
	multiRF specific(DNAm)	EV3	+0.134	0.217	-0.042	0.702	0.956	0.876	-0.165	0.127	-0.210	0.358	+0.072	0.665	+0.032	0.848
	multiRF specific(DNAm)	EV4	+0.183	0.089	-0.088	0.417	0.916	0.436	+0.077	0.477	+0.056	0.810	+0.001	0.996	+0.016	0.924
	multiRF specific(DNAm)	EV5	-0.144	0.182	+0.068	0.534	0.701	0.067	-0.097	0.370	-0.514	0.018	+0.143	0.390	+0.093	0.577
