## Supplementary Tables for "Multivariate Random Forests for Cross-Modal Multi-Omics Integration": Supp_Table22_adni_cluster_crossmethod.xlsx

### Sheet: ADNI Cluster Cross-Method
	Supplementary Table 21. ADNI cluster Cox comparison across integration methods
	Adjusted Cox hazard ratios for Cluster c versus Cluster 1 (reference) on three-cluster spectral partitions obtained from four integration methods (multiRF shared, SNF fused, MOFA2 shared, AJIVE joint) plus the two multiRF modality-specific residuals. The eigengap criterion selected k=3 for all methods. Models adjust for age, sex, education, MMSE, and APOE epsilon-4. Harrell C is invariant across …
	Method	Contrast	HR	95% CI lower	95% CI upper	p	C	n	events
	multiRF shared	1 vs 2	2.85	0.718	11.307	0.136	0.662	87	24
	multiRF shared	1 vs 3	4.542	1.095	18.844	0.037	0.662	87	24
	multiRF MRI-specific	1 vs 2	1.257	0.539	2.934	0.597	0.555	87	24
	multiRF DNAm-specific	1 vs 2	1.125	0.327	3.869	0.852	0.545	87	24
	SNF fused	1 vs 2	1.087	0.329	3.594	0.891	0.638	87	24
	SNF fused	1 vs 3	4.954	1.361	18.036	0.015	0.638	87	24
	MOFA2 shared	1 vs 2	1.63	0.64	4.151	0.306	0.593	87	24
	MOFA2 shared	1 vs 3	1.374	0.415	4.55	0.603	0.593	87	24
	AJIVE joint	1 vs 2	0.727	0.295	1.79	0.488	0.567	87	24
	AJIVE joint	1 vs 3	1.118	0.305	4.095	0.866	0.567	87	24
