## Supplementary Tables for "Multivariate Random Forests for Cross-Modal Multi-Omics Integration": Supp_Table23_adni_component_sweep.xlsx

### Sheet: ADNI Component Sweep
	Supplementary Table 22. ADNI embedding-dimension sweep across integration methods
	Sensitivity of the ADNI biological-age pipeline to the number of spectral components k (swept over k in {3,4,...,10}). For each method and k, we report the age-regression R^2, adjusted hazard ratio for AD conversion (age, sex, education, MMSE, APOE epsilon-4), Wald p-value, Harrell C, plus the parallel leave-one-out cross-validated counterparts (CV R^2, CV HR, CV p, CV C). Methods with only one n…
	Method	n_comp (requested)	n_comp (used)	Age R^2	Adj HR	HR lower	HR upper	Adj HR p	C (in-sample)	Age R^2 (CV)	Adj HR (CV)	Adj HR p (CV)	C (CV)	Category
	AJIVE indiv(DNAm)	3	3	0.0892	0.869	0.598	1.263	0.4604	0.5435	-0.0147	0.888	0.3174	0.5702	AJIVE
	AJIVE indiv(DNAm)	4	4	0.1126	0.937	0.674	1.302	0.6970	0.5547	0.0067	0.896	0.4080	0.5590	AJIVE
	AJIVE indiv(DNAm)	5	5	0.0943	0.916	0.599	1.401	0.6873	0.5547	-0.0136	0.856	0.3438	0.5720	AJIVE
	AJIVE indiv(DNAm)	6	6	0.1000	0.908	0.618	1.333	0.6230	0.5596	-3.00e-04	0.863	0.3358	0.5714	AJIVE
	AJIVE indiv(DNAm)	7	7	0.0982	0.925	0.628	1.361	0.6908	0.5565	-0.0023	0.874	0.3713	0.5609	AJIVE
	AJIVE indiv(DNAm)	8	8	0.0877	0.909	0.581	1.422	0.6754	0.5553	-0.0143	0.860	0.3263	0.5702	AJIVE
	AJIVE indiv(DNAm)	9	9	0.0818	0.915	0.570	1.470	0.7148	0.5528	-0.0250	0.866	0.3354	0.5758	AJIVE
	AJIVE indiv(DNAm)	10	10	0.0930	0.941	0.622	1.423	0.7734	0.5528	-0.0074	0.882	0.4104	0.5596	AJIVE
	AJIVE indiv(MRI)	3	3	0.0387	0.956	0.564	1.622	0.8683	0.5416	-0.0191	0.978	0.9447	0.5472	AJIVE
	AJIVE indiv(MRI)	4	4	0.0285	1.183	0.500	2.802	0.7020	0.5627	-0.0245	0.949	0.8853	0.5472	AJIVE
	AJIVE indiv(MRI)	5	5	0.0217	1.023	0.244	4.294	0.9752	0.5509	-0.0350	0.826	0.4691	0.5627	AJIVE
	AJIVE indiv(MRI)	6	6	0.0173	1.030	0.166	6.407	0.9750	0.5516	-0.0360	0.823	0.4928	0.5602	AJIVE
	AJIVE indiv(MRI)	7	7	0.0110	1.117	0.057	22.058	0.9420	0.5534	-0.0436	0.856	0.5837	0.5472	AJIVE
	AJIVE indiv(MRI)	8	8	0.0053	0.989	0.002	499.503	0.9973	0.5516	-0.0459	0.941	0.8301	0.5503	AJIVE
	AJIVE indiv(MRI)	9	9	0.0265	1.013	0.327	3.135	0.9819	0.5534	-0.0455	0.895	0.6509	0.5429	AJIVE
	AJIVE indiv(MRI)	10	10	0.0220	1.085	0.283	4.158	0.9048	0.5522	-0.0466	0.928	0.7623	0.5466	AJIVE
	AJIVE joint	3	3	0.1947	1.209	1.002	1.459	0.0478	0.6286	0.1135	1.185	0.0621	0.6230	AJIVE
	AJIVE joint	4	4	0.1860	1.247	1.001	1.554	0.0490	0.6292	0.0803	1.177	0.1103	0.6062	AJIVE
	AJIVE joint	5	5	0.1825	1.269	1.004	1.604	0.0464	0.6286	0.0673	1.188	0.1088	0.6099	AJIVE
	AJIVE joint	6	6	0.1822	1.271	1.010	1.598	0.0406	0.6280	0.0673	1.200	0.0910	0.6124	AJIVE
	AJIVE joint	7	7	0.1824	1.261	1.002	1.587	0.0477	0.6224	0.0673	1.192	0.1055	0.6062	AJIVE
	AJIVE joint	8	8	0.1883	1.243	1.005	1.537	0.0450	0.6267	0.0528	1.181	0.1258	0.6012	AJIVE
	AJIVE joint	9	9	0.1865	1.256	1.010	1.560	0.0403	0.6267	0.0574	1.192	0.1055	0.6075	AJIVE
	AJIVE joint	10	10	0.1861	1.266	1.010	1.586	0.0406	0.6248	0.0822	1.209	0.0897	0.6099	AJIVE
	DunedinPACE	3	1		0.167	0.004	6.560	0.3391	0.5590		0.154	0.3031	0.5590	Epigenetic clock
	DunedinPACE	4	1		0.167	0.004	6.560	0.3391	0.5590		0.154	0.3031	0.5590	Epigenetic clock
	DunedinPACE	5	1		0.167	0.004	6.560	0.3391	0.5590		0.154	0.3031	0.5590	Epigenetic clock
	DunedinPACE	6	1		0.167	0.004	6.560	0.3391	0.5590		0.154	0.3031	0.5590	Epigenetic clock
	DunedinPACE	7	1		0.167	0.004	6.560	0.3391	0.5590		0.154	0.3031	0.5590	Epigenetic clock
	DunedinPACE	8	1		0.167	0.004	6.560	0.3391	0.5590		0.154	0.3031	0.5590	Epigenetic clock
	DunedinPACE	9	1		0.167	0.004	6.560	0.3391	0.5590		0.154	0.3031	0.5590	Epigenetic clock
	DunedinPACE	10	1		0.167	0.004	6.560	0.3391	0.5590		0.154	0.3031	0.5590	Epigenetic clock
	Hannum clock	3	1	0.5752	1.016	0.900	1.148	0.7949	0.5553	0.5320	1.016	0.7829	0.5547	Epigenetic clock
	Hannum clock	4	1	0.5752	1.016	0.900	1.148	0.7949	0.5553	0.5320	1.016	0.7829	0.5547	Epigenetic clock
	Hannum clock	5	1	0.5752	1.016	0.900	1.148	0.7949	0.5553	0.5320	1.016	0.7829	0.5547	Epigenetic clock
	Hannum clock	6	1	0.5752	1.016	0.900	1.148	0.7949	0.5553	0.5320	1.016	0.7829	0.5547	Epigenetic clock
	Hannum clock	7	1	0.5752	1.016	0.900	1.148	0.7949	0.5553	0.5320	1.016	0.7829	0.5547	Epigenetic clock
	Hannum clock	8	1	0.5752	1.016	0.900	1.148	0.7949	0.5553	0.5320	1.016	0.7829	0.5547	Epigenetic clock
	Hannum clock	9	1	0.5752	1.016	0.900	1.148	0.7949	0.5553	0.5320	1.016	0.7829	0.5547	Epigenetic clock
	Hannum clock	10	1	0.5752	1.016	0.900	1.148	0.7949	0.5553	0.5320	1.016	0.7829	0.5547	Epigenetic clock
	Horvath clock	3	1	0.4535	0.954	0.821	1.109	0.5383	0.5621	0.3930	0.957	0.5332	0.5634	Epigenetic clock
	Horvath clock	4	1	0.4535	0.954	0.821	1.109	0.5383	0.5621	0.3930	0.957	0.5332	0.5634	Epigenetic clock
	Horvath clock	5	1	0.4535	0.954	0.821	1.109	0.5383	0.5621	0.3930	0.957	0.5332	0.5634	Epigenetic clock
	Horvath clock	6	1	0.4535	0.954	0.821	1.109	0.5383	0.5621	0.3930	0.957	0.5332	0.5634	Epigenetic clock
	Horvath clock	7	1	0.4535	0.954	0.821	1.109	0.5383	0.5621	0.3930	0.957	0.5332	0.5634	Epigenetic clock
	Horvath clock	8	1	0.4535	0.954	0.821	1.109	0.5383	0.5621	0.3930	0.957	0.5332	0.5634	Epigenetic clock
	Horvath clock	9	1	0.4535	0.954	0.821	1.109	0.5383	0.5621	0.3930	0.957	0.5332	0.5634	Epigenetic clock
	Horvath clock	10	1	0.4535	0.954	0.821	1.109	0.5383	0.5621	0.3930	0.957	0.5332	0.5634	Epigenetic clock
	PhenoAge	3	1	0.5094	0.921	0.800	1.060	0.2490	0.5720	0.4677	0.926	0.2493	0.5770	Epigenetic clock
	PhenoAge	4	1	0.5094	0.921	0.800	1.060	0.2490	0.5720	0.4677	0.926	0.2493	0.5770	Epigenetic clock
	PhenoAge	5	1	0.5094	0.921	0.800	1.060	0.2490	0.5720	0.4677	0.926	0.2493	0.5770	Epigenetic clock
	PhenoAge	6	1	0.5094	0.921	0.800	1.060	0.2490	0.5720	0.4677	0.926	0.2493	0.5770	Epigenetic clock
	PhenoAge	7	1	0.5094	0.921	0.800	1.060	0.2490	0.5720	0.4677	0.926	0.2493	0.5770	Epigenetic clock
	PhenoAge	8	1	0.5094	0.921	0.800	1.060	0.2490	0.5720	0.4677	0.926	0.2493	0.5770	Epigenetic clock
	PhenoAge	9	1	0.5094	0.921	0.800	1.060	0.2490	0.5720	0.4677	0.926	0.2493	0.5770	Epigenetic clock
	PhenoAge	10	1	0.5094	0.921	0.800	1.060	0.2490	0.5720	0.4677	0.926	0.2493	0.5770	Epigenetic clock
	MOFA2 shared	3	3	0.2246	1.164	0.969	1.398	0.1041	0.6012	0.1443	1.123	0.1908	0.5944	MOFA2
	MOFA2 shared	4	4	0.2322	1.177	0.951	1.456	0.1349	0.6000	0.1387	1.095	0.2587	0.5770	MOFA2
	MOFA2 shared	5	5	0.2369	1.155	0.939	1.421	0.1720	0.5932	-0.0778	1.035	0.5142	0.5565	MOFA2
	MOFA2 shared	6	6	0.3075	1.094	0.926	1.292	0.2928	0.5851	0.1699	1.036	0.5722	0.5708	MOFA2
	MOFA2 shared	7	7	0.3076	1.115	0.942	1.321	0.2062	0.5969	0.1356	1.031	0.6268	0.5652	MOFA2
	MOFA2 shared	8	8	0.3852	1.166	1.004	1.354	0.0450	0.6217	0.2908	1.095	0.1320	0.5957	MOFA2
	MOFA2 shared	9	9	0.3924	1.172	1.001	1.372	0.0480	0.6280	0.3025	1.087	0.1853	0.5975	MOFA2
	MOFA2 shared	10	10	0.4044	1.151	0.984	1.345	0.0781	0.6211	0.3008	1.077	0.2582	0.5857	MOFA2
	Concatenated PCA	3	3	0.1403	1.092	0.859	1.388	0.4741	0.5503	0.0635	1.021	0.8502	0.5497	PCA baseline
	Concatenated PCA	4	4	0.2551	1.023	0.853	1.227	0.8069	0.5528	0.1594	0.993	0.9364	0.5516	PCA baseline
	Concatenated PCA	5	5	0.2746	1.011	0.820	1.246	0.9214	0.5540	0.0692	0.968	0.6770	0.5435	PCA baseline
	Concatenated PCA	6	6	0.2722	1.053	0.845	1.312	0.6468	0.5590	-0.1136	0.983	0.8055	0.5516	PCA baseline
	Concatenated PCA	7	7	0.2796	1.056	0.839	1.330	0.6429	0.5652	-0.1809	0.984	0.8121	0.5528	PCA baseline
	Concatenated PCA	8	8	0.3681	1.192	0.983	1.447	0.0748	0.6062	0.1366	1.052	0.3401	0.5646	PCA baseline
	Concatenated PCA	9	9	0.3682	1.194	0.984	1.447	0.0721	0.6075	0.1248	1.053	0.3366	0.5658	PCA baseline
	Concatenated PCA	10	10	0.3629	1.188	0.974	1.448	0.0891	0.6099	0.1149	1.044	0.4553	0.5627	PCA baseline
	DNAm PCA	3	3	0.1259	1.091	0.857	1.390	0.4785	0.5478	0.0364	1.028	0.8415	0.5497	PCA baseline
	DNAm PCA	4	4	0.2283	1.022	0.841	1.242	0.8259	0.5516	0.1157	0.989	0.9109	0.5522	PCA baseline
	DNAm PCA	5	5	0.2578	1.004	0.819	1.232	0.9665	0.5509	0.1320	0.964	0.6283	0.5460	PCA baseline
	DNAm PCA	6	6	0.2609	1.042	0.848	1.282	0.6941	0.5534	-0.0045	0.978	0.7550	0.5497	PCA baseline
	DNAm PCA	7	7	0.2572	1.039	0.832	1.299	0.7343	0.5584	-0.0733	0.971	0.6872	0.5509	PCA baseline
	DNAm PCA	8	8	0.3296	1.153	0.948	1.403	0.1537	0.5957	0.0738	1.034	0.5480	0.5547	PCA baseline
	DNAm PCA	9	9	0.3312	1.147	0.941	1.397	0.1751	0.5876	0.0785	1.031	0.5959	0.5547	PCA baseline
	DNAm PCA	10	10	0.3227	1.136	0.921	1.401	0.2330	0.5826	0.1789	1.023	0.7539	0.5484	PCA baseline
	MRI PCA	3	3	0.5643	1.165	1.024	1.325	0.0206	0.6224	0.4890	1.141	0.0153	0.6242	PCA baseline
	MRI PCA	4	4	0.5686	1.166	1.025	1.327	0.0194	0.6286	0.4923	1.146	0.0121	0.6335	PCA baseline
	MRI PCA	5	5	0.5684	1.165	1.021	1.329	0.0230	0.6273	0.4787	1.140	0.0161	0.6329	PCA baseline
	MRI PCA	6	6	0.5860	1.156	1.010	1.324	0.0357	0.6149	0.4865	1.128	0.0214	0.6205	PCA baseline
	MRI PCA	7	7	0.6091	1.200	1.039	1.386	0.0133	0.6323	0.5054	1.153	0.0085	0.6348	PCA baseline
	MRI PCA	8	8	0.6081	1.219	1.048	1.417	0.0102	0.6460	0.4976	1.160	0.0061	0.6385	PCA baseline
	MRI PCA	9	9	0.6140	1.210	1.043	1.404	0.0119	0.6373	0.4871	1.163	0.0048	0.6391	PCA baseline
	MRI PCA	10	10	0.6179	1.202	1.030	1.402	0.0198	0.6230	0.4404	1.144	0.0103	0.6292	PCA baseline
	SNF fused	3	3	0.5745	1.096	0.963	1.247	0.1653	0.5907	0.5383	1.086	0.1884	0.5907	SNF
	SNF fused	4	4	0.5882	1.110	0.973	1.266	0.1205	0.6031	0.5449	1.097	0.1386	0.5975	SNF
	SNF fused	5	5	0.5951	1.128	0.985	1.293	0.0828	0.6149	0.5506	1.114	0.0932	0.6155	SNF
	SNF fused	6	6	0.5967	1.133	0.986	1.301	0.0783	0.6224	0.5381	1.103	0.1217	0.6050	SNF
	SNF fused	7	7	0.5969	1.131	0.985	1.300	0.0817	0.6168	0.5306	1.103	0.1222	0.6068	SNF
	SNF fused	8	8	0.5970	1.132	0.985	1.301	0.0797	0.6211	0.5137	1.104	0.1147	0.6062	SNF
	SNF fused	9	9	0.6311	1.147	0.998	1.320	0.0542	0.6311	0.5364	1.113	0.0841	0.6180	SNF
	SNF fused	10	10	0.6361	1.140	0.993	1.310	0.0629	0.6261	0.5288	1.103	0.1009	0.6193	SNF
	Elastic net DNAm age	3	1	0.9796	1.048	0.707	1.554	0.8144	0.5478	0.9790	1.048	0.8135	0.5478	Supervised baseline
	Elastic net DNAm age	4	1	0.9796	1.048	0.707	1.554	0.8144	0.5478	0.9790	1.048	0.8135	0.5478	Supervised baseline
	Elastic net DNAm age	5	1	0.9796	1.048	0.707	1.554	0.8144	0.5478	0.9790	1.048	0.8135	0.5478	Supervised baseline
	Elastic net DNAm age	6	1	0.9796	1.048	0.707	1.554	0.8144	0.5478	0.9790	1.048	0.8135	0.5478	Supervised baseline
	Elastic net DNAm age	7	1	0.9796	1.048	0.707	1.554	0.8144	0.5478	0.9790	1.048	0.8135	0.5478	Supervised baseline
	Elastic net DNAm age	8	1	0.9796	1.048	0.707	1.554	0.8144	0.5478	0.9790	1.048	0.8135	0.5478	Supervised baseline
	Elastic net DNAm age	9	1	0.9796	1.048	0.707	1.554	0.8144	0.5478	0.9790	1.048	0.8135	0.5478	Supervised baseline
	Elastic net DNAm age	10	1	0.9796	1.048	0.707	1.554	0.8144	0.5478	0.9790	1.048	0.8135	0.5478	Supervised baseline
	Elastic net brain age	3	1	0.7059	1.172	1.034	1.329	0.0134	0.6398	0.6922	1.164	0.0147	0.6410	Supervised baseline
	Elastic net brain age	4	1	0.7059	1.172	1.034	1.329	0.0134	0.6398	0.6922	1.164	0.0147	0.6410	Supervised baseline
	Elastic net brain age	5	1	0.7059	1.172	1.034	1.329	0.0134	0.6398	0.6922	1.164	0.0147	0.6410	Supervised baseline
	Elastic net brain age	6	1	0.7059	1.172	1.034	1.329	0.0134	0.6398	0.6922	1.164	0.0147	0.6410	Supervised baseline
	Elastic net brain age	7	1	0.7059	1.172	1.034	1.329	0.0134	0.6398	0.6922	1.164	0.0147	0.6410	Supervised baseline
	Elastic net brain age	8	1	0.7059	1.172	1.034	1.329	0.0134	0.6398	0.6922	1.164	0.0147	0.6410	Supervised baseline
	Elastic net brain age	9	1	0.7059	1.172	1.034	1.329	0.0134	0.6398	0.6922	1.164	0.0147	0.6410	Supervised baseline
	Elastic net brain age	10	1	0.7059	1.172	1.034	1.329	0.0134	0.6398	0.6922	1.164	0.0147	0.6410	Supervised baseline
	multiRF shared	3	3	0.5574	1.177	1.029	1.346	0.0172	0.6503	0.5062	1.158	0.0196	0.6491	multiRF (shared)
	multiRF shared	4	4	0.5668	1.193	1.043	1.365	0.0100	0.6534	0.5112	1.171	0.0109	0.6528	multiRF (shared)
	multiRF shared	5	5	0.5668	1.194	1.044	1.365	0.0097	0.6534	0.5012	1.169	0.0107	0.6547	multiRF (shared)
	multiRF shared	6	6	0.5700	1.196	1.048	1.364	0.0080	0.6584	0.4995	1.171	0.0092	0.6602	multiRF (shared)
	multiRF shared	7	7	0.5700	1.196	1.048	1.365	0.0081	0.6578	0.4738	1.161	0.0118	0.6503	multiRF (shared)
	multiRF shared	8	8	0.5701	1.196	1.048	1.365	0.0081	0.6590	0.4706	1.161	0.0126	0.6528	multiRF (shared)
	multiRF shared	9	9	0.5706	1.201	1.051	1.372	0.0069	0.6571	0.4634	1.168	0.0111	0.6472	multiRF (shared)
	multiRF shared	10	10	0.5747	1.211	1.061	1.383	0.0046	0.6683	0.4638	1.172	0.0086	0.6634	multiRF (shared)
	multiRF specific(DNAm)	3	3	0.0792	1.207	0.924	1.578	0.1680	0.5839	1.00e-04	1.260	0.1586	0.5894	multiRF (specific)
	multiRF specific(DNAm)	4	4	0.1016	1.350	1.005	1.815	0.0466	0.6193	-0.0073	1.272	0.0795	0.6130	multiRF (specific)
	multiRF specific(DNAm)	5	5	0.1217	1.287	0.988	1.678	0.0619	0.6354	-0.0044	1.165	0.2250	0.6068	multiRF (specific)
	multiRF specific(DNAm)	6	6	0.1236	1.260	0.947	1.676	0.1127	0.6230	-0.0034	1.150	0.2885	0.5957	multiRF (specific)
	multiRF specific(DNAm)	7	7	0.1118	1.483	1.060	2.077	0.0217	0.6509	-0.0056	1.269	0.0740	0.6311	multiRF (specific)
	multiRF specific(DNAm)	8	8	0.1342	1.449	1.090	1.927	0.0106	0.6689	0.0058	1.311	0.0303	0.6373	multiRF (specific)
	multiRF specific(DNAm)	9	9	0.1220	1.525	1.103	2.108	0.0106	0.6634	0.0028	1.318	0.0354	0.6429	multiRF (specific)
	multiRF specific(DNAm)	10	10	0.1180	1.659	1.130	2.435	0.0097	0.6602	0.0033	1.339	0.0262	0.6422	multiRF (specific)
	multiRF specific(MRI)	3	3	0.0000	0.000	0.000	Inf	0.9981	0.5559	-0.0297	0.541	0.6248	0.5559	multiRF (specific)
	multiRF specific(MRI)	4	4	0.0000	0.000	0.000	Inf	0.9981	0.5559	-0.0239	0.079	0.2357	0.5677	multiRF (specific)
	multiRF specific(MRI)	5	5	0.0089	2.389	0.071	80.514	0.6275	0.5696	-0.0300	1.165	0.8058	0.5621	multiRF (specific)
	multiRF specific(MRI)	6	6	7.00e-04	6113.623	0.000	4.73e+22	0.6944	0.5665	-0.0317	1.150	0.8272	0.5602	multiRF (specific)
	multiRF specific(MRI)	7	7	9.00e-04	2.89e+10	0.000	3.21e+28	0.2559	0.5870	-0.0383	1.553	0.4528	0.5857	multiRF (specific)
	multiRF specific(MRI)	8	8	9.00e-04	2.17e+09	0.000	1.57e+27	0.3055	0.5882	-0.0329	1.555	0.5670	0.5739	multiRF (specific)
	multiRF specific(MRI)	9	9	0.0429	1.985	0.727	5.419	0.1808	0.6062	-0.0405	1.442	0.2385	0.5882	multiRF (specific)
	multiRF specific(MRI)	10	10	0.0525	1.710	0.750	3.899	0.2016	0.5870	-0.0427	1.294	0.4680	0.5733	multiRF (specific)
