## Supplementary Tables for "Multivariate Random Forests for Cross-Modal Multi-Omics Integration": Supp_Table24_adni_all_dnam_sensitivity.xlsx

### Sheet: ADNI All-DNAm Sensitivity
	Supplementary Table 23. ADNI all-DNAm sensitivity: DNAm-only biological-age signals across all cognitively normal participants
	Sensitivity analysis on the expanded ADNI cognitively normal cohort with available baseline DNAm (n = 213, 64 conversion events to MCI/dementia), regardless of CSF amyloid/tau status. The main-text analysis was restricted to the A-/T- preclinical subset (n = 87); this table evaluates whether the DNAm-only signals replicate in the broader CN cohort. For each method we report the number of input Cp…
	Method	Score type	N CpGs	Age R²	HR (per yr)	HR (per SD)	p-value	C-index
	DNAm PCA (4,332 CpGs)	predicted age	4332	0.189	1.066	1.177	0.2236	0.673
	Horvath clock	clock age	776579	0.379	0.977	0.868	0.3629	0.677
	Hannum clock	clock age	776579	0.542	1.005	1.023	0.8719	0.671
	PhenoAge	clock age	776579	0.458	1.019	1.128	0.3898	0.674
	DunedinPACE	pace of aging	776579	0.065	3.157	1.137	0.3466	0.677
